# Environmental stress promotes entry into a pre-existing latent state in *Plasmodium falciparum*

**DOI:** 10.64898/2026.09.13.751295

**Authors:** Anush Aryal, Kwesi Forson, Nadia Prasad, Jennifer L. Guler

## Abstract

Artemisinin treatment eliminates most *Plasmodium falciparum* malaria parasites but leaves behind a small population capable of long-term survival and eventual recrudescence. Although these survivors have been associated with latency, it remains unclear whether drug treatment induces this state or selectively enriches parasites already predisposed for persistence. Environmental stress also enhances parasite survival following artemisinin exposure, suggesting that stress may promote persistence by increasing entry into latency. Here, we show that environmental stress promotes entry into latency and define the molecular features of this state using single-cell transcriptomics. Mild nutrient deprivation increased latency formation 2- to 3-fold following dihydroartemisinin (DHA) exposure, and latency frequency positively correlated with long-term parasite recovery. Single-cell RNA sequencing revealed a transcriptionally distinct early trophozoite population that emerged after DHA exposure and diverged from the normal developmental trajectory. A 200-gene classifier confirmed strong enrichment of this signature following artemisinin exposure across independent datasets. The classifier also detected rare latent-like parasites in untreated populations, suggesting the presence of a rare parasite subpopulation already predisposed for persistence. Consistent with previous studies, latent parasites exhibited reduced investment in growth-associated functions; however, our analyses revealed that latency is accompanied by extensive and coordinated transcriptional remodeling; they selectively maintained mitochondrial functions, redox homeostasis, nutrient acquisition pathways, lipid metabolism, and stress-responsive signaling. Latent parasites also preserved invasion functions and host-cell interactions, with many of the strongest latency markers encoding exported proteins associated with the erythrocyte and Maurer’s clefts. Environmental stress increased entry into this state without substantially altering its core transcriptional architecture, suggesting that stress influences the decision to enter latency more than the biology of latency itself. These findings support a model in which artemisinin survival arises, in part, through enrichment of a pre-existing latent subpopulation and identify promising candidates to target latency for future antimalarial interventions.
