## Supplementary Table 2 for "Environmental stress promotes entry into a pre-existing latent state in *Plasmodium falciparum*"

### Sheet: Sheet2
Supplementary Table 2. Individual experimental replicates underlying nutrient deprivation and latency quantification assays. Each row represents one independent biological replicate.
	Parasite Line	Priming Stress	Incubation in Media	Growth Reduction Under Nutrient Deprivation (%)	% Rings in NM	% Rings in ND	MMP Change	D10 Drug Stress	D10 Growth % Difference	Latency Drug Stress	Method to Remove Actively Growing Parasite	Latency Proportion in NM	Latency Proportion in ND	Fold Change in Latency	D10 Growth Fold Change	eif2a-Phospho/eif2a-Total in NM	eif2a-Phospho/eif2a-Total in ND	Remarks
				[(Growth in (NM) − Growth in ND) / Growth in NM] × 100			(%MMP in NM − %MMP in ND]		[(Growth in ND − Growth in NM) / Growth in NM] × 100			Alive/Dead Parasites Following Removal of Actively Growing Parasites 3rd time	Alive/Dead Parasites Following Removal of Actively Growing Parasites 3rd time	Latency Proportion in Nutrient-Deprived / Latency Proportion in Normal Media	Growth in ND at Day 10 / Growth in NM at Day 10
1	Dd2	Low Hypoxanthine (LH)	72 hr	24	90.5	91	-1.3	200nM DHA	286.1	700nM DHA	D-Sorbitol	0.65	0.35	0.54	3.86	1	0.55
2	Dd2	Low Hypoxanthine (LH)	72 hr	12.4	69.25	71.75	0.25	-	-	700nM DHA	D-Sorbitol	0.2	0.1	0.5	NA	1	0.84
3	Dd2	Low Hypoxanthine (LH)	72 hr	41	75	65	-5.5	-	-	700nM DHA	D-Sorbitol	1.2	1.6	1.33	NA	NA	NA
4	Dd2	Low Hypoxanthine (LH)	72 hr	54	61.4	48	-0.8	200nM DHA	106	700nM DHA	MACS	1.95	7.5	3.85	2.06	NA	NA	Used for undrugged and drugged sRNA Seq
5	Dd2	Low Hypoxanthine (LH)	72 hr	31.2	75.3	71.3	5.4	200nM DHA	146.9	700nM DHA	MACS	0.65	2.15	3.31	2.46	NA	NA
6	Dd2	Low Hypoxanthine (LH)	72 hr	41.2	81	83.3	0.25	200nM DHA	266.1	700nM DHA	MACS	1.4	3.8	2.71	3.65	NA	NA
7	Dd2	Low Hypoxanthine (LH)	72 hr	27.8	59	59.5	-0.25	200nM DHA	208.1	700nM DHA	MACS	1.45	3.05	2.1	3.08	NA	NA
8	Dd2	Low Hypoxanthine (LH)	72 hr	56.4	86.3	66.9	0.7	200nM DHA	126.1	700nM DHA	MACS	1.6	4.3	2.69	2.26	NA	NA
9	Dd2	Low Hypoxanthine (LH)	72 hr	15	56.3	54.4	-2	200nM DHA	-26	700nM DHA	MACS	NA	NA	NA	0.74	1	0.73
10	Dd2	Low Hypoxanthine (LH)	72 hr	-8	52.4	50.2	0	200nM DHA	0	700nM DHA	MACS	1.55	1.45	0.94	1.03	N/A	N/A
11	Dd2	Thiamine Free (TF)	48 hr	-44.8	67.3	64.8	1.2	200nM DHA	1.2	700nM DHA	MACS	2.9	1.9	0.66	0.76	N/A	N/A
12	Dd2	Thiamine Free (TF)	48 hr	-14.8	67	67.5	1.7	200nM DHA	1.7	700nM DHA	MACS	4.65	3.7	0.8	0.88	N/A	N/A
13	Dd2	Thiamine Free (TF)	48 hr	-7	66	64.2	1.5	200nM DHA	1.5	700nM DHA	MACS	1.6	3.65	2.28	2.7	1	1.31
14	Dd2	Thiamine Free (TF)	48 hr	-12.4	81.3	83.8	0	200nM DHA	0	700nM DHA	MACS	2.25	1.6	0.71	2	1	0.75
15	Dd2	Thiamine Free (TF)	48 hr	-27.4	80.2	82	-1.4	200nM DHA	-1.4	700nM DHA	MACS	2.75	4.6	1.67	NA	1	0.7
16	Dd2	Thiamine Free (TF)	48 hr	0	71	72	1	200nM DHA	1	700nM DHA	MACS	1.45	2.95	2.03	2.34	N/A	N/A
17	Dd2	Thiamine Free (TF)	48 hr	-1.9	46.1	51.4	0	200nM DHA	0	700nM DHA	MACS	2.35	3.75	1.6	0.88	1	0.8
18	Dd2	Thiamine Free (TF)	48 hr	5.1	77	81.5	NA	200nM DHA	-	700nM DHA	MACS	3.5	5.35	1.53	1.03	N/A	N/A
19	Dd2	Thiamine Free (TF)	48 hr	-48.6	67	65.7	2.5	200nM DHA	2.5	700nM DHA	MACS	1.6	1.9	1.19	1.25	N/A	N/A
20	Dd2	Thiamine Free (TF)	48 hr	0	56	60	2	200nM DHA	2.35	700nM DHA	MACS	2.5	3.7	1.48	2.35	N/A	N/A
21	Dd2	Thiamine Free (TF)	48 hr	-10.77	70	70.75	-1	200nM DHA	2.55	700nM	MACS	2	3.9	1.95	2.55	N/A	N/A
Column	Definition
Line	P. falciparum strain used (Dd2).
Priming Stress	Nutrient deprivation condition applied prior to drug exposure (Low Hypoxanthine or Thiamine-Free). [Header pending rename to 'Nutrient Deprivation' to match this legend.]
Incubation in Media	Duration of nutrient deprivation (72 h for hypoxanthine limitation, 48 h for thiamine-free conditions).
Growth Reduction Under Nutrient Deprivation (%)	Percent change in parasite growth under nutrient deprivation relative to normal media: [(Growth in NM - Growth in ND)/Growth in NM] x 100. Negative values indicate a growth increase.
% Rings in NM	Percentage of ring-stage parasites in normal-media cultures, confirming comparable staging prior to drug treatment.
% Rings in ND	Percentage of ring-stage parasites in nutrient-deprived cultures, confirming comparable staging prior to drug treatment.
MMP Change	Change in mitochondrial membrane potential relative to normal media: (%MMP in NM - %MMP in ND).
D10 Drug Stress	Drug concentration used to induce high stress and assess parasite rebound up to 10 days post-treatment.
D10 Growth % Difference	Percent difference in growth at day 10 post-drug treatment: [(Growth in ND - Growth in NM)/Growth in NM] x 100.
Latency Drug Stress	Drug concentration used to induce latency (700 nM DHA).
Method to Remove Actively Growing Parasite	Technique used to eliminate actively-growing parasites and isolate the latent population (D-Sorbitol or MACS).
Latency Proportion in NM	Proportion of parasites scored as latent (alive/dead assessment following the third round of removal of actively-growing parasites) in normal-media conditions.
Latency Proportion in ND	Proportion of parasites scored as latent (alive/dead assessment following the third round of removal of actively-growing parasites) in nutrient-deprived conditions.
Fold Change in Latency	Latency Proportion in ND / Latency Proportion in NM.
D10 Growth Fold Change	Growth in ND at Day 10 / Growth in NM at Day 10.
eif2a-Phospho/eif2a-Total in NM	Ratio of phosphorylated to total eIF2a by Western blot, normal-media condition.
eif2a-Phospho/eif2a-Total in ND	Ratio of phosphorylated to total eIF2a by Western blot, nutrient-deprived condition.
Remarks	Notes on experimental deviations, where applicable.
Abbreviations: DHA, dihydroartemisinin; MMP, mitochondrial membrane potential; NM, normal media; ND, nutrient-deprived; D10, day 10; eIF2a, eukaryotic translation initiation factor 2 alpha; MACS, magnetic-activated cell sorting.
