## Supplementary Table 10 for "Environmental stress promotes entry into a pre-existing latent state in *Plasmodium falciparum*"

### Sheet: Sheet1
Supplementary Table 10. Gene set enrichment analysis of metabolic pathways in latent versus normal trophozoite parasites. Gene set enrichment analysis (GSEA) was performed using fgsea (Korotkevich et al., 2021, bioRxiv preprint) on genes ranked by MAST differential expression statistics (Supplementary Table 7), testing pathway gene sets curated from PlasmoDB release 68. pathway, name of the teste…
pathway	pval	padj	log2err	ES	NES	size	leadingEdge
food vacuole (GO:0020020)	9.34287e-12	1.74712e-09	0.875325	-0.676544	-1.81985	103	PF3D7_1468700;PF3D7_1462800;PF3D7_1456800;PF3D7_1454400;PF3D7_1446200;PF3D7_1408100;PF3D7_1408000;PF3D7_1407800;PF3D7_1406300;PF3D7_1360800;PF3D7_1352500;PF3D7_1347500;PF3D7_1334700;PF3D7_1324900;PF3D7_1311900;PF3D7_1311800;PF3D7_1306400;PF3D7_1237700;PF3D7_1232100;PF3D7_1222300;PF3D7_1215300;PF3D7_1134000;PF3D7_1129100;PF3D7_1127000;PF3D7_1117700;PF3D7_1116700;PF3D7_1105800;PF3D7_1037300;PF3D7_1…
cytosol (GO:0005829)	1.15831e-08	1.08302e-06	0.74774	-0.592499	-1.60722	141	PF3D7_1462800;PF3D7_1457200;PF3D7_1454700;PF3D7_1454400;PF3D7_1446200;PF3D7_1445700;PF3D7_1438900;PF3D7_1437900;PF3D7_1434300;PF3D7_1406300;PF3D7_1361900;PF3D7_1357800;PF3D7_1347500;PF3D7_1311800;PF3D7_1229500;PF3D7_1212000;PF3D7_1202900;PF3D7_1136500;PF3D7_1132200;PF3D7_1008900;PF3D7_0932300;PF3D7_0925900;PF3D7_0923900;PF3D7_0826700;PF3D7_0817900;PF3D7_0814900;PF3D7_0802200;PF3D7_0802000;PF3D7_0…
RNA binding (GO:0003723)	1.01399e-07	6.32057e-06	0.704976	-0.579867	-1.58249	159	PF3D7_1471100;PF3D7_1468700;PF3D7_1462800;PF3D7_1462300;PF3D7_1451100;PF3D7_1444800;PF3D7_1438900;PF3D7_1437900;PF3D7_1407800;PF3D7_1357100;PF3D7_1352500;PF3D7_1347500;PF3D7_1346300;PF3D7_1346100;PF3D7_1324900;PF3D7_1315400;PF3D7_1232100;PF3D7_1222300;PF3D7_1204300;PF3D7_1135400;PF3D7_1134100;PF3D7_1132300;PF3D7_1129000;PF3D7_1111100;PF3D7_1108400;PF3D7_1037300;PF3D7_1022400;PF3D7_1015900;PF3D7_1…
chaperonin-containing T-complex (GO:0005832)	0.000157078	0.00587471	0.518848	-0.920066	-1.74832	8	PF3D7_1357800;PF3D7_1229500;PF3D7_1132200;PF3D7_0608700;PF3D7_0308200;PF3D7_0306800;PF3D7_0214000;PF3D7_0320300
protein folding (GO:0006457)	0.000126225	0.00587471	0.518848	-0.738705	-1.73491	24	PF3D7_1453700;PF3D7_1438900;PF3D7_1357800;PF3D7_1247400;PF3D7_1229500;PF3D7_1132200;PF3D7_0627500;PF3D7_0608700;PF3D7_0322000;PF3D7_0308200;PF3D7_0306800;PF3D7_0214000;PF3D7_0708800;PF3D7_0320300;PF3D7_1115600;PF3D7_0827900;PF3D7_0804800
response to xenobiotic stimulus (GO:0009410)	0.000196511	0.0061246	0.518848	-0.518797	-1.40749	144	PF3D7_1462800;PF3D7_1460400;PF3D7_1457000;PF3D7_1454700;PF3D7_1451100;PF3D7_1437900;PF3D7_1419300;PF3D7_1408100;PF3D7_1408000;PF3D7_1357800;PF3D7_1347200;PF3D7_1311800;PF3D7_1247400;PF3D7_1239700;PF3D7_1211900;PF3D7_1128400;PF3D7_1121600;PF3D7_1116700;PF3D7_1114700;PF3D7_1113300;PF3D7_0915400;PF3D7_0812400;PF3D7_0704600;PF3D7_0624000;PF3D7_0527100;PF3D7_0513300;PF3D7_0316600;PF3D7_0310200;PF3D7_0…
extracellular vesicle (GO:1903561)	0.000305786	0.00816886	0.498493	-0.57968	-1.53814	80	PF3D7_1471100;PF3D7_1470900;PF3D7_1468700;PF3D7_1462800;PF3D7_1444800;PF3D7_1357100;PF3D7_1328100;PF3D7_1324900;PF3D7_1306400;PF3D7_1222300;PF3D7_1121600;PF3D7_1117700;PF3D7_1108400;PF3D7_1006200;PF3D7_0922500;PF3D7_0826700;PF3D7_0818200;PF3D7_0814200;PF3D7_0727400;PF3D7_0714000;PF3D7_0708400;PF3D7_0621200;PF3D7_0619400;PF3D7_0608800;PF3D7_0608500;PF3D7_0501000;PF3D7_1246200;PF3D7_0628200;PF3D7_0…
unfolded protein binding (GO:0051082)	0.000445369	0.00925378	0.498493	-0.841971	-1.68143	10	PF3D7_1357800;PF3D7_1229500;PF3D7_1132200;PF3D7_0608700;PF3D7_0308200;PF3D7_0306800;PF3D7_0110700;PF3D7_0320300
aminopeptidase activity (GO:0004177)	0.000423659	0.00925378	0.498493	-0.964232	-1.67267	5	PF3D7_1454400;PF3D7_1446200;PF3D7_1311800
symbiont-containing vacuole (GO:0020003)	0.00128193	0.0239722	0.45506	-0.498933	-1.35353	143	PF3D7_1420700;PF3D7_1406300;PF3D7_1135400;PF3D7_1129100;PF3D7_1116700;PF3D7_1104400;PF3D7_1024800;PF3D7_0925900;PF3D7_0912400;PF3D7_1226900;PF3D7_1201000;PF3D7_1334800;PF3D7_0827900;PF3D7_1464600;PF3D7_1336700
RNA N6-methyladenosine methyltransferase complex (GO:0036396)	0.00257618	0.0437951	0.431708	-0.762116	-1.63556	14	PF3D7_1229500;PF3D7_1036900;PF3D7_1006200;PF3D7_0624000;PF3D7_0524000;PF3D7_0210900;PF3D7_0209800;PF3D7_0519700;PF3D7_1366300;PF3D7_1230800
cytoplasm (GO:0005737)	0.00290436	0.0452596	0.431708	-0.465367	-1.28544	235	PF3D7_1468700;PF3D7_1453700;PF3D7_1445900;PF3D7_1444800;PF3D7_1438900;PF3D7_1426200;PF3D7_1419800;PF3D7_1367000;PF3D7_1360800;PF3D7_1355100;PF3D7_1347500;PF3D7_1346300;PF3D7_1314900;PF3D7_1311800;PF3D7_1247400;PF3D7_1235600;PF3D7_1229400;PF3D7_1211400;PF3D7_1203900;PF3D7_1203700;PF3D7_1129000;PF3D7_1114700;PF3D7_1108400;PF3D7_1033400;PF3D7_1024800;PF3D7_1015900;PF3D7_1015600;PF3D7_1010600;PF3D7_1…
intracellular anatomical structure (GO:0005622)	0.00329356	0.0473766	0.431708	-0.781178	-1.56003	10	PF3D7_1454700;PF3D7_1405600;PF3D7_1324900;PF3D7_1132200;PF3D7_0608800;PF3D7_0931800;PF3D7_0520900
mitochondrion (GO:0005739)	0.00487071	0.0650588	0.407018	-0.432526	-1.20512	417	PF3D7_1434800;PF3D7_1426900;PF3D7_1404100;PF3D7_1357100;PF3D7_1357000;PF3D7_1345700;PF3D7_1336600;PF3D7_1324900;PF3D7_1304500;PF3D7_1303000;PF3D7_1248500;PF3D7_1239700;PF3D7_1237700;PF3D7_1235600;PF3D7_1234900;PF3D7_1215300;PF3D7_1212000;PF3D7_1208300;PF3D7_1134000;PF3D7_1129000;PF3D7_1105800;PF3D7_1037300;PF3D7_1024300;PF3D7_1015600;PF3D7_1008900;PF3D7_0817400;PF3D7_0720600;PF3D7_0715500;PF3D7_0…
CCR4-NOT complex (GO:0030014)	0.00890729	0.111044	0.38073	-0.808936	-1.53715	8	PF3D7_0811300;PF3D7_1103800;PF3D7_1434000;PF3D7_1417200;PF3D7_0519500
mRNA binding (GO:0003729)	0.010436	0.121971	0.38073	-0.534163	-1.40259	69	PF3D7_1347500;PF3D7_1346300;PF3D7_1315400;PF3D7_1206200;PF3D7_1107300;PF3D7_1105800;PF3D7_1037700;PF3D7_1036900;PF3D7_1010600;PF3D7_1006800;PF3D7_1006200;PF3D7_0906600;PF3D7_0823200;PF3D7_0815600;PF3D7_0814200;PF3D7_0813400;PF3D7_0528200;PF3D7_0511500;PF3D7_1110400;PF3D7_1103800;PF3D7_0402000;PF3D7_0108300;PF3D7_0527300;PF3D7_0929200;PF3D7_0604500;PF3D7_1359400;PF3D7_0703500;PF3D7_1021900;PF3D7_1…
exit from host cell (GO:0035891)	0.013611	0.149721	0.38073	0.438878	1.47322	30	PF3D7_1028700;PF3D7_1412800;PF3D7_0207600;PF3D7_1021800;PF3D7_0930300
translation initiation factor activity (GO:0003743)	0.0146148	0.151832	0.38073	-0.686507	-1.52028	16	PF3D7_1410600;PF3D7_1212700;PF3D7_1206200;PF3D7_1010600;PF3D7_0815600;PF3D7_0728000;PF3D7_0716800;PF3D7_1206700;PF3D7_0315100;PF3D7_0418200
hemoglobin catabolic process (GO:0042540)	0.0163856	0.161269	0.352488	-0.839627	-1.51067	6	PF3D7_1454400;PF3D7_1408000;PF3D7_1360800;PF3D7_1115400;PF3D7_1407900
heparin binding (GO:0008201)	0.0175657	0.164239	0.352488	0.72074	1.77189	9	PF3D7_0102500;PF3D7_0731500;PF3D7_0424100;PF3D7_1301600;PF3D7_0402300
vacuolar acidification (GO:0007035)	0.0214782	0.191258	0.352488	-0.829022	-1.49159	6	PF3D7_1311900;PF3D7_1140100;PF3D7_0406100;PF3D7_1341900;PF3D7_1323200
perinuclear region of cytoplasm (GO:0048471)	0.0258414	0.210952	0.352488	0.732051	1.71762	8	PF3D7_1241500;PF3D7_1123100;PF3D7_1359300;PF3D7_1132800;PF3D7_0615500;PF3D7_1342600
translational initiation (GO:0006413)	0.0268146	0.210952	0.352488	-0.730624	-1.488	11	PF3D7_1410600;PF3D7_1212700;PF3D7_1010600;PF3D7_0815600;PF3D7_0728000;PF3D7_0716800
response to heat (GO:0009408)	0.0282021	0.210952	0.352488	-0.769833	-1.46285	8	PF3D7_1438900;PF3D7_1437900;PF3D7_1211400;PF3D7_0213100;PF3D7_0708800
cell surface (GO:0009986)	0.028028	0.210952	0.271289	-0.456525	-1.23946	149	PF3D7_1462800;PF3D7_1457000;PF3D7_1444800;PF3D7_1438900;PF3D7_1420700;PF3D7_1324900;PF3D7_1311800;PF3D7_1237700;PF3D7_1222300;PF3D7_1104400;PF3D7_1037300;PF3D7_1015900;PF3D7_0922500;PF3D7_0708400;PF3D7_0627500;PF3D7_0501200;PF3D7_0316600;PF3D7_1246200;PF3D7_0320300;PF3D7_1113100;PF3D7_0926200;PF3D7_1414400;PF3D7_0903700;PF3D7_1008700;PF3D7_1417600;PF3D7_1446900;PF3D7_0811600;PF3D7_1334800;PF3D7_0…
response to oxidative stress (GO:0006979)	0.0296073	0.212945	0.352488	-0.837932	-1.45357	5	PF3D7_1438900;PF3D7_0925900;PF3D7_0802200
vacuolar proton-transporting V-type ATPase, V1 domain (GO:0000221)	0.0377095	0.251846	0.276501	-0.814709	-1.41329	5	PF3D7_1311900;PF3D7_1140100;PF3D7_1341900;PF3D7_1323200
DNA binding (GO:0003677)	0.0369164	0.251846	0.245042	-0.590255	-1.40957	26	PF3D7_1355100;PF3D7_1347500;PF3D7_1346300;PF3D7_1239200;PF3D7_1006200;PF3D7_0817900;PF3D7_0814200;PF3D7_0320900;PF3D7_1427500;PF3D7_1364800;PF3D7_0621000;PF3D7_1125300;PF3D7_0409400
small-subunit processome (GO:0032040)	0.0470989	0.263191	0.321776	0.646182	1.71335	11	PF3D7_1118500;PF3D7_1333600;PF3D7_1302700;PF3D7_1013100;PF3D7_0722600;PF3D7_0802300;PF3D7_1005100;PF3D7_0409200
basal part of cell (GO:0045178)	0.0432284	0.263191	0.321776	0.561544	1.6178	14	PF3D7_0704300;PF3D7_0407800;PF3D7_1351700;PF3D7_0613900;PF3D7_0611600;PF3D7_1436200
immunoglobulin production (GO:0002377)	0.0512847	0.263191	0.321776	0.684938	1.60708	8	PF3D7_0207600;PF3D7_0902800;PF3D7_0208000;PF3D7_0207400;PF3D7_0207900;PF3D7_0207700
apical complex (GO:0020007)	0.046927	0.263191	0.321776	0.557331	1.60566	14	PF3D7_1133400;PF3D7_1141300
apicomplexan dense granule (GO:0020026)	0.0534826	0.263191	0.216543	-0.70472	-1.40734	10	PF3D7_1471100;PF3D7_1129100;PF3D7_1121600;PF3D7_0220000
obsolete signal peptide processing (GO:0006465)	0.0469169	0.263191	0.24134	-0.754234	-1.39251	7	PF3D7_1457000;PF3D7_0320700;PF3D7_1320400
protein homodimerization activity (GO:0042803)	0.051676	0.263191	0.234393	-0.802276	-1.39172	5	PF3D7_1457000;PF3D7_1454400
endoplasmic reticulum (GO:0005783)	0.0534813	0.263191	0.193813	-0.480539	-1.2758	84	PF3D7_1457000;PF3D7_1223700;PF3D7_1222300;PF3D7_1149000;PF3D7_1113300;PF3D7_0824400;PF3D7_0821800;PF3D7_0817500;PF3D7_0811200;PF3D7_0704600;PF3D7_0628300;PF3D7_0619400;PF3D7_0617200;PF3D7_0416800;PF3D7_1108600;PF3D7_1115600;PF3D7_0320700;PF3D7_1474600;PF3D7_1108700;PF3D7_1032400;PF3D7_1344200;PF3D7_0917900;PF3D7_0405600;PF3D7_1214100;PF3D7_1323500;PF3D7_1444300;PF3D7_0512600;PF3D7_0511200;PF3D7_0…
apicoplast (GO:0020011)	0.0509491	0.263191	0.197822	-0.417492	-1.15715	306	PF3D7_1446200;PF3D7_1443900;PF3D7_1419800;PF3D7_1360800;PF3D7_1239700;PF3D7_1235600;PF3D7_1232100;PF3D7_1212000;PF3D7_1119000;PF3D7_1037100;PF3D7_0933300;PF3D7_0912400;PF3D7_0907900;PF3D7_0815000;PF3D7_0721100;PF3D7_0609100;PF3D7_0602400;PF3D7_0422100;PF3D7_0405400;PF3D7_0209300;PF3D7_0102300;PF3D7_0521400;PF3D7_0711000;PF3D7_0319200;PF3D7_0710300;PF3D7_0530200;PF3D7_1226900;PF3D7_0728800;PF3D7_0…
protein binding (GO:0005515)	0.046953	0.263191	0.206588	-0.414747	-1.15429	354	PF3D7_1471100;PF3D7_1470000;PF3D7_1462800;PF3D7_1438900;PF3D7_1434300;PF3D7_1434200;PF3D7_1420700;PF3D7_1410600;PF3D7_1355100;PF3D7_1346100;PF3D7_1324900;PF3D7_1314900;PF3D7_1208300;PF3D7_1203700;PF3D7_1149000;PF3D7_1136500;PF3D7_1129100;PF3D7_1121600;PF3D7_1120100;PF3D7_1108400;PF3D7_1024800;PF3D7_1023900;PF3D7_1015900;PF3D7_1015600;PF3D7_1010600;PF3D7_1006200;PF3D7_1001000;PF3D7_0903200;PF3D7_0…
proteolysis (GO:0006508)	0.0586957	0.281438	0.191892	-0.578346	-1.37228	25	PF3D7_1454400;PF3D7_1446200;PF3D7_1434200;PF3D7_1311800;PF3D7_1239700;PF3D7_0817500;PF3D7_1108600;PF3D7_1115400;PF3D7_0527300
nuclear periphery (GO:0034399)	0.0634249	0.28928	0.181383	-0.541345	-1.34108	35	PF3D7_0919000;PF3D7_0609000;PF3D7_0212500;PF3D7_0623100;PF3D7_1317400;PF3D7_0312400;PF3D7_1220900;PF3D7_1417700;PF3D7_0317300;PF3D7_0414000;PF3D7_0212400;PF3D7_0212100;PF3D7_1209000;PF3D7_0611200;PF3D7_0827800;PF3D7_1224300;PF3D7_1241200;PF3D7_1211600;PF3D7_0906000
cell adhesion molecule binding (GO:0050839)	0.063076	0.28928	0.287805	0.319959	1.29831	52	PF3D7_0302500;PF3D7_0711700;PF3D7_0808600;PF3D7_0733000;PF3D7_0632800;PF3D7_0632500;PF3D7_0800200;PF3D7_0302200;PF3D7_0200100;PF3D7_0115700;PF3D7_0400400;PF3D7_0413100;PF3D7_0420700;PF3D7_0421100;PF3D7_0426000;PF3D7_0600200;PF3D7_0617400;PF3D7_0712000;PF3D7_0712300;PF3D7_0712600;PF3D7_0712900;PF3D7_0936500;PF3D7_1041300;PF3D7_1100100;PF3D7_1100200;PF3D7_1150400;PF3D7_1200600;PF3D7_1240300;PF3D7_1…
proteasome regulatory particle assembly (GO:0070682)	0.0653061	0.290768	0.204295	-0.76712	-1.38021	6	PF3D7_1306400;PF3D7_1248900;PF3D7_0413600;PF3D7_0317800;PF3D7_1130400
glycolytic process (GO:0006096)	0.0670391	0.291542	0.204295	-0.785268	-1.36222	5	PF3D7_1462800;PF3D7_1444800;PF3D7_0624000
regulation of DNA-templated transcription (GO:0006355)	0.0732265	0.311213	0.175204	-0.59705	-1.34672	18	PF3D7_1239200;PF3D7_1114700;PF3D7_1011800;PF3D7_0807000;PF3D7_0611200;PF3D7_1408200;PF3D7_1139300;PF3D7_1342900;PF3D7_1033700
lipase activity (GO:0016298)	0.0793787	0.315826	0.287805	0.788757	1.50632	5	PF3D7_0218600;PF3D7_1358000
lipid metabolic process (GO:0006629)	0.0793787	0.315826	0.287805	0.788757	1.50632	5	PF3D7_0218600;PF3D7_1358000
Maurer's cleft (GO:0020036)	0.0789211	0.315826	0.156312	-0.409885	-1.136	308	PF3D7_1445700;PF3D7_1438900;PF3D7_1436000;PF3D7_1404100;PF3D7_1347200;PF3D7_1229400;PF3D7_1211400;PF3D7_1204300;PF3D7_1149000;PF3D7_1129100;PF3D7_1120100;PF3D7_1033200;PF3D7_1015600;PF3D7_1001000;PF3D7_0922500;PF3D7_0913200;PF3D7_0830400;PF3D7_0624000;PF3D7_0532400;PF3D7_0501200;PF3D7_0501000;PF3D7_0416800;PF3D7_0322000;PF3D7_0310700;PF3D7_0220200;PF3D7_0214000;PF3D7_0213100;PF3D7_0112200;PF3D7_1…
SCF ubiquitin ligase complex (GO:0019005)	0.0824022	0.321025	0.183024	-0.77032	-1.33629	5	PF3D7_1367000;PF3D7_1238100;PF3D7_0319100
chromosome, centromeric region (GO:0000775)	0.0898554	0.330162	0.287805	0.6644	1.47969	7	PF3D7_0509100;PF3D7_1318400;PF3D7_1021800;PF3D7_0316500;PF3D7_0616200;PF3D7_1333700
zinc ion binding (GO:0008270)	0.090796	0.330162	0.16318	-0.671086	-1.34017	10	PF3D7_0609100;PF3D7_0801800;PF3D7_1332600
peptidase activity (GO:0008233)	0.0926829	0.330162	0.159647	-0.640481	-1.3295	12	PF3D7_1457000;PF3D7_0627500;PF3D7_0933600
mRNA cap binding (GO:0098808)	0.0935754	0.330162	0.170932	-0.762786	-1.32322	5	PF3D7_1107300;PF3D7_1015900;PF3D7_1246200;PF3D7_0315100
centrosome (GO:0005813)	0.0897959	0.330162	0.172324	-0.730012	-1.31345	6	PF3D7_0107000;PF3D7_1105500;PF3D7_1027700;PF3D7_1446600
ATP binding (GO:0005524)	0.0962162	0.333193	0.146416	-0.542237	-1.30341	27	PF3D7_1239700;PF3D7_1229500;PF3D7_1132200;PF3D7_0915400;PF3D7_1211700;PF3D7_0626700;PF3D7_1324800
phosphatidylinositol-3-phosphate binding (GO:0032266)	0.111888	0.38042	0.252961	0.754828	1.44152	5	PF3D7_1012900;PF3D7_0720700;PF3D7_1352800
ATP hydrolysis activity (GO:0016887)	0.123302	0.411741	0.125033	-0.494667	-1.24622	42	PF3D7_1468700;PF3D7_1445900;PF3D7_1437900;PF3D7_1211900;PF3D7_0722400;PF3D7_0708400;PF3D7_0619400;PF3D7_0708800;PF3D7_0711000;PF3D7_0626700;PF3D7_0816600;PF3D7_0527000;PF3D7_1333200;PF3D7_1219600;PF3D7_1031500;PF3D7_0916500;PF3D7_0103600;PF3D7_1106000;PF3D7_1413500
intracellular transport (GO:0046907)	0.125874	0.412955	0.237794	0.740186	1.41356	5	PF3D7_0515300
proteasome regulatory particle, base subcomplex (GO:0008540)	0.136872	0.441293	0.138805	-0.735827	-1.27645	5	PF3D7_1306400;PF3D7_1248900;PF3D7_0413600;PF3D7_1130400
symbiont-containing vacuole membrane (GO:0020005)	0.144041	0.456538	0.113787	-0.48107	-1.21874	45	PF3D7_1471100;PF3D7_1420700;PF3D7_1121600;PF3D7_1102800;PF3D7_1033200;PF3D7_1024800;PF3D7_0532100;PF3D7_0512000;PF3D7_0402000;PF3D7_1432100;PF3D7_1464600;PF3D7_1016900;PF3D7_0511300;PF3D7_0709300
ubiquitin-protein transferase activity (GO:0004842)	0.151358	0.464356	0.12564	-0.663165	-1.26016	8	PF3D7_1203900;PF3D7_0704600;PF3D7_0527100;PF3D7_1333200
regulation of cell cycle process (GO:0010564)	0.151475	0.464356	0.128143	-0.680496	-1.25637	7	PF3D7_0619400;PF3D7_0711000;PF3D7_1333200;PF3D7_0916500
schizogony (GO:0020014)	0.158301	0.477455	0.249247	0.50782	1.34649	11	PF3D7_1021800;PF3D7_1229100;PF3D7_1412100;PF3D7_0605300;PF3D7_1218300;PF3D7_1436600;PF3D7_1437000
phosphatase activity (GO:0016791)	0.162198	0.481446	0.123257	-0.676283	-1.24859	7	PF3D7_1332600;PF3D7_1355500;PF3D7_0305600
DNA-binding transcription factor activity (GO:0003700)	0.170051	0.492329	0.116234	-0.643143	-1.25616	9	PF3D7_1011800;PF3D7_0611200;PF3D7_1408200;PF3D7_1139300;PF3D7_1342900
protein serine/threonine kinase activity (GO:0004674)	0.176396	0.492329	0.113787	-0.63794	-1.246	9	PF3D7_1108400;PF3D7_1103700;PF3D7_0302100
sequence-specific DNA binding (GO:0043565)	0.173913	0.492329	0.107972	-0.547725	-1.23546	18	PF3D7_1011800;PF3D7_1222400;PF3D7_0420300;PF3D7_1007700;PF3D7_1408200;PF3D7_1139300;PF3D7_1342900;PF3D7_0613800;PF3D7_1317200;PF3D7_0516800;PF3D7_1466400
host cell surface (GO:0044228)	0.175027	0.492329	0.103197	-0.503471	-1.21919	29	PF3D7_1001000;PF3D7_0532400;PF3D7_0501200;PF3D7_0220000;PF3D7_0108300;PF3D7_0424600;PF3D7_1201000;PF3D7_0113000;PF3D7_0619800;PF3D7_0529000
plasma membrane (GO:0005886)	0.188069	0.517189	0.0956031	-0.438792	-1.15968	74	PF3D7_1420700;PF3D7_1347200;PF3D7_1233600;PF3D7_1015900;PF3D7_0912400;PF3D7_0609100;PF3D7_0316600;PF3D7_0112200;PF3D7_1471200;PF3D7_0208800;PF3D7_1340900;PF3D7_0914700;PF3D7_0811600;PF3D7_0629500;PF3D7_0207000;PF3D7_0107500;PF3D7_0904900
proton-transporting ATPase activity, rotational mechanism (GO:0046961)	0.209497	0.567768	0.10882	-0.698928	-1.21244	5	PF3D7_1140100;PF3D7_0406100;PF3D7_1341900
cis-Golgi network (GO:0005801)	0.224719	0.578915	0.181383	0.631769	1.31663	6	PF3D7_1451800;PF3D7_1353600;PF3D7_1332000;PF3D7_0321900
ATP-dependent activity, acting on RNA (GO:0008186)	0.251748	0.578915	0.164406	0.666953	1.2737	5	PF3D7_0508700;PF3D7_1231600;PF3D7_0721300;PF3D7_1419100
trans-Golgi network (GO:0005802)	0.251748	0.578915	0.164406	0.666682	1.27319	5	PF3D7_1144900;PF3D7_1243000;PF3D7_1432800
actin binding (GO:0003779)	0.227684	0.578915	0.0988903	-0.62928	-1.19577	8	PF3D7_1444800;PF3D7_0202000;PF3D7_0932200
respiratory chain complex II (succinate dehydrogenase) (GO:0045273)	0.235925	0.578915	0.0988903	-0.641189	-1.1838	7	PF3D7_1229700;PF3D7_0213200;PF3D7_0808450;PF3D7_1448900;PF3D7_1346600;PF3D7_0109950;PF3D7_1322800
mediator complex (GO:0016592)	0.249409	0.578915	0.0883594	-0.542021	-1.1793	15	PF3D7_0505900;PF3D7_0526800;PF3D7_1465200;PF3D7_1469800;PF3D7_0709300;PF3D7_0520200
proteasome regulatory particle (GO:0005838)	0.247619	0.578915	0.0968878	-0.655204	-1.17885	6	PF3D7_0317800;PF3D7_0205900;PF3D7_1017900;PF3D7_1402300
chromatin binding (GO:0003682)	0.254851	0.578915	0.0922597	-0.619469	-1.17712	8	PF3D7_0320900;PF3D7_1124300;PF3D7_1220900;PF3D7_0414000;PF3D7_0403700;PF3D7_1033700
protein folding in endoplasmic reticulum (GO:0034975)	0.254422	0.578915	0.095288	-0.653478	-1.17575	6	PF3D7_0811200;PF3D7_0306700;PF3D7_1435400;PF3D7_1360200
ribosomal small subunit biogenesis (GO:0042274)	0.25419	0.578915	0.0968878	-0.674293	-1.16971	5	PF3D7_0208200;PF3D7_1407500
DNA replication factor C complex (GO:0005663)	0.259777	0.578915	0.0956031	-0.673423	-1.1682	5	PF3D7_1111100;PF3D7_1241700;PF3D7_0218000;PF3D7_1463200
ubiquitin-dependent protein catabolic process (GO:0006511)	0.260047	0.578915	0.0860347	-0.536699	-1.16773	15	PF3D7_1306400;PF3D7_0413600;PF3D7_0108000;PF3D7_1017900;PF3D7_1130400;PF3D7_1414000;PF3D7_1402300;PF3D7_0413900;PF3D7_0104300;PF3D7_1117100;PF3D7_0312300
obsolete ubiquitin-dependent ERAD pathway (GO:0030433)	0.254878	0.578915	0.0888945	-0.561508	-1.16557	12	PF3D7_0619400;PF3D7_0711000;PF3D7_1333200;PF3D7_0314300;PF3D7_1113400;PF3D7_0916500
host cell periphery (GO:0044538)	0.255157	0.578915	0.0824344	-0.481384	-1.14958	26	PF3D7_1136500;PF3D7_0532400;PF3D7_0402000;PF3D7_1252700;PF3D7_1401200;PF3D7_0424600;PF3D7_1201000;PF3D7_0113000
infected host cell surface knob (GO:0020030)	0.244856	0.578915	0.0817516	-0.439139	-1.13352	58	PF3D7_1357000;PF3D7_1001000;PF3D7_0532400;PF3D7_0202000;PF3D7_1201000
DNA-directed DNA polymerase activity (GO:0003887)	0.263907	0.578974	0.0902635	-0.616116	-1.17075	8	PF3D7_0411900;PF3D7_0630300;PF3D7_1017000;PF3D7_1037000;PF3D7_1411400;PF3D7_0308000;PF3D7_1463300
symbiont-mediated perturbation of host erythrocyte aggregation (GO:0020013)	0.266266	0.578974	0.0758887	-0.397427	-1.0851	162	PF3D7_1140700;PF3D7_0223500;PF3D7_0412400;PF3D7_0632000;PF3D7_0412700;PF3D7_1255200;PF3D7_0400100;PF3D7_0937800;PF3D7_1219300;PF3D7_0100100;PF3D7_1400400;PF3D7_0425800;PF3D7_0800100;PF3D7_1300300;PF3D7_0800300;PF3D7_0712400;PF3D7_0712800;PF3D7_1101300;PF3D7_1000100;PF3D7_0421300;PF3D7_0808700;PF3D7_0500100;PF3D7_1240400;PF3D7_1200400;PF3D7_0900400;PF3D7_0809100;PF3D7_0201300;PF3D7_1240600
regulation of cell cycle (GO:0051726)	0.27514	0.590608	0.0922597	-0.667316	-1.1576	5	PF3D7_1468100
GPI anchor biosynthetic process (GO:0006506)	0.277933	0.590608	0.0916795	-0.667145	-1.15731	5	PF3D7_1032400;PF3D7_1017400;PF3D7_0618900;PF3D7_0530750;PF3D7_1341600
endocytosis (GO:0006897)	0.28125	0.590941	0.164406	0.515145	1.14729	7	PF3D7_0515300;PF3D7_1025000;PF3D7_1343700;PF3D7_0813000;PF3D7_1218300
proton motive force-driven ATP synthesis (GO:0015986)	0.284916	0.591993	0.0902635	-0.664976	-1.15354	5	PF3D7_1024300;PF3D7_0715500
PTEX complex (GO:0097619)	0.294693	0.604221	0.0883594	-0.663062	-1.15022	5	PF3D7_1471100
translocation of peptides or proteins into host (GO:0042000)	0.297264	0.604221	0.0815265	-0.569229	-1.13676	10	PF3D7_0114100;PF3D7_0713100;PF3D7_0222100;PF3D7_0101300;PF3D7_0701600;PF3D7_1039700;PF3D7_0324100
host cell membrane (GO:0033644)	0.303261	0.605458	0.0734381	-0.477696	-1.13346	25	PF3D7_1445900;PF3D7_1149000;PF3D7_0532400;PF3D7_0520600;PF3D7_0936800;PF3D7_0702400
cell gliding (GO:0071976)	0.304348	0.605458	0.202072	0.371882	1.07139	14	PF3D7_0515700
obsolete DNA duplex unwinding (GO:0032508)	0.310861	0.605532	0.152145	0.561877	1.17097	6	PF3D7_1459000;PF3D7_1429900;PF3D7_0918600;PF3D7_0630900
cell motility (GO:0048870)	0.308537	0.605532	0.0785029	-0.544896	-1.13109	12	PF3D7_0911900;PF3D7_1417600;PF3D7_0932200
signal recognition particle, endoplasmic reticulum targeting (GO:0005786)	0.318182	0.611053	0.144631	0.626947	1.1973	5	PF3D7_1136400;PF3D7_0621900;PF3D7_1216300
GTP binding (GO:0005525)	0.320231	0.611053	0.0738053	-0.506302	-1.12121	16	PF3D7_1451100;PF3D7_1410600;PF3D7_1354500;PF3D7_0722400;PF3D7_1358900
respiratory chain complex IV (GO:0045277)	0.325419	0.61468	0.0828962	-0.648821	-1.12552	5	PF3D7_0809250;PF3D7_1125600;PF3D7_1025800;PF3D7_1003100
protein phosphorylation (GO:0006468)	0.336117	0.628539	0.0662842	-0.435047	-1.09139	39	PF3D7_1356900;PF3D7_1136500;PF3D7_1114700;PF3D7_1108400;PF3D7_1016400;PF3D7_1103700;PF3D7_0628200;PF3D7_0213400;PF3D7_0302100
aspartic-type endopeptidase activity (GO:0004190)	0.35102	0.648374	0.0774768	-0.613213	-1.1033	6	PF3D7_1408000;PF3D7_1407900;PF3D7_1323500
histone binding (GO:0042393)	0.353659	0.648374	0.0714786	-0.526116	-1.0921	12	PF3D7_1203700;PF3D7_0919000;PF3D7_0818200;PF3D7_0110700;PF3D7_1124300;PF3D7_1224500
COPI vesicle coat (GO:0030126)	0.370629	0.66642	0.132846	0.601421	1.14856	5	PF3D7_0415400;PF3D7_1134800;PF3D7_0905900;PF3D7_1145100
regulation of translation (GO:0006417)	0.370068	0.66642	0.0747385	-0.605585	-1.08958	6	PF3D7_1347500;PF3D7_0422700;PF3D7_0309800;PF3D7_1319700;PF3D7_0202400
vesicle (GO:0031982)	0.380952	0.678458	0.164406	0.40526	1.07455	11	PF3D7_0720700;PF3D7_1123100;PF3D7_1343700;PF3D7_1032700;PF3D7_0702200
protein-containing complex (GO:0032991)	0.385393	0.679892	0.0632191	-0.465117	-1.07229	20	PF3D7_1129100;PF3D7_0402400;PF3D7_1007700;PF3D7_0801000
chromosome, telomeric region (GO:0000781)	0.39738	0.694486	0.144631	0.443276	1.04007	8	PF3D7_1117800;PF3D7_1429900;PF3D7_0612200;PF3D7_0206000;PF3D7_1209300
transcription regulator complex (GO:0005667)	0.412678	0.709752	0.0667426	-0.560067	-1.06425	8	PF3D7_0522200;PF3D7_0724700;PF3D7_1234100;PF3D7_0824800;PF3D7_1361200
protein dephosphorylation (GO:0006470)	0.413706	0.709752	0.0656814	-0.541839	-1.0583	9	PF3D7_1414400;PF3D7_1138500;PF3D7_1464600;PF3D7_1451700;PF3D7_0309000;PF3D7_1031700
calcium ion binding (GO:0005509)	0.419512	0.713171	0.063079	-0.506555	-1.0515	12	PF3D7_1434200;PF3D7_0511000;PF3D7_1108600
preribosome, large subunit precursor (GO:0030687)	0.437063	0.729739	0.120985	0.542248	1.03555	5	PF3D7_1423000;PF3D7_0203700;PF3D7_0612900;PF3D7_1307300
exosome (RNase complex) (GO:0000178)	0.434579	0.729739	0.142901	0.413327	1.01614	9	PF3D7_1307000;PF3D7_1449700;PF3D7_1359300;PF3D7_1427800
DNA-directed RNA polymerase activity (GO:0003899)	0.444056	0.734854	0.119888	0.527951	1.00825	5	PF3D7_0318200;PF3D7_1307600
RNA splicing (GO:0008380)	0.455307	0.740369	0.0656814	-0.596203	-1.03424	5	PF3D7_0405400;PF3D7_0517300
eukaryotic translation initiation factor 3 complex (GO:0005852)	0.454422	0.740369	0.0645031	-0.572854	-1.03069	6	PF3D7_1212700;PF3D7_1206200;PF3D7_0716800;PF3D7_0418200
Prp19 complex (GO:0000974)	0.468531	0.755305	0.116234	0.513146	0.979973	5	PF3D7_0308600;PF3D7_1235900
protein ubiquitination (GO:0016567)	0.484637	0.766708	0.0626618	-0.585643	-1.01593	5	PF3D7_0527100;PF3D7_1333200;PF3D7_1211800
heterochromatin (GO:0000792)	0.492005	0.766708	0.0559429	-0.491564	-1.00113	11	PF3D7_1239200;PF3D7_1124300;PF3D7_1220900;PF3D7_1408200;PF3D7_1139300;PF3D7_0516800;PF3D7_1466400
protein transport by the Sec complex (GO:0043952)	0.48951	0.766708	0.113313	0.490072	0.935907	5	PF3D7_1361100;PF3D7_1438100
SNARE complex (GO:0031201)	0.483146	0.766708	0.118815	0.447266	0.932121	6	PF3D7_1243000;PF3D7_1324700;PF3D7_0320100;PF3D7_1111300
mitochondrial inner membrane (GO:0005743)	0.505587	0.780776	0.0606404	-0.579621	-1.00548	5	PF3D7_0603300;PF3D7_0603200;PF3D7_0823900;PF3D7_1435000
nuclear pore (GO:0005643)	0.509383	0.780776	0.0583453	-0.540467	-0.997839	7	PF3D7_0815200;PF3D7_0706000;PF3D7_1446500
DNA repair (GO:0006281)	0.527344	0.801734	0.115734	0.414288	0.922668	7	PF3D7_0219600;PF3D7_1368800;PF3D7_1429900;PF3D7_0918600
apical part of cell (GO:0045177)	0.563655	0.834932	0.0414044	-0.3775	-0.971889	55	PF3D7_1459800;PF3D7_1455200;PF3D7_0214000;PF3D7_0903700;PF3D7_1008700
5'-3' DNA helicase activity (GO:0043139)	0.555866	0.834932	0.0561767	-0.558164	-0.968256	5	PF3D7_0103600;PF3D7_1106000;PF3D7_1202000
crystalloid (GO:0044312)	0.562929	0.834932	0.0464155	-0.426651	-0.962361	18	PF3D7_1027900;PF3D7_1429300;PF3D7_1146100;PF3D7_1322900;PF3D7_1207300;PF3D7_0904200;PF3D7_0825700;PF3D7_0504500;PF3D7_1453500
mitochondrial matrix (GO:0005759)	0.567039	0.834932	0.0552496	-0.553959	-0.960961	5	PF3D7_1124700;PF3D7_0204900;PF3D7_1232200
membrane (GO:0016020)	0.588589	0.859891	0.0382417	-0.360151	-0.977204	147	PF3D7_1462800;PF3D7_1437900;PF3D7_1434500;PF3D7_1433400;PF3D7_0925900;PF3D7_0804500;PF3D7_0614300;PF3D7_0609100;PF3D7_0103200;PF3D7_1115700;PF3D7_0508300;PF3D7_1223400;PF3D7_1132400;PF3D7_0806800;PF3D7_0319700;PF3D7_0924500;PF3D7_0727800;PF3D7_0302600;PF3D7_0716900;PF3D7_0807300;PF3D7_0314300;PF3D7_1455400;PF3D7_0523900;PF3D7_1323500;PF3D7_1324500;PF3D7_0703900;PF3D7_0709000;PF3D7_1324300;PF3D7_1…
endopeptidase Clp complex (GO:0009368)	0.617318	0.876984	0.0513223	-0.536022	-0.929845	5	PF3D7_0816600;PF3D7_1436800;PF3D7_0307400;PF3D7_1320100
osmiophilic body (GO:0044310)	0.615385	0.876984	0.0411544	-0.395579	-0.918032	21	PF3D7_1328100;PF3D7_1222100;PF3D7_0813200;PF3D7_0209200;PF3D7_0204900
vesicle-mediated transport (GO:0016192)	0.610976	0.876984	0.0455878	-0.440003	-0.913352	12	PF3D7_1311400;PF3D7_1332300;PF3D7_0502000;PF3D7_1146900;PF3D7_1472100;PF3D7_1119500;PF3D7_0613500
endoplasmic reticulum membrane (GO:0005789)	0.619048	0.876984	0.12564	0.329182	0.872827	11	PF3D7_1438100;PF3D7_1212500;PF3D7_0210000;PF3D7_1216300
rRNA processing (GO:0006364)	0.626866	0.881383	0.0453152	-0.449923	-0.898506	10	PF3D7_0208200;PF3D7_1109400
ART Tolerance	0.633	0.883131	0.0347904	-0.350649	-0.959636	169	PF3D7_1457200;PF3D7_1457000;PF3D7_1454700;PF3D7_1434800;PF3D7_1361900;PF3D7_1206200;PF3D7_1127100;PF3D7_1116700;PF3D7_1115000;PF3D7_1021700;PF3D7_1006800;PF3D7_1001200;PF3D7_0907900;PF3D7_0505800;PF3D7_0209800;PF3D7_0112200;PF3D7_1115700;PF3D7_1110400;PF3D7_1246200;PF3D7_0730300;PF3D7_0320700;PF3D7_0202000;PF3D7_0810600;PF3D7_0623300;PF3D7_0204500;PF3D7_1030100;PF3D7_0811600;PF3D7_1364800;PF3D7_0…
condensin complex (GO:0000796)	0.637555	0.883131	0.110565	0.360184	0.845106	8	PF3D7_0509100;PF3D7_1318400
EMC complex (GO:0072546)	0.651701	0.896088	0.0476387	-0.498755	-0.897366	6	PF3D7_0306700;PF3D7_1435400;PF3D7_1360200
protein-containing complex binding (GO:0044877)	0.662428	0.90419	0.0394367	-0.397725	-0.880769	16	PF3D7_1347500;PF3D7_1024800;PF3D7_1226900
mRNA splicing, via spliceosome (GO:0000398)	0.677453	0.905065	0.0336033	-0.358958	-0.901738	41	PF3D7_1123900;PF3D7_1002400;PF3D7_1350200;PF3D7_0822300;PF3D7_1237800;PF3D7_0922700;PF3D7_1414800;PF3D7_0909800;PF3D7_1018500;PF3D7_1234800;PF3D7_1003800;PF3D7_0409100;PF3D7_1125500;PF3D7_1119300;PF3D7_1474500;PF3D7_0308900;PF3D7_1033600;PF3D7_1468800;PF3D7_1126900
microneme (GO:0020009)	0.683716	0.905065	0.0331626	-0.357344	-0.897684	41	PF3D7_1457000;PF3D7_1311800;PF3D7_1136500;PF3D7_1113100;PF3D7_0827900
U4/U6 x U5 tri-snRNP complex (GO:0046540)	0.690815	0.905065	0.0426734	-0.462321	-0.87851	8	PF3D7_1350200;PF3D7_0822300;PF3D7_1003800;PF3D7_0409100
DNA helicase activity (GO:0003678)	0.692109	0.905065	0.0425878	-0.46207	-0.878031	8	PF3D7_1408400;PF3D7_1031500;PF3D7_1106000;PF3D7_1411400
palmitoyltransferase activity (GO:0016409)	0.691463	0.905065	0.0399219	-0.413038	-0.857377	12	PF3D7_0932500;PF3D7_0202900;PF3D7_1322500;PF3D7_1115900;PF3D7_1027900
protein palmitoylation (GO:0018345)	0.691463	0.905065	0.0399219	-0.413038	-0.857377	12	PF3D7_0932500;PF3D7_0202900;PF3D7_1322500;PF3D7_1115900;PF3D7_1027900
adhesion of symbiont to microvasculature (GO:0020035)	0.747748	0.91339	0.0266053	-0.339087	-0.919892	143	PF3D7_0532400;PF3D7_0202000;PF3D7_0424600
host cell cytoplasm (GO:0030430)	0.719008	0.91339	0.0302042	-0.346424	-0.880713	46	PF3D7_1229400;PF3D7_1211400;PF3D7_0532400;PF3D7_0501200;PF3D7_0214000;PF3D7_0911900;PF3D7_0108300
cytoplasmic vesicle (GO:0031410)	0.715395	0.91339	0.0410713	-0.449384	-0.853927	8	PF3D7_1311400;PF3D7_0904900;PF3D7_1019900
obsolete mitochondrial respiratory chain complex III (GO:0005750)	0.721863	0.91339	0.0406579	-0.44569	-0.846907	8	PF3D7_1426900;PF3D7_0622600;PF3D7_0817800;PF3D7_1326000;PF3D7_0306000
kinetochore (GO:0000776)	0.757812	0.91339	0.1396	0.27363	0.838599	18	PF3D7_0316500;PF3D7_0729100;PF3D7_0307500;PF3D7_0410800;PF3D7_0410900;PF3D7_1245100;PF3D7_1443100
RNA polymerase III complex (GO:0005666)	0.747989	0.91339	0.0406579	-0.449412	-0.829728	7	PF3D7_1329000;PF3D7_1104700;PF3D7_1143300;PF3D7_1421400
cell periphery (GO:0071944)	0.751357	0.91339	0.0304894	-0.344539	-0.822783	26	PF3D7_0721100;PF3D7_0406100;PF3D7_1432100;PF3D7_1411900;PF3D7_0104800
protein kinase activity (GO:0004672)	0.75	0.91339	0.0361492	-0.395151	-0.820249	12	PF3D7_1136500;PF3D7_0213400;PF3D7_0415300
histone acetyltransferase complex (GO:0000123)	0.743655	0.91339	0.0383996	-0.419449	-0.819251	9	PF3D7_1433400;PF3D7_0919000;PF3D7_1008100;PF3D7_1364400
RNA helicase activity (GO:0003724)	0.770023	0.91339	0.0318535	-0.359544	-0.810994	18	PF3D7_1445900;PF3D7_0209800;PF3D7_0422500;PF3D7_1005500
retrograde vesicle-mediated transport, Golgi to endoplasmic reticulum (GO:0006890)	0.763265	0.91339	0.0404114	-0.44885	-0.807577	6	PF3D7_0606700
intracellular protein transport (GO:0006886)	0.773609	0.91339	0.0374584	-0.420196	-0.798462	8	PF3D7_1311400;PF3D7_1452500;PF3D7_0502000
rhoptry neck (GO:1990225)	0.782609	0.91339	0.120433	0.276282	0.795966	14	PF3D7_1116000;PF3D7_0405900;PF3D7_0214900;PF3D7_0817700;PF3D7_1463900;PF3D7_0511600;PF3D7_0419700;PF3D7_0423400;PF3D7_0722200;PF3D7_1335400;PF3D7_1452000
ribosome binding (GO:0043022)	0.75	0.91339	0.118815	0.283112	0.795546	13	PF3D7_1217300;PF3D7_1031600;PF3D7_1216300;PF3D7_0812220
DNA replication (GO:0006260)	0.780457	0.91339	0.0361492	-0.406311	-0.793589	9	PF3D7_1111100;PF3D7_1437200;PF3D7_0411900;PF3D7_1017000
U2 snRNP (GO:0005686)	0.786395	0.91339	0.0390355	-0.435181	-0.782984	6	PF3D7_1018500;PF3D7_1234800;PF3D7_1474500;PF3D7_0308900
SNAP receptor activity (GO:0005484)	0.752336	0.91339	0.104344	0.311336	0.7654	9	PF3D7_1324700;PF3D7_0320100;PF3D7_1111300;PF3D7_1210100;PF3D7_1104100
protein transport (GO:0015031)	0.737828	0.91339	0.0922597	0.356351	0.742649	6	PF3D7_1451800
inner membrane pellicle complex (GO:0070258)	0.794214	0.916778	NA	0.155765	0.644342	66	PF3D7_0704300;PF3D7_0515700;PF3D7_0918000;PF3D7_1222700;PF3D7_0530300;PF3D7_0407800;PF3D7_1323700;PF3D7_1406800;PF3D7_1342600;PF3D7_1351700;PF3D7_1229300;PF3D7_0611600;PF3D7_1310700;PF3D7_1355600;PF3D7_1246400;PF3D7_1436200;PF3D7_0822900;PF3D7_0619700;PF3D7_0522600
symbiont entry into host (GO:0044409)	0.819095	0.917191	0.021796	-0.31816	-0.853826	97	PF3D7_1471100;PF3D7_1462800;PF3D7_1434200;PF3D7_1104400;PF3D7_0818200;PF3D7_0911900;PF3D7_1246200;PF3D7_0312400;PF3D7_1414400;PF3D7_0903700;PF3D7_1008100;PF3D7_0932200;PF3D7_0305600
nucleolus (GO:0005730)	0.812161	0.917191	0.0265351	-0.328203	-0.783773	26	PF3D7_1438900;PF3D7_1123900;PF3D7_1008800;PF3D7_1109400;PF3D7_0509400;PF3D7_1314200
transcription by RNA polymerase II (GO:0006366)	0.804428	0.917191	0.0332359	-0.383684	-0.781417	11	PF3D7_0522200;PF3D7_1364800;PF3D7_0708100;PF3D7_0110400
cell redox homeostasis (GO:0045454)	0.815642	0.917191	0.0385579	-0.437	-0.758071	5	PF3D7_0815000
obsolete mitochondrial respiratory chain complex IV (GO:0005751)	0.813131	0.917191	0.104344	0.292751	0.737407	10	PF3D7_1362000;PF3D7_0306500;PF3D7_0523300;PF3D7_1361700;PF3D7_1022900
DNA Repair	0.838115	0.927381	0.0215798	-0.312578	-0.810716	63	PF3D7_1361900;PF3D7_1010200;PF3D7_0605800;PF3D7_0904800;PF3D7_1427500;PF3D7_0803400;PF3D7_0630300;PF3D7_1017000;PF3D7_1250800;PF3D7_0419300;PF3D7_0505500;PF3D7_1226600;PF3D7_1408400;PF3D7_1031500;PF3D7_1304100;PF3D7_0103600;PF3D7_0917100;PF3D7_1433500;PF3D7_1037000;PF3D7_1144500;PF3D7_0107800;PF3D7_0308000;PF3D7_1328200;PF3D7_1202000;PF3D7_1365600;PF3D7_1331100
host cell surface binding (GO:0046812)	0.838106	0.927381	0.0256225	-0.327491	-0.769139	24	PF3D7_1104400;PF3D7_0501200
host cell cytosol (GO:0044164)	0.84973	0.934703	0.0238623	-0.313734	-0.754144	27	PF3D7_1334700;PF3D7_1001300;PF3D7_0532400;PF3D7_1108700;PF3D7_0936800
obsolete anchored component of plasma membrane (GO:0046658)	0.871795	0.941601	0.11524	0.257676	0.753773	15	PF3D7_0930300
host cell surface receptor binding (GO:0046789)	0.881178	0.941601	0.0201218	-0.295821	-0.735808	36	PF3D7_1229400;PF3D7_1149000
tricarboxylic acid cycle (GO:0006099)	0.869973	0.941601	0.0336033	-0.375428	-0.693136	7	PF3D7_1345700
nuclease activity (GO:0004518)	0.877729	0.941601	0.0911073	0.284593	0.667746	8	PF3D7_1136300;PF3D7_0323500;PF3D7_1106700;PF3D7_1238600
ribosomal large subunit biogenesis (GO:0042273)	0.881119	0.941601	0.0787114	0.331452	0.632986	5	PF3D7_0203700;PF3D7_1445200;PF3D7_0612900
spliceosomal complex (GO:0005681)	0.895238	0.95119	0.142057	0.232017	0.738844	21	PF3D7_0924700;PF3D7_0515000;PF3D7_1461600;PF3D7_1231600;PF3D7_0610100;PF3D7_0323500;PF3D7_1220100;PF3D7_0302000;PF3D7_0803300;PF3D7_1443800
Golgi apparatus (GO:0005794)	0.906682	0.957907	0.0237916	-0.296248	-0.660968	17	PF3D7_0704600;PF3D7_1311400;PF3D7_0418500;PF3D7_1123500
plastid organization (GO:0009657)	0.917051	0.963418	0.0231538	-0.291264	-0.649848	17	PF3D7_1239700;PF3D7_1408700;PF3D7_1417800;PF3D7_0307400;PF3D7_1320100;PF3D7_0913500;PF3D7_1433800;PF3D7_1126100
endoplasmic reticulum to Golgi vesicle-mediated transport (GO:0006888)	0.926278	0.963976	0.0243564	-0.30134	-0.646697	14	PF3D7_0606700;PF3D7_1130500;PF3D7_1332300;PF3D7_0418500;PF3D7_1330400
cell division (GO:0051301)	0.927891	0.963976	0.0312053	-0.357966	-0.644058	6	PF3D7_1246200
symbiont-mediated perturbation of host process (GO:0044003)	0.945879	0.971865	0.0250604	-0.304058	-0.61925	11	PF3D7_1016400
3'-5' DNA helicase activity (GO:0043138)	0.94504	0.971865	0.0295645	-0.325724	-0.601368	7	PF3D7_0103600;PF3D7_1037600;PF3D7_1202000
GTPase activity (GO:0003924)	0.974359	0.990245	0.107972	0.223489	0.653769	15	PF3D7_1423000;PF3D7_1217300;PF3D7_1442200;PF3D7_0812220;PF3D7_1201500;PF3D7_1218500;PF3D7_0528800
cell-cell adhesion (GO:0098609)	0.970226	0.990245	0.011106	-0.240588	-0.619404	55	PF3D7_1149000
rhoptry (GO:0020008)	0.986458	0.997123	0.0108944	-0.225778	-0.566897	40	PF3D7_1113100;PF3D7_1311400;PF3D7_0721400;PF3D7_1320600;PF3D7_0513800;PF3D7_0801000
iron-sulfur cluster assembly (GO:0016226)	0.992188	0.997522	0.0782955	0.232582	0.517987	7	PF3D7_1209400;PF3D7_0910800;PF3D7_0614200;PF3D7_0703100;PF3D7_1454500;PF3D7_1361600;PF3D7_1413500
host cell plasma membrane (GO:0020002)	1	1	0.0014427	-0.181669	-0.497247	174	PF3D7_1437900;PF3D7_0904900;PF3D7_0936800;PF3D7_0310400;PF3D7_0223500;PF3D7_0412400;PF3D7_0632000;PF3D7_0412700;PF3D7_1255200;PF3D7_0400100;PF3D7_0937800;PF3D7_1219300;PF3D7_0900100;PF3D7_0100100;PF3D7_1243900;PF3D7_1400400;PF3D7_0425800;PF3D7_0800100;PF3D7_1300300;PF3D7_0800300;PF3D7_0712400;PF3D7_0712800;PF3D7_1101300;PF3D7_1000100;PF3D7_0421300;PF3D7_0732800;PF3D7_0808700;PF3D7_0500100;PF3D7_1…
antigenic variation (GO:0020033)	NA	NA	NA	0.327407	NA	162	PF3D7_1221000;PF3D7_1000600;PF3D7_0201000;PF3D7_1322100;PF3D7_0711700;PF3D7_0808600;PF3D7_0733000;PF3D7_0632800;PF3D7_0632500;PF3D7_0800200;PF3D7_0200100;PF3D7_1400300;PF3D7_0100400;PF3D7_0100600;PF3D7_0100800;PF3D7_0100900;PF3D7_0101000;PF3D7_0101600;PF3D7_0101900;PF3D7_0114700;PF3D7_0115600;PF3D7_0115700;PF3D7_0200200;PF3D7_0200600;PF3D7_0200700;PF3D7_0222500;PF3D7_0222600;PF3D7_0222700;PF3D7_0…
host cell (GO:0043657)	NA	NA	NA	0.218424	NA	105	PF3D7_0301700;PF3D7_0731200;PF3D7_1302300;PF3D7_1001700;PF3D7_1401000;PF3D7_0935500;PF3D7_1301200;PF3D7_0901800;PF3D7_0901700;PF3D7_0220300;PF3D7_0830700;PF3D7_0113400;PF3D7_1252800;PF3D7_1371800
