## Supplementary Table 11 for "Environmental stress promotes entry into a pre-existing latent state in *Plasmodium falciparum*"

### Sheet: Sheet1
Supplementary Table 11. Direction-agnostic (absolute) gene set enrichment analysis of metabolic pathways in latent versus normal trophozoite parasites. Gene set enrichment analysis (GSEA) was performed using fgsea (Korotkevich et al., 2021, bioRxiv preprint) on genes ranked by the absolute value of MAST differential expression statistics (Supplementary Table 7), discarding the direction of change…
pathway	pval	padj	log2err	ES	NES	size	leadingEdge
RNA binding (GO:0003723)	4.74938e-12	8.73886e-10	0.887075	0.633134	1.47733	159	PF3D7_0209800;PF3D7_0320900;PF3D7_0422100;PF3D7_0524000;PF3D7_0608800;PF3D7_0619400;PF3D7_0626800;PF3D7_0628300;PF3D7_0708400;PF3D7_0728000;PF3D7_0811200;PF3D7_0812400;PF3D7_0813300;PF3D7_0814200;PF3D7_0818200;PF3D7_0823200;PF3D7_0826700;PF3D7_0915400;PF3D7_0923900;PF3D7_1002400;PF3D7_1006200;PF3D7_1006800;PF3D7_1011800;PF3D7_1015900;PF3D7_1022400;PF3D7_1037300;PF3D7_1108400;PF3D7_1111100;PF3D7_1…
food vacuole (GO:0020020)	2.59499e-11	2.38739e-09	0.863415	0.670375	1.53919	103	PF3D7_0406100;PF3D7_0416800;PF3D7_0511000;PF3D7_0524000;PF3D7_0608800;PF3D7_0708400;PF3D7_0813300;PF3D7_0814200;PF3D7_0818200;PF3D7_0922500;PF3D7_0925900;PF3D7_1006200;PF3D7_1006800;PF3D7_1015600;PF3D7_1015900;PF3D7_1037300;PF3D7_1105800;PF3D7_1116700;PF3D7_1117700;PF3D7_1127000;PF3D7_1129100;PF3D7_1134000;PF3D7_1215300;PF3D7_1222300;PF3D7_1232100;PF3D7_1237700;PF3D7_1306400;PF3D7_1311800;PF3D7_1…
protein binding (GO:0005515)	2.89579e-08	1.77609e-06	0.733762	0.53468	1.2721	354	PF3D7_0401800;PF3D7_0103900;PF3D7_0107000;PF3D7_0214000;PF3D7_0320000;PF3D7_0406100;PF3D7_0422100;PF3D7_0501200;PF3D7_0505800;PF3D7_0512000;PF3D7_0522200;PF3D7_0526900;PF3D7_0532100;PF3D7_0532400;PF3D7_0608800;PF3D7_0628300;PF3D7_0629700;PF3D7_0708400;PF3D7_0721100;PF3D7_0814900;PF3D7_0818200;PF3D7_0903200;PF3D7_1001000;PF3D7_1006200;PF3D7_1010600;PF3D7_1015600;PF3D7_1015900;PF3D7_1023900;PF3D7_1…
mRNA binding (GO:0003729)	6.76886e-07	3.11368e-05	0.659444	0.654774	1.47671	69	PF3D7_0511500;PF3D7_0528200;PF3D7_0813400;PF3D7_0814200;PF3D7_0815600;PF3D7_0823200;PF3D7_0906600;PF3D7_1006200;PF3D7_1006800;PF3D7_1010600;PF3D7_1036900;PF3D7_1037700;PF3D7_1105800;PF3D7_1107300;PF3D7_1206200;PF3D7_1315400;PF3D7_1346300;PF3D7_1347500;PF3D7_1110400;PF3D7_1103800;PF3D7_0402000;PF3D7_1366900;PF3D7_1419700;PF3D7_0108300;PF3D7_0527300;PF3D7_0929200;PF3D7_0604500;PF3D7_1359400;PF3D7_0…
cytosol (GO:0005829)	2.4592e-06	9.04986e-05	0.627257	0.573943	1.33402	141	PF3D7_0213100;PF3D7_0214000;PF3D7_0306800;PF3D7_0308200;PF3D7_0322000;PF3D7_0503400;PF3D7_0527100;PF3D7_0608700;PF3D7_0624000;PF3D7_0627500;PF3D7_0802000;PF3D7_0802200;PF3D7_0814900;PF3D7_0817900;PF3D7_0826700;PF3D7_0923900;PF3D7_0925900;PF3D7_0932300;PF3D7_1008900;PF3D7_1132200;PF3D7_1136500;PF3D7_1202900;PF3D7_1212000;PF3D7_1229500;PF3D7_1311800;PF3D7_1347500;PF3D7_1357800;PF3D7_1361900;PF3D7_1…
Maurer's cleft (GO:0020036)	4.32054e-06	0.000132497	0.610527	0.52206	1.2406	308	PF3D7_0401800;PF3D7_1124600;PF3D7_1473200;PF3D7_0112200;PF3D7_0213100;PF3D7_0214000;PF3D7_0220200;PF3D7_0310700;PF3D7_0322000;PF3D7_0416800;PF3D7_0501000;PF3D7_0501200;PF3D7_0532400;PF3D7_0624000;PF3D7_0830400;PF3D7_0913200;PF3D7_0922500;PF3D7_1001000;PF3D7_1015600;PF3D7_1033200;PF3D7_1120100;PF3D7_1129100;PF3D7_1149000;PF3D7_1204300;PF3D7_1211400;PF3D7_1229400;PF3D7_1347200;PF3D7_1404100;PF3D7_1…
response to xenobiotic stimulus (GO:0009410)	5.77222e-06	0.000151727	0.610527	0.573473	1.33464	144	PF3D7_1238800;PF3D7_0112200;PF3D7_0310200;PF3D7_0316600;PF3D7_0513300;PF3D7_0527100;PF3D7_0624000;PF3D7_0704600;PF3D7_0812400;PF3D7_0915400;PF3D7_1113300;PF3D7_1114700;PF3D7_1116700;PF3D7_1121600;PF3D7_1128400;PF3D7_1211900;PF3D7_1239700;PF3D7_1247400;PF3D7_1311800;PF3D7_1347200;PF3D7_1357800;PF3D7_1408000;PF3D7_1408100;PF3D7_1419300;PF3D7_1437900;PF3D7_1451100;PF3D7_1454700;PF3D7_1457000;PF3D7_1…
extracellular vesicle (GO:1903561)	7.85013e-06	0.000180553	0.593325	0.621458	1.41194	80	PF3D7_0501000;PF3D7_0608500;PF3D7_0608800;PF3D7_0619400;PF3D7_0621200;PF3D7_0708400;PF3D7_0714000;PF3D7_0727400;PF3D7_0814200;PF3D7_0818200;PF3D7_0826700;PF3D7_0922500;PF3D7_1006200;PF3D7_1108400;PF3D7_1117700;PF3D7_1121600;PF3D7_1222300;PF3D7_1306400;PF3D7_1324900;PF3D7_1328100;PF3D7_1357100;PF3D7_1444800;PF3D7_1462800;PF3D7_1468700;PF3D7_1470900;PF3D7_1471100;PF3D7_1246200;PF3D7_0628200;PF3D7_0…
chaperonin-containing T-complex (GO:0005832)	0.000145544	0.00297558	0.518848	0.918016	1.71057	8	PF3D7_0214000;PF3D7_0306800;PF3D7_0308200;PF3D7_0608700;PF3D7_1132200;PF3D7_1229500;PF3D7_1357800;PF3D7_0320300
protein folding (GO:0006457)	0.000205188	0.00377545	0.518848	0.723077	1.5307	24	PF3D7_0214000;PF3D7_0306800;PF3D7_0308200;PF3D7_0322000;PF3D7_0608700;PF3D7_0627500;PF3D7_1132200;PF3D7_1229500;PF3D7_1247400;PF3D7_1357800;PF3D7_1438900;PF3D7_1453700;PF3D7_0708800;PF3D7_0320300;PF3D7_1115600;PF3D7_0827900;PF3D7_0804800
symbiont-containing vacuole (GO:0020003)	0.000353162	0.00541516	0.498493	0.53462	1.24382	143	PF3D7_0912400;PF3D7_0925900;PF3D7_1024800;PF3D7_1104400;PF3D7_1116700;PF3D7_1129100;PF3D7_1135400;PF3D7_1406300;PF3D7_1420700;PF3D7_1226900;PF3D7_0629200;PF3D7_1201000;PF3D7_1334800;PF3D7_0827900;PF3D7_1464600;PF3D7_1336700;PF3D7_0207600
cytoplasm (GO:0005737)	0.000344049	0.00541516	0.498493	0.509659	1.20191	235	PF3D7_1124600;PF3D7_0209800;PF3D7_0320000;PF3D7_0511000;PF3D7_0814200;PF3D7_0818200;PF3D7_0823200;PF3D7_0826700;PF3D7_0915400;PF3D7_0919000;PF3D7_1006800;PF3D7_1010600;PF3D7_1015600;PF3D7_1015900;PF3D7_1024800;PF3D7_1033400;PF3D7_1108400;PF3D7_1114700;PF3D7_1129000;PF3D7_1203700;PF3D7_1203900;PF3D7_1211400;PF3D7_1229400;PF3D7_1235600;PF3D7_1247400;PF3D7_1311800;PF3D7_1314900;PF3D7_1346300;PF3D7_1…
unfolded protein binding (GO:0051082)	0.000868005	0.0122856	0.477271	0.83992	1.61864	10	PF3D7_0306800;PF3D7_0308200;PF3D7_0608700;PF3D7_1132200;PF3D7_1229500;PF3D7_1357800;PF3D7_0110700;PF3D7_0320300
proteasome regulatory particle assembly (GO:0070682)	0.00178163	0.0234157	0.45506	0.897972	1.58445	6	PF3D7_0317800;PF3D7_0413600;PF3D7_1248900;PF3D7_1306400;PF3D7_1130400;PF3D7_1008400
apicoplast (GO:0020011)	0.00212741	0.0260962	0.431708	0.485162	1.153	306	PF3D7_0102300;PF3D7_0209300;PF3D7_0405400;PF3D7_0422100;PF3D7_0602400;PF3D7_0609100;PF3D7_0721100;PF3D7_0815000;PF3D7_0907900;PF3D7_0912400;PF3D7_0933300;PF3D7_1037100;PF3D7_1119000;PF3D7_1212000;PF3D7_1232100;PF3D7_1235600;PF3D7_1239700;PF3D7_1360800;PF3D7_1419800;PF3D7_1443900;PF3D7_1446200;PF3D7_0521400;PF3D7_0711000;PF3D7_0319200;PF3D7_0710300;PF3D7_0530200;PF3D7_1226900;PF3D7_0728800;PF3D7_0…
aminopeptidase activity (GO:0004177)	0.00279089	0.0320952	0.431708	0.914867	1.57067	5	PF3D7_1311800;PF3D7_1446200;PF3D7_1454400
RNA N6-methyladenosine methyltransferase complex (GO:0036396)	0.00304271	0.0329328	0.431708	0.742621	1.48729	14	PF3D7_0209800;PF3D7_0210900;PF3D7_0524000;PF3D7_0624000;PF3D7_1006200;PF3D7_1036900;PF3D7_1229500;PF3D7_0519700;PF3D7_1366300;PF3D7_1230800
proteasome regulatory particle, base subcomplex (GO:0008540)	0.0046267	0.0472951	0.407018	0.897788	1.54135	5	PF3D7_0413600;PF3D7_1248900;PF3D7_1306400;PF3D7_1130400;PF3D7_1008400
intracellular anatomical structure (GO:0005622)	0.00895812	0.0831887	0.38073	0.777077	1.49754	10	PF3D7_0608800;PF3D7_1132200;PF3D7_1324900;PF3D7_1405600;PF3D7_1454700;PF3D7_0931800;PF3D7_0520900
ART Tolerance	0.00904225	0.0831887	0.38073	0.497358	1.16296	169	PF3D7_1238800;PF3D7_0112200;PF3D7_0209800;PF3D7_0505800;PF3D7_0907900;PF3D7_1001200;PF3D7_1006800;PF3D7_1021700;PF3D7_1115000;PF3D7_1116700;PF3D7_1127100;PF3D7_1206200;PF3D7_1361900;PF3D7_1434800;PF3D7_1454700;PF3D7_1457000;PF3D7_1457200;PF3D7_1115700;PF3D7_1110400;PF3D7_1246200;PF3D7_1133400;PF3D7_0812500;PF3D7_0730300;PF3D7_0320700;PF3D7_0301700;PF3D7_0202000;PF3D7_1235300;PF3D7_1406200;PF3D7_0…
CCR4-NOT complex (GO:0030014)	0.0111543	0.0914683	0.38073	0.799303	1.48936	8	PF3D7_0811300;PF3D7_1103800;PF3D7_1434000;PF3D7_1417200;PF3D7_0519500
host cell periphery (GO:0044538)	0.0114335	0.0914683	0.38073	0.625038	1.3276	26	PF3D7_0401800;PF3D7_0532400;PF3D7_1136500;PF3D7_0402000;PF3D7_1252700;PF3D7_1401200;PF3D7_0424600;PF3D7_1201000;PF3D7_1476300;PF3D7_0113000
symbiont-containing vacuole membrane (GO:0020005)	0.0111346	0.0914683	0.38073	0.574858	1.26828	45	PF3D7_0512000;PF3D7_0532100;PF3D7_1024800;PF3D7_1033200;PF3D7_1102800;PF3D7_1121600;PF3D7_1420700;PF3D7_1471100;PF3D7_0402000;PF3D7_1432100;PF3D7_1464600;PF3D7_0406200;PF3D7_1016900;PF3D7_0511300;PF3D7_0709300;PF3D7_1021800;PF3D7_1145400;PF3D7_0905400;PF3D7_0112000;PF3D7_1102700
hemoglobin catabolic process (GO:0042540)	0.0130267	0.0998715	0.38073	0.835324	1.47391	6	PF3D7_1360800;PF3D7_1408000;PF3D7_1454400;PF3D7_1115400;PF3D7_1407900
proteasome regulatory particle (GO:0005838)	0.0136661	0.100582	0.38073	0.832453	1.46884	6	PF3D7_0205900;PF3D7_0317800;PF3D7_1017900;PF3D7_1311500;PF3D7_1402300
vacuolar acidification (GO:0007035)	0.0168659	0.11605	0.352488	0.822261	1.45086	6	PF3D7_0406100;PF3D7_1140100;PF3D7_1311900;PF3D7_1341900;PF3D7_1323200
translational initiation (GO:0006413)	0.0170291	0.11605	0.352488	0.718729	1.40059	11	PF3D7_0716800;PF3D7_0728000;PF3D7_0815600;PF3D7_1010600;PF3D7_1212700;PF3D7_1410600
response to heat (GO:0009408)	0.0202239	0.1329	0.352488	0.768399	1.43178	8	PF3D7_0213100;PF3D7_1211400;PF3D7_1437900;PF3D7_1438900;PF3D7_0708800
histone binding (GO:0042393)	0.0211949	0.134478	0.352488	0.715687	1.40906	12	PF3D7_0818200;PF3D7_0919000;PF3D7_1203700;PF3D7_0110700;PF3D7_1124300;PF3D7_0501800;PF3D7_1224500;PF3D7_0113700;PF3D7_1329300
infected host cell surface knob (GO:0020030)	0.0262843	0.16121	0.352488	0.545786	1.2188	58	PF3D7_0532400;PF3D7_1001000;PF3D7_1357000;PF3D7_0202000;PF3D7_0731600;PF3D7_1201000;PF3D7_1016300;PF3D7_0905400
response to oxidative stress (GO:0006979)	0.0275028	0.162472	0.287857	0.820316	1.40835	5	PF3D7_0802200;PF3D7_0925900;PF3D7_1438900
translation initiation factor activity (GO:0003743)	0.028256	0.162472	0.352488	0.667004	1.35457	16	PF3D7_0716800;PF3D7_0728000;PF3D7_0815600;PF3D7_1010600;PF3D7_1206200;PF3D7_1212700;PF3D7_1410600;PF3D7_1206700;PF3D7_0315100;PF3D7_0418200
ubiquitin-dependent protein catabolic process (GO:0006511)	0.0301508	0.168113	0.261664	0.662029	1.33555	15	PF3D7_0108000;PF3D7_0413600;PF3D7_1306400;PF3D7_1017900;PF3D7_1130400;PF3D7_1311500;PF3D7_1414000;PF3D7_1008400;PF3D7_1402300;PF3D7_0413900;PF3D7_0104300
apicomplexan dense granule (GO:0020026)	0.0337769	0.172637	0.248911	0.70267	1.35414	10	PF3D7_1121600;PF3D7_1129100;PF3D7_1471100;PF3D7_0220000
nuclear periphery (GO:0034399)	0.032967	0.172637	0.248911	0.568693	1.23452	35	PF3D7_0212500;PF3D7_0609000;PF3D7_0919000;PF3D7_0623100;PF3D7_1317400;PF3D7_0312400;PF3D7_1220900;PF3D7_1417700;PF3D7_1221000;PF3D7_0317300;PF3D7_0414000;PF3D7_0212400;PF3D7_0212100;PF3D7_1209000;PF3D7_0611200;PF3D7_0827800;PF3D7_1224300;PF3D7_1241200;PF3D7_0219600;PF3D7_1211600;PF3D7_0906000
endoplasmic reticulum (GO:0005783)	0.032967	0.172637	0.248911	0.511985	1.16638	84	PF3D7_0416800;PF3D7_0617200;PF3D7_0619400;PF3D7_0628300;PF3D7_0704600;PF3D7_0811200;PF3D7_0817500;PF3D7_0821800;PF3D7_0824400;PF3D7_1113300;PF3D7_1149000;PF3D7_1222300;PF3D7_1223700;PF3D7_1457000;PF3D7_1108600;PF3D7_1451800;PF3D7_1115600;PF3D7_0320700;PF3D7_1474600;PF3D7_1108700;PF3D7_1361100;PF3D7_1032400;PF3D7_1344200;PF3D7_0917900;PF3D7_0405600;PF3D7_1214100;PF3D7_1323500;PF3D7_1444300;PF3D7_0…
cell surface (GO:0009986)	0.035964	0.178848	0.237794	0.484049	1.12836	149	PF3D7_0316600;PF3D7_0501200;PF3D7_0627500;PF3D7_0708400;PF3D7_0922500;PF3D7_1015900;PF3D7_1037300;PF3D7_1104400;PF3D7_1222300;PF3D7_1237700;PF3D7_1311800;PF3D7_1324900;PF3D7_1420700;PF3D7_1438900;PF3D7_1444800;PF3D7_1457000;PF3D7_1462800;PF3D7_1246200;PF3D7_0320300;PF3D7_1113100;PF3D7_0926200;PF3D7_1414400;PF3D7_0903700;PF3D7_1008700;PF3D7_1417600;PF3D7_1446900;PF3D7_1028700;PF3D7_0811600;PF3D7_1…
vacuolar proton-transporting V-type ATPase, V1 domain (GO:0000221)	0.0385039	0.18644	0.24134	0.807949	1.38711	5	PF3D7_1140100;PF3D7_1311900;PF3D7_1341900;PF3D7_1323200
calcium ion binding (GO:0005509)	0.0425963	0.200967	0.21925	0.675359	1.32966	12	PF3D7_0511000;PF3D7_1434200;PF3D7_1108600;PF3D7_1136300
obsolete signal peptide processing (GO:0006465)	0.0577731	0.265756	0.190023	0.734152	1.33542	7	PF3D7_1457000;PF3D7_0320700;PF3D7_1320400
SCF ubiquitin ligase complex (GO:0019005)	0.0737074	0.29923	0.170932	0.768681	1.3197	5	PF3D7_1238100;PF3D7_1367000;PF3D7_0319100
glycolytic process (GO:0006096)	0.0748075	0.29923	0.169571	0.767857	1.31828	5	PF3D7_0624000;PF3D7_1444800;PF3D7_1462800
eukaryotic translation initiation factor 3 complex (GO:0005852)	0.0747863	0.29923	0.166934	0.738108	1.30237	6	PF3D7_0716800;PF3D7_1206200;PF3D7_1212700;PF3D7_1419700;PF3D7_0418200
proteolysis (GO:0006508)	0.0689311	0.29923	0.168238	0.575466	1.21889	25	PF3D7_0817500;PF3D7_1239700;PF3D7_1311800;PF3D7_1434200;PF3D7_1446200;PF3D7_1454400;PF3D7_1108600;PF3D7_1115400;PF3D7_0527300
DNA binding (GO:0003677)	0.0699301	0.29923	0.166934	0.572777	1.2166	26	PF3D7_0320900;PF3D7_0814200;PF3D7_0817900;PF3D7_1006200;PF3D7_1239200;PF3D7_1346300;PF3D7_1347500;PF3D7_1355100;PF3D7_1427500;PF3D7_1364800;PF3D7_0621000;PF3D7_0625300;PF3D7_1125300;PF3D7_0409400
microneme (GO:0020009)	0.0709291	0.29923	0.165657	0.538526	1.18128	41	PF3D7_1136500;PF3D7_1311800;PF3D7_1457000;PF3D7_1113100;PF3D7_1133400;PF3D7_1028700;PF3D7_0827900;PF3D7_0102500
DNA replication factor C complex (GO:0005663)	0.0836084	0.313958	0.159647	0.75932	1.30362	5	PF3D7_1111100;PF3D7_1241700;PF3D7_0218000;PF3D7_1463200;PF3D7_0219600
translocation of peptides or proteins into host (GO:0042000)	0.0822187	0.313958	0.287805	-0.462579	-1.1772	10	PF3D7_1100800;PF3D7_0700800;PF3D7_1101700;PF3D7_0324100;PF3D7_1039700;PF3D7_0701600;PF3D7_0101300;PF3D7_0222100;PF3D7_0713100;PF3D7_0114100
plasma membrane (GO:0005886)	0.0809191	0.313958	0.154191	0.503017	1.1382	74	PF3D7_0112200;PF3D7_0316600;PF3D7_0609100;PF3D7_0912400;PF3D7_1015900;PF3D7_1233600;PF3D7_1347200;PF3D7_1420700;PF3D7_1471200;PF3D7_1133400;PF3D7_0208800;PF3D7_1340900;PF3D7_0914700;PF3D7_0811600;PF3D7_0629500;PF3D7_0207000;PF3D7_0107500;PF3D7_0904900;PF3D7_1035400;PF3D7_0312500;PF3D7_1145400;PF3D7_1229100;PF3D7_0204700
peptidase activity (GO:0008233)	0.0872211	0.317173	0.149208	0.63843	1.25696	12	PF3D7_0627500;PF3D7_1457000;PF3D7_0933600
host cell surface (GO:0044228)	0.0879121	0.317173	0.147331	0.553248	1.18426	29	PF3D7_0401800;PF3D7_0501200;PF3D7_0532400;PF3D7_1001000;PF3D7_0220000;PF3D7_0108300;PF3D7_0424600;PF3D7_1201000;PF3D7_0113000;PF3D7_0619800;PF3D7_0529000
zinc ion binding (GO:0008270)	0.0900716	0.318715	0.147331	0.66883	1.28893	10	PF3D7_0609100;PF3D7_0801800;PF3D7_1332600
mRNA cap binding (GO:0098808)	0.10231	0.350612	0.142901	0.746809	1.28214	5	PF3D7_1015900;PF3D7_1107300;PF3D7_1246200;PF3D7_0315100
protein phosphorylation (GO:0006468)	0.102897	0.350612	0.135002	0.530499	1.15811	39	PF3D7_1108400;PF3D7_1114700;PF3D7_1136500;PF3D7_1356900;PF3D7_1016400;PF3D7_1103700;PF3D7_0628200;PF3D7_0213400;PF3D7_1342400;PF3D7_0317200;PF3D7_0302100
RNA splicing (GO:0008380)	0.105611	0.353315	0.140406	0.744967	1.27898	5	PF3D7_0405400;PF3D7_0517300;PF3D7_0522800
proton motive force-driven ATP synthesis (GO:0015986)	0.110011	0.358125	0.137251	0.738531	1.26793	5	PF3D7_0715500;PF3D7_1024300;PF3D7_1147700
protein homodimerization activity (GO:0042803)	0.111111	0.358125	0.13649	0.737549	1.26625	5	PF3D7_1454400;PF3D7_1457000
host cell cytoplasm (GO:0030430)	0.112887	0.358125	0.128143	0.519254	1.14613	46	PF3D7_0214000;PF3D7_0501200;PF3D7_0532400;PF3D7_1211400;PF3D7_1229400;PF3D7_0911900;PF3D7_0108300;PF3D7_0214100;PF3D7_0301700;PF3D7_0702400;PF3D7_1201100;PF3D7_1145400;PF3D7_1228600;PF3D7_1200900;PF3D7_1016300
ATP hydrolysis activity (GO:0016887)	0.117882	0.367632	0.125033	0.522284	1.14759	42	PF3D7_0619400;PF3D7_0708400;PF3D7_0722400;PF3D7_1211900;PF3D7_1437900;PF3D7_1445900;PF3D7_1468700;PF3D7_0708800;PF3D7_0711000;PF3D7_0626700;PF3D7_0816600;PF3D7_0527000;PF3D7_1459000;PF3D7_1333200;PF3D7_1219600;PF3D7_1031500;PF3D7_0916500;PF3D7_0103600;PF3D7_1203000;PF3D7_1106000;PF3D7_1413500;PF3D7_0319400;PF3D7_0317500;PF3D7_1117800;PF3D7_1037600;PF3D7_1227100
centrosome (GO:0005813)	0.128205	0.393162	0.123842	0.708705	1.25049	6	PF3D7_0107000;PF3D7_1105500;PF3D7_1027700;PF3D7_1446600
mRNA splicing, via spliceosome (GO:0000398)	0.133866	0.403793	0.116234	0.519134	1.13875	41	PF3D7_1002400;PF3D7_1123900;PF3D7_1350200;PF3D7_0822300;PF3D7_1237800;PF3D7_0922700;PF3D7_1414800;PF3D7_0909800;PF3D7_1018500;PF3D7_0924700;PF3D7_1234800;PF3D7_1003800;PF3D7_0409100;PF3D7_1317000;PF3D7_0623600;PF3D7_1125500;PF3D7_1309300;PF3D7_0515000;PF3D7_1238300;PF3D7_1119300;PF3D7_1461600;PF3D7_1231600;PF3D7_1474500;PF3D7_0308900;PF3D7_1033600;PF3D7_1468800;PF3D7_1246600
DNA-directed DNA polymerase activity (GO:0003887)	0.157456	0.459871	0.108394	0.652593	1.216	8	PF3D7_0411900;PF3D7_0630300;PF3D7_1017000;PF3D7_0625300;PF3D7_1037000;PF3D7_1411400;PF3D7_0308000;PF3D7_1463300
ubiquitin-protein transferase activity (GO:0004842)	0.157456	0.459871	0.108394	0.652508	1.21584	8	PF3D7_0527100;PF3D7_0704600;PF3D7_1203900;PF3D7_1333200
actin binding (GO:0003779)	0.169969	0.459915	0.103576	0.647884	1.20722	8	PF3D7_1444800;PF3D7_0202000;PF3D7_0932200;PF3D7_1219000
protein-containing complex binding (GO:0044877)	0.163819	0.459915	0.103576	0.579292	1.17645	16	PF3D7_1024800;PF3D7_1347500;PF3D7_1226900;PF3D7_1035400;PF3D7_0930300;PF3D7_0905400;PF3D7_1123500
GTP binding (GO:0005525)	0.167839	0.459915	0.10208	0.578292	1.17442	16	PF3D7_0722400;PF3D7_1354500;PF3D7_1410600;PF3D7_1451100;PF3D7_1358900;PF3D7_1116400;PF3D7_0414700;PF3D7_1330600;PF3D7_1217300;PF3D7_1366600
host cell membrane (GO:0033644)	0.166833	0.459915	0.10208	0.542362	1.14878	25	PF3D7_0520600;PF3D7_0532400;PF3D7_1149000;PF3D7_1445900;PF3D7_0936800;PF3D7_1021800;PF3D7_0702400;PF3D7_0112000
ATP binding (GO:0005524)	0.165834	0.459915	0.102449	0.534418	1.13905	27	PF3D7_0915400;PF3D7_1132200;PF3D7_1229500;PF3D7_1239700;PF3D7_1211700;PF3D7_0626700;PF3D7_1324800
protein serine/threonine kinase activity (GO:0004674)	0.174227	0.464605	0.101351	0.627485	1.19047	9	PF3D7_1108400;PF3D7_1103700;PF3D7_0302100
cytoplasmic vesicle (GO:0031410)	0.179353	0.471443	0.100279	0.644099	1.20017	8	PF3D7_1311400;PF3D7_0904900;PF3D7_1012900;PF3D7_1019900
protein ubiquitination (GO:0016567)	0.182618	0.471672	0.102449	0.698764	1.19966	5	PF3D7_0527100;PF3D7_1333200;PF3D7_1211800;PF3D7_1004300
chromatin binding (GO:0003682)	0.184567	0.471672	0.09855	0.643056	1.19823	8	PF3D7_0320900;PF3D7_1124300;PF3D7_1220900;PF3D7_0414000;PF3D7_0403700;PF3D7_0711500;PF3D7_1033700
proton-transporting ATPase activity, rotational mechanism (GO:0046961)	0.188119	0.474162	0.100633	0.694626	1.19256	5	PF3D7_0406100;PF3D7_1140100;PF3D7_1341900
exit from host cell (GO:0035891)	0.190809	0.474444	0.0940503	0.522431	1.12116	30	PF3D7_1108600;PF3D7_1414400;PF3D7_1028700;PF3D7_1412800;PF3D7_0207600;PF3D7_1021800;PF3D7_0930300
phosphatase activity (GO:0016791)	0.196429	0.481905	0.095288	0.65743	1.19586	7	PF3D7_1332600;PF3D7_1355500;PF3D7_0305600
protein transport by the Sec complex (GO:0043952)	0.205721	0.48529	0.095288	0.689102	1.18307	5	PF3D7_0821800;PF3D7_1361100;PF3D7_1438100
DNA replication (GO:0006260)	0.201031	0.48529	0.0928481	0.615819	1.16834	9	PF3D7_1111100;PF3D7_1437200;PF3D7_0317200;PF3D7_0411900;PF3D7_1017000;PF3D7_0219600;PF3D7_0409600
histone acetyltransferase complex (GO:0000123)	0.205155	0.48529	0.0916795	0.612226	1.16152	9	PF3D7_0919000;PF3D7_1433400;PF3D7_1008100;PF3D7_1014600;PF3D7_1364400;PF3D7_0823300
endopeptidase Clp complex (GO:0009368)	0.211221	0.491958	0.0937465	0.685375	1.17667	5	PF3D7_0816600;PF3D7_1406600;PF3D7_1436800;PF3D7_0307400;PF3D7_1320100
Golgi apparatus (GO:0005794)	0.225	0.5175	0.0847985	0.553335	1.13155	17	PF3D7_0704600;PF3D7_1451800;PF3D7_1311400;PF3D7_0418500;PF3D7_1123500;PF3D7_1320000;PF3D7_1353600
endoplasmic reticulum to Golgi vesicle-mediated transport (GO:0006888)	0.230847	0.524393	0.0838361	0.567927	1.13742	14	PF3D7_0606700;PF3D7_0214100;PF3D7_1361100;PF3D7_1130500;PF3D7_1332300;PF3D7_0418500;PF3D7_1330400;PF3D7_1429800
regulation of cell cycle process (GO:0010564)	0.238445	0.535048	0.0843144	0.634594	1.15433	7	PF3D7_0619400;PF3D7_0711000;PF3D7_1333200;PF3D7_0916500
chromosome, centromeric region (GO:0000775)	0.256303	0.568189	0.08042	0.627187	1.14085	7	PF3D7_0414000;PF3D7_0509100;PF3D7_1318400;PF3D7_1021800;PF3D7_0316500
condensin complex (GO:0000796)	0.272158	0.582293	0.0768737	0.605947	1.12908	8	PF3D7_1403100;PF3D7_1135600;PF3D7_0509100;PF3D7_1318400
DNA-binding transcription factor activity (GO:0003700)	0.270103	0.582293	0.0766747	0.590867	1.121	9	PF3D7_1011800;PF3D7_0611200;PF3D7_1408200;PF3D7_1139300;PF3D7_1342900
regulation of DNA-templated transcription (GO:0006355)	0.267	0.582293	0.0756946	0.538517	1.10779	18	PF3D7_1011800;PF3D7_1114700;PF3D7_1239200;PF3D7_0807000;PF3D7_0611200;PF3D7_1408200;PF3D7_1139300;PF3D7_1342900;PF3D7_1033700
regulation of cell cycle (GO:0051726)	0.286029	0.59806	0.0770737	0.652235	1.11978	5	PF3D7_1468100;PF3D7_1107700
DNA-directed RNA polymerase activity (GO:0003899)	0.286029	0.59806	0.0770737	0.652134	1.1196	5	PF3D7_1364800;PF3D7_0318200;PF3D7_1307600
ribosomal small subunit biogenesis (GO:0042274)	0.30253	0.625456	0.0741759	0.647665	1.11193	5	PF3D7_0208200;PF3D7_1407500
protein transport (GO:0015031)	0.309829	0.633428	0.0714786	0.625523	1.10372	6	PF3D7_1451800;PF3D7_1234600;PF3D7_0512600
heterochromatin (GO:0000792)	0.319388	0.643357	0.067676	0.55902	1.08937	11	PF3D7_1239200;PF3D7_1124300;PF3D7_1220900;PF3D7_1408200;PF3D7_1139300;PF3D7_1449500;PF3D7_1456000;PF3D7_0516800;PF3D7_1325400;PF3D7_1466400
host cell surface receptor binding (GO:0046789)	0.321678	0.643357	0.0662842	0.488415	1.06167	36	PF3D7_1149000;PF3D7_1229400;PF3D7_1028700;PF3D7_0113000;PF3D7_1335100;PF3D7_0905400
trans-Golgi network (GO:0005802)	0.337734	0.661096	0.0686326	0.636665	1.09305	5	PF3D7_1144900;PF3D7_1243000;PF3D7_1452500;PF3D7_1432800
U2 snRNP (GO:0005686)	0.33547	0.661096	0.0675189	0.612393	1.08055	6	PF3D7_0522800;PF3D7_1018500;PF3D7_1234800;PF3D7_1474500;PF3D7_0308900
COPI vesicle coat (GO:0030126)	0.344086	0.66644	0.252961	-0.473986	-1.04916	5	PF3D7_1145100;PF3D7_0905900;PF3D7_1134800;PF3D7_0808400;PF3D7_0415400
rRNA processing (GO:0006364)	0.350051	0.670931	0.0633597	0.558529	1.07636	10	PF3D7_0208200;PF3D7_1109400;PF3D7_1307000;PF3D7_1118500
nuclear pore (GO:0005643)	0.357143	0.677467	0.0636424	0.590164	1.07351	7	PF3D7_0815200;PF3D7_0706000;PF3D7_1446500;PF3D7_1230700;PF3D7_1364200;PF3D7_0905100;PF3D7_0903500
Prp19 complex (GO:0000974)	0.365237	0.68575	0.0647943	0.626993	1.07644	5	PF3D7_0308600;PF3D7_0403700;PF3D7_1235900;PF3D7_1033600
cell periphery (GO:0071944)	0.374625	0.696273	0.0589694	0.493795	1.04884	26	PF3D7_0406100;PF3D7_0721100;PF3D7_1404900;PF3D7_1432100;PF3D7_1411900;PF3D7_0104800;PF3D7_0515700;PF3D7_1146600
aspartic-type endopeptidase activity (GO:0004190)	0.388889	0.713193	0.0603786	0.599164	1.05721	6	PF3D7_1408000;PF3D7_1407900;PF3D7_1323500;PF3D7_1409300
protein kinase activity (GO:0004672)	0.391481	0.713193	0.0576091	0.533427	1.05022	12	PF3D7_1136500;PF3D7_0213400;PF3D7_0415300;PF3D7_0317200
protein folding in endoplasmic reticulum (GO:0034975)	0.424145	0.744018	0.0562941	0.589556	1.04026	6	PF3D7_0811200;PF3D7_0306700;PF3D7_1435400;PF3D7_1360200
cell motility (GO:0048870)	0.415822	0.744018	0.054794	0.52787	1.03928	12	PF3D7_0911900;PF3D7_1417600;PF3D7_0932200
DNA Repair	0.422577	0.744018	0.0533478	0.455966	1.02317	63	PF3D7_1010200;PF3D7_1361900;PF3D7_0605800;PF3D7_0818700;PF3D7_0904800;PF3D7_1211300;PF3D7_1427500;PF3D7_0803400;PF3D7_0630300;PF3D7_1017000;PF3D7_1250800;PF3D7_0419300;PF3D7_0505500;PF3D7_1226600;PF3D7_1408400;PF3D7_1031500;PF3D7_1304100;PF3D7_0625300;PF3D7_0103600;PF3D7_0408500;PF3D7_0409600;PF3D7_0917100;PF3D7_0510500;PF3D7_1433500;PF3D7_1037000;PF3D7_1144500;PF3D7_1011700;PF3D7_0107800;PF3D7_0…
membrane (GO:0016020)	0.424575	0.744018	0.0531298	0.435035	1.01308	147	PF3D7_0103200;PF3D7_0609100;PF3D7_0614300;PF3D7_0804500;PF3D7_0925900;PF3D7_1433400;PF3D7_1434500;PF3D7_1437900;PF3D7_1462800;PF3D7_1115700;PF3D7_0508300;PF3D7_1223400;PF3D7_1132400;PF3D7_1328300;PF3D7_0806800;PF3D7_0319700;PF3D7_0924500;PF3D7_0727800;PF3D7_0302600;PF3D7_0716900;PF3D7_0807300;PF3D7_0314300;PF3D7_1322000;PF3D7_1455400;PF3D7_0406200;PF3D7_0523900;PF3D7_1323500;PF3D7_1324500;PF3D7_1…
obsolete mitochondrial respiratory chain complex III (GO:0005750)	0.440042	0.763846	0.0534572	0.549958	1.02475	8	PF3D7_1426900;PF3D7_0622600;PF3D7_0817800;PF3D7_1462700;PF3D7_1326000;PF3D7_1439400;PF3D7_0306000
mediator complex (GO:0016592)	0.450251	0.771414	0.0507028	0.508982	1.0268	15	PF3D7_0505900;PF3D7_0526800;PF3D7_1465200;PF3D7_1469800;PF3D7_0709300
PTEX complex (GO:0097619)	0.460946	0.771414	0.0537873	0.593419	1.0188	5	PF3D7_1471100
obsolete ubiquitin-dependent ERAD pathway (GO:0030433)	0.469574	0.771414	0.0491928	0.515559	1.01504	12	PF3D7_0619400;PF3D7_0711000;PF3D7_1333200;PF3D7_0314300;PF3D7_1113400;PF3D7_0916500
host cell surface binding (GO:0046812)	0.46953	0.771414	0.048506	0.479438	1.01494	24	PF3D7_0501200;PF3D7_1104400;PF3D7_1133400;PF3D7_0930300
host cell cytosol (GO:0044164)	0.458541	0.771414	0.0495902	0.475378	1.01321	27	PF3D7_0532400;PF3D7_1001300;PF3D7_1334700;PF3D7_1001600;PF3D7_1108700;PF3D7_0113700;PF3D7_0936800
protein dephosphorylation (GO:0006470)	0.470103	0.771414	0.0498907	0.533245	1.01168	9	PF3D7_1414400;PF3D7_1138500;PF3D7_1464600;PF3D7_1466100;PF3D7_1451700;PF3D7_0309000;PF3D7_1031700
U4/U6 x U5 tri-snRNP complex (GO:0046540)	0.475495	0.771414	0.0498907	0.540897	1.00787	8	PF3D7_1350200;PF3D7_0822300;PF3D7_1003800;PF3D7_0409100;PF3D7_1309300
RNA polymerase III complex (GO:0005666)	0.477941	0.771414	0.0499914	0.552623	1.00522	7	PF3D7_1329000;PF3D7_1104700;PF3D7_1206600;PF3D7_1143300;PF3D7_1421400;PF3D7_0206600
cis-Golgi network (GO:0005801)	0.528846	0.846154	0.0461379	0.555482	0.980133	6	PF3D7_1451800;PF3D7_0512600;PF3D7_1353600;PF3D7_1332000;PF3D7_0321900
sequence-specific DNA binding (GO:0043565)	0.536	0.850207	0.0425023	0.481454	0.990401	18	PF3D7_1011800;PF3D7_1222400;PF3D7_0420300;PF3D7_1007700;PF3D7_1408200;PF3D7_1139300;PF3D7_1342900;PF3D7_0613800;PF3D7_1317200;PF3D7_1456000;PF3D7_0516800;PF3D7_1466400
DNA helicase activity (GO:0003678)	0.565172	0.888818	0.0419926	0.516294	0.962026	8	PF3D7_1408400;PF3D7_1031500;PF3D7_1106000;PF3D7_1411400;PF3D7_1362200;PF3D7_0721300;PF3D7_1357500
transcription by RNA polymerase II (GO:0006366)	0.571429	0.891041	0.0404935	0.493097	0.960901	11	PF3D7_0522200;PF3D7_1364800;PF3D7_0318200;PF3D7_0708100;PF3D7_0110400
transcription regulator complex (GO:0005667)	0.594369	0.911728	0.0396787	0.507346	0.945353	8	PF3D7_0522200;PF3D7_0724700;PF3D7_1234100
ATP-dependent activity, acting on RNA (GO:0008186)	0.59626	0.911728	0.0419926	0.545678	0.936837	5	PF3D7_0508700;PF3D7_1231600;PF3D7_1202000;PF3D7_0721300;PF3D7_1419100
respiratory chain complex IV (GO:0045277)	0.59956	0.911728	0.0417397	0.544494	0.934805	5	PF3D7_0809250;PF3D7_1125600
RNA helicase activity (GO:0003724)	0.619	0.918516	0.0358449	0.461426	0.949201	18	PF3D7_0209800;PF3D7_1445900;PF3D7_0422500;PF3D7_1005500;PF3D7_1459000;PF3D7_0103600;PF3D7_0422700;PF3D7_0320800;PF3D7_0909900;PF3D7_1202000;PF3D7_1302700;PF3D7_1241800
lipase activity (GO:0016298)	0.617162	0.918516	0.0404114	0.53845	0.924428	5	PF3D7_0218600;PF3D7_1358000
lipid metabolic process (GO:0006629)	0.617162	0.918516	0.0404114	0.53845	0.924428	5	PF3D7_0218600;PF3D7_1358000
5'-3' DNA helicase activity (GO:0043139)	0.631463	0.922137	0.0393562	0.533593	0.916089	5	PF3D7_0103600;PF3D7_1106000;PF3D7_1202000;PF3D7_0934100
cell division (GO:0051301)	0.630342	0.922137	0.0380842	0.519117	0.915968	6	PF3D7_1246200;PF3D7_1406600
intracellular transport (GO:0046907)	0.640264	0.927627	0.0387167	0.53105	0.911724	5	PF3D7_0515300
plastid organization (GO:0009657)	0.649	0.932937	0.0336033	0.456286	0.933088	17	PF3D7_1239700;PF3D7_1408700;PF3D7_1417800;PF3D7_0910100;PF3D7_1406600;PF3D7_1305100;PF3D7_0307400;PF3D7_1320100;PF3D7_0913500
DNA repair (GO:0006281)	0.659664	0.940916	0.0351652	0.496095	0.902396	7	PF3D7_0505500;PF3D7_0219600;PF3D7_0107800;PF3D7_1368800;PF3D7_1429900;PF3D7_0918600
kinetochore (GO:0000776)	0.669	0.946892	0.0321428	0.448907	0.923448	18	PF3D7_0723800;PF3D7_0307700;PF3D7_1322200;PF3D7_0316500;PF3D7_0729100;PF3D7_1004500;PF3D7_0309200;PF3D7_1227600;PF3D7_0307500;PF3D7_0410800;PF3D7_0410900;PF3D7_1245100;PF3D7_1443100
spliceosomal complex (GO:0005681)	0.687313	0.964921	0.0307753	0.443362	0.924257	21	PF3D7_1002400;PF3D7_0517300;PF3D7_1414800;PF3D7_0924700;PF3D7_0515000;PF3D7_1119300;PF3D7_1461600;PF3D7_1231600;PF3D7_1474500;PF3D7_0610100;PF3D7_1468800
GPI anchor biosynthetic process (GO:0006506)	0.69527	0.964921	0.0348652	0.513314	0.881274	5	PF3D7_1032400;PF3D7_1017400;PF3D7_0618900;PF3D7_0530750;PF3D7_1341600
ribosomal large subunit biogenesis (GO:0042273)	0.69747	0.964921	0.0347157	0.51229	0.879516	5	PF3D7_1407500;PF3D7_0203700;PF3D7_1332800;PF3D7_1445200;PF3D7_0612900
adhesion of symbiont to microvasculature (GO:0020035)	0.706294	0.969836	0.0294228	0.412799	0.960395	143	PF3D7_0532400;PF3D7_0202000;PF3D7_0424600;PF3D7_0113700
chromosome, telomeric region (GO:0000781)	0.717414	0.975431	0.0307753	0.467805	0.871674	8	PF3D7_1033700;PF3D7_0622900;PF3D7_1117800;PF3D7_1429900;PF3D7_0612200;PF3D7_0206000;PF3D7_1209300
nuclease activity (GO:0004518)	0.722628	0.975431	0.0304181	0.465662	0.867683	8	PF3D7_0319200;PF3D7_1136300
signal recognition particle, endoplasmic reticulum targeting (GO:0005786)	0.731573	0.975431	0.0324331	0.49975	0.857987	5	PF3D7_1136400;PF3D7_0621900;PF3D7_0729000;PF3D7_1216300
respiratory chain complex II (succinate dehydrogenase) (GO:0045273)	0.730042	0.975431	0.0302754	0.46962	0.854238	7	PF3D7_1229700;PF3D7_0213200;PF3D7_0808450;PF3D7_1448900
retrograde vesicle-mediated transport, Golgi to endoplasmic reticulum (GO:0006890)	0.739316	0.978663	0.0304894	0.486957	0.859223	6	PF3D7_0606700
mitochondrion (GO:0005739)	0.755245	0.986043	0.0259736	0.405927	0.969094	417	PF3D7_0322000;PF3D7_0414300;PF3D7_0608800;PF3D7_0715500;PF3D7_0720600;PF3D7_0817400;PF3D7_1008900;PF3D7_1015600;PF3D7_1024300;PF3D7_1037300;PF3D7_1105800;PF3D7_1129000;PF3D7_1134000;PF3D7_1208300;PF3D7_1212000;PF3D7_1215300;PF3D7_1234900;PF3D7_1235600;PF3D7_1237700;PF3D7_1239700;PF3D7_1248500;PF3D7_1303000;PF3D7_1304500;PF3D7_1324900;PF3D7_1336600;PF3D7_1345700;PF3D7_1357000;PF3D7_1357100;PF3D7_1…
vesicle (GO:0031982)	0.759184	0.986043	0.0268159	0.439534	0.856523	11	PF3D7_0911900;PF3D7_0720700;PF3D7_1123100;PF3D7_1343700;PF3D7_1032700;PF3D7_0702200
endoplasmic reticulum membrane (GO:0005789)	0.766327	0.986043	0.0263245	0.437286	0.852141	11	PF3D7_1203200;PF3D7_1438100;PF3D7_1212500;PF3D7_1116400;PF3D7_0729000;PF3D7_0210000;PF3D7_1216300
tricarboxylic acid cycle (GO:0006099)	0.764706	0.986043	0.0279403	0.457377	0.831968	7	PF3D7_1345700;PF3D7_0616800;PF3D7_1342100;PF3D7_1431600;PF3D7_1022500;PF3D7_1034400;PF3D7_1212800
symbiont entry into host (GO:0044409)	0.818182	1	0.0215076	0.403232	0.923815	97	PF3D7_0818200;PF3D7_1104400;PF3D7_1434200;PF3D7_1462800;PF3D7_1471100;PF3D7_0911900;PF3D7_1246200;PF3D7_1133400;PF3D7_0312400;PF3D7_1414400;PF3D7_0903700;PF3D7_1008100;PF3D7_0932200;PF3D7_0305600;PF3D7_1412800;PF3D7_0930300;PF3D7_0102500;PF3D7_0905400;PF3D7_0823300;PF3D7_1459400;PF3D7_0801000;PF3D7_0515700;PF3D7_1033700
protein-containing complex (GO:0032991)	0.792208	1	0.0233667	0.419264	0.871054	20	PF3D7_0402400;PF3D7_1129100;PF3D7_1007700
host cell (GO:0043657)	0.966034	1	0.00855469	0.366674	0.842007	105	PF3D7_0102300;PF3D7_0220200;PF3D7_0402400;PF3D7_0831400;PF3D7_1149100;PF3D7_0301700;PF3D7_1149400;PF3D7_1401200;PF3D7_0731200;PF3D7_1302300;PF3D7_0202100;PF3D7_1001700;PF3D7_1401000;PF3D7_1334300;PF3D7_0935500;PF3D7_1301200;PF3D7_0301400;PF3D7_0901800;PF3D7_0220700;PF3D7_0901700
apical part of cell (GO:0045177)	0.938062	1	0.0117232	0.372534	0.829692	55	PF3D7_0214000;PF3D7_1455200;PF3D7_1459800;PF3D7_0903700;PF3D7_1008700
nucleolus (GO:0005730)	0.899101	1	0.0152836	0.38421	0.816077	26	PF3D7_1123900;PF3D7_1438900;PF3D7_1008800;PF3D7_1109400;PF3D7_0509400;PF3D7_1314200;PF3D7_1333600;PF3D7_1226700;PF3D7_0203700;PF3D7_1013100;PF3D7_0722600;PF3D7_0721300;PF3D7_1422400;PF3D7_1448000;PF3D7_0612900;PF3D7_0621300;PF3D7_1357700;PF3D7_1362400;PF3D7_0802300;PF3D7_1005100;PF3D7_0528800;PF3D7_0409200
symbiont-mediated perturbation of host process (GO:0044003)	0.836735	1	0.0214354	0.412272	0.803396	11	PF3D7_1016400;PF3D7_1149300;PF3D7_1039000
obsolete mitochondrial respiratory chain complex IV (GO:0005751)	0.837257	1	0.0215798	0.414494	0.798789	10	PF3D7_1402200;PF3D7_1345300;PF3D7_1362000;PF3D7_0306500;PF3D7_0523300;PF3D7_1430900;PF3D7_1361700;PF3D7_1022900
osmiophilic body (GO:0044310)	0.894106	1	0.015701	0.383152	0.79874	21	PF3D7_1328100;PF3D7_1222100;PF3D7_0813200;PF3D7_0209200;PF3D7_0204900;PF3D7_0904400;PF3D7_0629800
schizogony (GO:0020014)	0.843878	1	0.0209276	0.409149	0.797312	11	PF3D7_0213400;PF3D7_1021800;PF3D7_1229100;PF3D7_1412100
regulation of translation (GO:0006417)	0.830128	1	0.0244974	0.451505	0.796669	6	PF3D7_1347500
preribosome, large subunit precursor (GO:0030687)	0.827283	1	0.0262543	0.46313	0.795116	5	PF3D7_1251500;PF3D7_1423000;PF3D7_0203700;PF3D7_0612900;PF3D7_1307300
mitochondrial inner membrane (GO:0005743)	0.829483	1	0.026114	0.462323	0.79373	5	PF3D7_0603300;PF3D7_0603200;PF3D7_0823900
endocytosis (GO:0006897)	0.827731	1	0.0237209	0.435647	0.792441	7	PF3D7_0104300;PF3D7_0515300;PF3D7_1025000;PF3D7_1343700;PF3D7_0813000;PF3D7_1218300
phosphatidylinositol-3-phosphate binding (GO:0032266)	0.833883	1	0.0258332	0.458818	0.787714	5	PF3D7_1012900;PF3D7_0720700
cell redox homeostasis (GO:0045454)	0.837184	1	0.0256225	0.456254	0.783312	5	PF3D7_0815000
EMC complex (GO:0072546)	0.860043	1	0.0225129	0.436274	0.769793	6	PF3D7_0306700;PF3D7_1435400;PF3D7_1360200;PF3D7_1310500
3'-5' DNA helicase activity (GO:0043138)	0.883403	1	0.0199002	0.413894	0.752872	7	PF3D7_0103600;PF3D7_1037600;PF3D7_1202000;PF3D7_0918600;PF3D7_1419100
small-subunit processome (GO:0032040)	0.908163	1	0.0161122	0.381461	0.743355	11	PF3D7_1118500;PF3D7_1333600;PF3D7_1302700;PF3D7_1013100;PF3D7_0722600;PF3D7_1448000;PF3D7_0802300;PF3D7_1005100;PF3D7_0409200
SNAP receptor activity (GO:0005484)	0.96875	1	0.257206	-0.292538	-0.72708	9	PF3D7_0210700;PF3D7_1011200;PF3D7_1326800;PF3D7_1104100;PF3D7_1210100;PF3D7_1111300;PF3D7_0320100;PF3D7_1324700;PF3D7_1452500
immunoglobulin production (GO:0002377)	0.910323	1	0.0174698	0.389655	0.726057	8	PF3D7_0207600;PF3D7_0902800;PF3D7_0208000;PF3D7_0207400;PF3D7_0207900;PF3D7_0207700;PF3D7_0207500
rhoptry (GO:0020008)	0.987013	1	0.00523322	0.330594	0.723457	40	PF3D7_1113100;PF3D7_1366400;PF3D7_1311400;PF3D7_0721400;PF3D7_1320600;PF3D7_0905400;PF3D7_0513800;PF3D7_0801000
obsolete DNA duplex unwinding (GO:0032508)	0.918803	1	0.0184736	0.405245	0.715044	6	PF3D7_1459000;PF3D7_1202000;PF3D7_1429900;PF3D7_0918600;PF3D7_0630900;PF3D7_0807100
perinuclear region of cytoplasm (GO:0048471)	0.924922	1	0.0163561	0.378905	0.706025	8	PF3D7_1241500;PF3D7_1123100;PF3D7_1359300;PF3D7_1132800;PF3D7_0615500;PF3D7_1342600
mitochondrial matrix (GO:0005759)	0.916392	1	0.0204894	0.409141	0.702426	5	PF3D7_1124700;PF3D7_0204900;PF3D7_1232200
iron-sulfur cluster assembly (GO:0016226)	0.98	1	0.202072	-0.283197	-0.697778	7	PF3D7_0703100;PF3D7_1454500;PF3D7_0614200;PF3D7_0910800;PF3D7_1361600;PF3D7_1209400;PF3D7_1413500
SNARE complex (GO:0031201)	0.945513	1	0.0165176	0.3861	0.681263	6	PF3D7_1243000;PF3D7_1452500;PF3D7_1324700;PF3D7_0320100;PF3D7_1111300
vesicle-mediated transport (GO:0016192)	0.959432	1	0.0110006	0.345678	0.680579	12	PF3D7_1311400;PF3D7_1332300;PF3D7_0502000;PF3D7_1146900;PF3D7_1472100;PF3D7_1118100;PF3D7_1119500;PF3D7_0320100;PF3D7_1111300
GTPase activity (GO:0003924)	0.967839	1	0.0090627	0.334989	0.675795	15	PF3D7_0903200;PF3D7_0106800;PF3D7_1423000;PF3D7_1217300;PF3D7_0313500;PF3D7_1442200;PF3D7_0812220;PF3D7_1201500;PF3D7_1218500;PF3D7_1349800;PF3D7_0528800
apical complex (GO:0020007)	0.972782	1	0.00881183	0.330981	0.662877	14	PF3D7_1133400;PF3D7_1141300
cell gliding (GO:0071976)	0.97379	1	0.00868408	0.326798	0.6545	14	PF3D7_0515700;PF3D7_0719500
exosome (RNase complex) (GO:0000178)	0.957732	1	0.0127011	0.344957	0.654455	9	PF3D7_1307000;PF3D7_0209200;PF3D7_1449700;PF3D7_1359300;PF3D7_1427800;PF3D7_0720000
heparin binding (GO:0008201)	0.965979	1	0.0119235	0.334347	0.634326	9	PF3D7_0102500;PF3D7_0731500;PF3D7_0424100;PF3D7_1301600
obsolete anchored component of plasma membrane (GO:0046658)	0.988945	1	0.00599657	0.3059	0.617112	15	PF3D7_0930300;PF3D7_1364100;PF3D7_0404900;PF3D7_0612700;PF3D7_0304600;PF3D7_0828800
intracellular protein transport (GO:0006886)	0.98853	1	0.0107873	0.309342	0.576405	8	PF3D7_1311400;PF3D7_1452500;PF3D7_0502000;PF3D7_1324700;PF3D7_0320100;PF3D7_1210100;PF3D7_1104100
host cell plasma membrane (GO:0020002)	1	1	0	0.242482	0.567453	174	PF3D7_1437900;PF3D7_0904900;PF3D7_0936800;PF3D7_0102200;PF3D7_1227200;PF3D7_1000600;PF3D7_1439000;PF3D7_0310400;PF3D7_0223500;PF3D7_0412400
ribosome binding (GO:0043022)	0.994939	1	0.00617356	0.285072	0.567062	13	PF3D7_1428600;PF3D7_1217300;PF3D7_1031600;PF3D7_0729000;PF3D7_1216300;PF3D7_0812220;PF3D7_0202400;PF3D7_1469000;PF3D7_1450100;PF3D7_0513400;PF3D7_1411600;PF3D7_0825200
inner membrane pellicle complex (GO:0070258)	1	1	0	0.243645	0.548395	66	PF3D7_1445700;PF3D7_0708800;PF3D7_0704300;PF3D7_1320600;PF3D7_0717600;PF3D7_0515700;PF3D7_0918000;PF3D7_1011000;PF3D7_0410600;PF3D7_0702500;PF3D7_1222700;PF3D7_0530300;PF3D7_0407800;PF3D7_0423500;PF3D7_1323700;PF3D7_1406800;PF3D7_1342600;PF3D7_1351700;PF3D7_1115900;PF3D7_1229300
palmitoyltransferase activity (GO:0016409)	0.997972	1	0.00599657	0.264115	0.519996	12	PF3D7_0932500;PF3D7_0202900;PF3D7_1322500;PF3D7_0714300;PF3D7_1115900;PF3D7_1027900
protein palmitoylation (GO:0018345)	0.997972	1	0.00599657	0.264115	0.519996	12	PF3D7_0932500;PF3D7_0202900;PF3D7_1322500;PF3D7_0714300;PF3D7_1115900;PF3D7_1027900
cell-cell adhesion (GO:0098609)	1	1	0	0.225397	0.501995	55	PF3D7_1149000;PF3D7_0102500
antigenic variation (GO:0020033)	1	1	0	0.125512	0.292905	162	PF3D7_1221000;PF3D7_1000600;PF3D7_0223500;PF3D7_0412400;PF3D7_0201000;PF3D7_1322100;PF3D7_0632000;PF3D7_0711700;PF3D7_0412700;PF3D7_1255200;PF3D7_0400100;PF3D7_0937800;PF3D7_1219300;PF3D7_0808600;PF3D7_0100100;PF3D7_1400400;PF3D7_0425800;PF3D7_0800100;PF3D7_1300300;PF3D7_0733000;PF3D7_0800300;PF3D7_0712400;PF3D7_0712800;PF3D7_0632800;PF3D7_1101300;PF3D7_1000100;PF3D7_0421300;PF3D7_0632500;PF3D7_0…
basal part of cell (GO:0045178)	NA	NA	NA	-0.223066	NA	14	PF3D7_1205200;PF3D7_0304100;PF3D7_0214700;PF3D7_0104100;PF3D7_1018200;PF3D7_1031200;PF3D7_1229800;PF3D7_0704100;PF3D7_1436200;PF3D7_0611600;PF3D7_0613900;PF3D7_1351700;PF3D7_0407800;PF3D7_0704300
cell adhesion molecule binding (GO:0050839)	NA	NA	NA	-0.449224	NA	52	PF3D7_1200600;PF3D7_1150400;PF3D7_1100200;PF3D7_1100100;PF3D7_1041300;PF3D7_0936500;PF3D7_0712900;PF3D7_0712600;PF3D7_0712300;PF3D7_0712000;PF3D7_0617400;PF3D7_0600200;PF3D7_0426000;PF3D7_0421100;PF3D7_0420700;PF3D7_0413100;PF3D7_0400400;PF3D7_0115700;PF3D7_1240300;PF3D7_1200100;PF3D7_1240600;PF3D7_0200100;PF3D7_0302200;PF3D7_0809100;PF3D7_1200400;PF3D7_1240400;PF3D7_0500100;PF3D7_0800200;PF3D7_0…
crystalloid (GO:0044312)	NA	NA	NA	-0.630314	NA	18	PF3D7_1475500;PF3D7_1455800;PF3D7_1451600;PF3D7_1407000;PF3D7_1103500;PF3D7_0903800;PF3D7_0418800;PF3D7_0109100;PF3D7_1453500;PF3D7_0504500;PF3D7_0825700;PF3D7_0904200;PF3D7_1207300;PF3D7_1322900;PF3D7_0825800;PF3D7_1146100;PF3D7_1429300;PF3D7_1027900
rhoptry neck (GO:1990225)	NA	NA	NA	-0.359122	NA	14	PF3D7_0424400;PF3D7_1335300;PF3D7_1452000;PF3D7_1335400;PF3D7_0722200;PF3D7_0423400;PF3D7_0419700;PF3D7_0511600;PF3D7_1463900;PF3D7_0817700;PF3D7_0214900;PF3D7_0405900;PF3D7_1116000;PF3D7_1017100
symbiont-mediated perturbation of host erythrocyte aggregation (GO:0020013)	NA	NA	NA	-0.429841	NA	162	PF3D7_1480000;PF3D7_1479900;PF3D7_1479500;PF3D7_1400700;PF3D7_1400600;PF3D7_1400200;PF3D7_1373400;PF3D7_1373000;PF3D7_1372800;PF3D7_1372700;PF3D7_1300900;PF3D7_1300700;PF3D7_1300400;PF3D7_1300200;PF3D7_1255100;PF3D7_1254800;PF3D7_1254700;PF3D7_1254600;PF3D7_1254400;PF3D7_1254300;PF3D7_1254200;PF3D7_1254100;PF3D7_1253700;PF3D7_1200600;PF3D7_1200500;PF3D7_1200200;PF3D7_1150400;PF3D7_1150300;PF3D7_1…
