## Supplementary Table 12 for "Environmental stress promotes entry into a pre-existing latent state in *Plasmodium falciparum*"

### Sheet: Sheet1
Supplementary Table 12. Mixed-direction pathway analysis, distinguishing coherently one-directional pathways from those containing a genuine mix of up- and downregulated genes. For each tested pathway, the number of significantly upregulated and significantly downregulated member genes (Supplementary Tables 7 and 8) is counted independently. Pathways with roughly equal Up and Down counts contain …
pathway	Up	Down	Size	padj	Significance
RNA binding (GO:0003723)	19	57	159	8.73886e-10	Significant
mRNA binding (GO:0003729)	4	24	69	3.11368e-05	Significant
aminopeptidase activity (GO:0004177)	0	3	5	0.0320952	Significant
protein binding (GO:0005515)	75	86	354	1.77609e-06	Significant
cytoplasm (GO:0005737)	64	58	235	0.00541516	Significant
ß	24	56	141	9.04986e-05	Significant
chaperonin-containing T-complex (GO:0005832)	0	8	8	0.00297558	Significant
protein folding (GO:0006457)	3	15	24	0.00377545	Significant
proteasome regulatory particle, base subcomplex (GO:0008540)	0	1	5	0.0472951	Significant
response to xenobiotic stimulus (GO:0009410)	25	44	144	0.000151727	Significant
symbiont-containing vacuole (GO:0020003)	16	14	143	0.00541516	Significant
apicoplast (GO:0020011)	60	72	306	0.0260962	Significant
food vacuole (GO:0020020)	11	46	103	2.38739e-09	Significant
Maurer's cleft (GO:0020036)	45	67	308	0.000132497	Significant
RNA N6-methyladenosine methyltransferase complex (GO:0036396)	0	5	14	0.0329328	Significant
unfolded protein binding (GO:0051082)	1	8	10	0.0122856	Significant
proteasome regulatory particle assembly (GO:0070682)	0	2	6	0.0234157	Significant
extracellular vesicle (GO:1903561)	18	29	80	0.000180553	Significant
histone acetyltransferase complex (GO:0000123)	1	3	9	0.48529	Not Significant
exosome (RNase complex) (GO:0000178)	5	0	9	1	Not Significant
vacuolar proton-transporting V-type ATPase, V1 domain (GO:0000221)	0	2	5	0.18644	Not Significant
mRNA splicing, via spliceosome (GO:0000398)	8	10	41	0.403793	Not Significant
chromosome, centromeric region (GO:0000775)	3	0	7	0.568189	Not Significant
kinetochore (GO:0000776)	7	2	18	0.946892	Not Significant
chromosome, telomeric region (GO:0000781)	4	0	8	0.975431	Not Significant
heterochromatin (GO:0000792)	3	2	11	0.643357	Not Significant
condensin complex (GO:0000796)	1	3	8	0.582293	Not Significant
Prp19 complex (GO:0000974)	1	0	5	0.68575	Not Significant
immunoglobulin production (GO:0002377)	3	0	8	1	Not Significant
DNA binding (GO:0003677)	4	10	26	0.29923	Not Significant
DNA helicase activity (GO:0003678)	2	1	8	0.888818	Not Significant
chromatin binding (GO:0003682)	1	1	8	0.471672	Not Significant
DNA-binding transcription factor activity (GO:0003700)	1	1	9	0.582293	Not Significant
RNA helicase activity (GO:0003724)	4	4	18	0.918516	Not Significant
translation initiation factor activity (GO:0003743)	3	6	16	0.162472	Not Significant
actin binding (GO:0003779)	2	3	8	0.459915	Not Significant
DNA-directed DNA polymerase activity (GO:0003887)	0	0	8	0.459871	Not Significant
DNA-directed RNA polymerase activity (GO:0003899)	1	1	5	0.59806	Not Significant
GTPase activity (GO:0003924)	7	2	15	1	Not Significant
aspartic-type endopeptidase activity (GO:0004190)	2	1	6	0.713193	Not Significant
nuclease activity (GO:0004518)	3	2	8	0.975431	Not Significant
protein kinase activity (GO:0004672)	4	2	12	0.713193	Not Significant
protein serine/threonine kinase activity (GO:0004674)	1	2	9	0.464605	Not Significant
ubiquitin-protein transferase activity (GO:0004842)	2	2	8	0.459871	Not Significant
SNAP receptor activity (GO:0005484)	4	1	9	1	Not Significant
calcium ion binding (GO:0005509)	3	3	12	0.200967	Not Significant
ATP binding (GO:0005524)	7	4	27	0.459915	Not Significant
GTP binding (GO:0005525)	7	5	16	0.459915	Not Significant
intracellular anatomical structure (GO:0005622)	1	7	10	0.0831887	Not Significant
nuclear pore (GO:0005643)	0	0	7	0.677467	Not Significant
DNA replication factor C complex (GO:0005663)	0	2	5	0.313958	Not Significant
RNA polymerase III complex (GO:0005666)	0	2	7	0.771414	Not Significant
transcription regulator complex (GO:0005667)	2	1	8	0.911728	Not Significant
spliceosomal complex (GO:0005681)	9	2	21	0.964921	Not Significant
U2 snRNP (GO:0005686)	0	2	6	0.661096	Not Significant
nucleolus (GO:0005730)	6	2	26	1	Not Significant
mitochondrion (GO:0005739)	62	148	417	0.986043	Not Significant
mitochondrial inner membrane (GO:0005743)	0	2	5	1	Not Significant
obsolete mitochondrial respiratory chain complex III (GO:0005750)	1	5	8	0.763846	Not Significant
obsolete mitochondrial respiratory chain complex IV (GO:0005751)	3	2	10	1	Not Significant
mitochondrial matrix (GO:0005759)	1	2	5	1	Not Significant
endoplasmic reticulum (GO:0005783)	15	26	84	0.172637	Not Significant
signal recognition particle, endoplasmic reticulum targeting (GO:0005786)	1	0	5	0.975431	Not Significant
endoplasmic reticulum membrane (GO:0005789)	0	2	11	0.986043	Not Significant
Golgi apparatus (GO:0005794)	5	2	17	0.5175	Not Significant
cis-Golgi network (GO:0005801)	1	0	6	0.846154	Not Significant
trans-Golgi network (GO:0005802)	2	1	5	0.661096	Not Significant
centrosome (GO:0005813)	1	2	6	0.393162	Not Significant
proteasome regulatory particle (GO:0005838)	0	2	6	0.100582	Not Significant
eukaryotic translation initiation factor 3 complex (GO:0005852)	0	2	6	0.29923	Not Significant
plasma membrane (GO:0005886)	14	19	74	0.313958	Not Significant
glycolytic process (GO:0006096)	1	3	5	0.29923	Not Significant
tricarboxylic acid cycle (GO:0006099)	2	1	7	0.986043	Not Significant
DNA replication (GO:0006260)	0	1	9	0.48529	Not Significant
DNA repair (GO:0006281)	0	0	7	0.940916	Not Significant
regulation of DNA-templated transcription (GO:0006355)	3	4	18	0.582293	Not Significant
rRNA processing (GO:0006364)	2	1	10	0.670931	Not Significant
transcription by RNA polymerase II (GO:0006366)	2	1	11	0.891041	Not Significant
translational initiation (GO:0006413)	1	6	11	0.11605	Not Significant
regulation of translation (GO:0006417)	1	2	6	1	Not Significant
obsolete signal peptide processing (GO:0006465)	1	1	7	0.265756	Not Significant
protein phosphorylation (GO:0006468)	14	7	39	0.350612	Not Significant
protein dephosphorylation (GO:0006470)	2	2	9	0.771414	Not Significant
GPI anchor biosynthetic process (GO:0006506)	0	2	5	0.964921	Not Significant
proteolysis (GO:0006508)	7	7	25	0.29923	Not Significant
ubiquitin-dependent protein catabolic process (GO:0006511)	0	4	15	0.168113	Not Significant
lipid metabolic process (GO:0006629)	1	0	5	0.918516	Not Significant
intracellular protein transport (GO:0006886)	3	2	8	1	Not Significant
endoplasmic reticulum to Golgi vesicle-mediated transport (GO:0006888)	4	4	14	0.524393	Not Significant
retrograde vesicle-mediated transport, Golgi to endoplasmic reticulum (GO:0006890)	2	1	6	0.978663	Not Significant
endocytosis (GO:0006897)	3	0	7	1	Not Significant
response to oxidative stress (GO:0006979)	0	3	5	0.162472	Not Significant
vacuolar acidification (GO:0007035)	0	2	6	0.11605	Not Significant
ATP-dependent activity, acting on RNA (GO:0008186)	3	0	5	0.911728	Not Significant
heparin binding (GO:0008201)	7	0	9	1	Not Significant
peptidase activity (GO:0008233)	3	3	12	0.317173	Not Significant
zinc ion binding (GO:0008270)	3	4	10	0.318715	Not Significant
RNA splicing (GO:0008380)	1	0	5	0.353315	Not Significant
endopeptidase Clp complex (GO:0009368)	0	0	5	0.491958	Not Significant
response to heat (GO:0009408)	0	3	8	0.1329	Not Significant
plastid organization (GO:0009657)	4	2	17	0.932937	Not Significant
cell surface (GO:0009986)	49	30	149	0.178848	Not Significant
regulation of cell cycle process (GO:0010564)	1	1	7	0.535048	Not Significant
protein transport (GO:0015031)	2	1	6	0.633428	Not Significant
proton motive force-driven ATP synthesis (GO:0015986)	2	2	5	0.358125	Not Significant
membrane (GO:0016020)	23	32	147	0.744018	Not Significant
vesicle-mediated transport (GO:0016192)	2	4	12	1	Not Significant
iron-sulfur cluster assembly (GO:0016226)	2	1	7	1	Not Significant
lipase activity (GO:0016298)	1	0	5	0.918516	Not Significant
palmitoyltransferase activity (GO:0016409)	2	3	12	1	Not Significant
protein ubiquitination (GO:0016567)	2	1	5	0.471672	Not Significant
mediator complex (GO:0016592)	0	7	15	0.771414	Not Significant
phosphatase activity (GO:0016791)	2	2	7	0.481905	Not Significant
ATP hydrolysis activity (GO:0016887)	8	8	42	0.367632	Not Significant
protein palmitoylation (GO:0018345)	2	3	12	1	Not Significant
SCF ubiquitin ligase complex (GO:0019005)	0	3	5	0.29923	Not Significant
host cell plasma membrane (GO:0020002)	7	10	174	1	Not Significant
symbiont-containing vacuole membrane (GO:0020005)	8	13	45	0.0914683	Not Significant
apical complex (GO:0020007)	2	0	14	1	Not Significant
rhoptry (GO:0020008)	20	6	40	1	Not Significant
microneme (GO:0020009)	20	2	41	0.29923	Not Significant
schizogony (GO:0020014)	3	1	11	1	Not Significant
apicomplexan dense granule (GO:0020026)	3	3	10	0.172637	Not Significant
infected host cell surface knob (GO:0020030)	2	8	58	0.16121	Not Significant
antigenic variation (GO:0020033)	4	8	162	1	Not Significant
adhesion of symbiont to microvasculature (GO:0020035)	5	10	143	0.969836	Not Significant
CCR4-NOT complex (GO:0030014)	2	3	8	0.0914683	Not Significant
COPI vesicle coat (GO:0030126)	2	0	5	0.66644	Not Significant
host cell cytoplasm (GO:0030430)	12	11	46	0.358125	Not Significant
obsolete ubiquitin-dependent ERAD pathway (GO:0030433)	1	2	12	0.771414	Not Significant
preribosome, large subunit precursor (GO:0030687)	1	0	5	1	Not Significant
SNARE complex (GO:0031201)	2	1	6	1	Not Significant
cytoplasmic vesicle (GO:0031410)	3	1	8	0.471443	Not Significant
vesicle (GO:0031982)	4	0	11	0.986043	Not Significant
small-subunit processome (GO:0032040)	4	0	11	1	Not Significant
phosphatidylinositol-3-phosphate binding (GO:0032266)	2	0	5	1	Not Significant
obsolete DNA duplex unwinding (GO:0032508)	1	0	6	1	Not Significant
protein-containing complex (GO:0032991)	8	3	20	1	Not Significant
host cell membrane (GO:0033644)	3	7	25	0.459915	Not Significant
nuclear periphery (GO:0034399)	7	6	35	0.172637	Not Significant
protein folding in endoplasmic reticulum (GO:0034975)	1	3	6	0.744018	Not Significant
exit from host cell (GO:0035891)	14	2	30	0.474444	Not Significant
translocation of peptides or proteins into host (GO:0042000)	0	6	10	0.313958	Not Significant
ribosomal large subunit biogenesis (GO:0042273)	0	1	5	0.964921	Not Significant
ribosomal small subunit biogenesis (GO:0042274)	2	2	5	0.625456	Not Significant
histone binding (GO:0042393)	4	4	12	0.134478	Not Significant
hemoglobin catabolic process (GO:0042540)	1	2	6	0.0998715	Not Significant
protein homodimerization activity (GO:0042803)	1	2	5	0.358125	Not Significant
ribosome binding (GO:0043022)	2	1	13	1	Not Significant
3'-5' DNA helicase activity (GO:0043138)	2	1	7	1	Not Significant
5'-3' DNA helicase activity (GO:0043139)	0	0	5	0.922137	Not Significant
sequence-specific DNA binding (GO:0043565)	5	3	18	0.850207	Not Significant
host cell (GO:0043657)	41	16	105	1	Not Significant
protein transport by the Sec complex (GO:0043952)	0	1	5	0.48529	Not Significant
symbiont-mediated perturbation of host process (GO:0044003)	6	1	11	1	Not Significant
host cell cytosol (GO:0044164)	8	5	27	0.771414	Not Significant
host cell surface (GO:0044228)	8	7	29	0.317173	Not Significant
osmiophilic body (GO:0044310)	5	2	21	1	Not Significant
symbiont entry into host (GO:0044409)	43	11	97	1	Not Significant
host cell periphery (GO:0044538)	9	7	26	0.0914683	Not Significant
protein-containing complex binding (GO:0044877)	5	3	16	0.459915	Not Significant
apical part of cell (GO:0045177)	21	6	55	1	Not Significant
respiratory chain complex II (succinate dehydrogenase) (GO:0045273)	0	6	7	0.975431	Not Significant
respiratory chain complex IV (GO:0045277)	0	4	5	0.911728	Not Significant
cell redox homeostasis (GO:0045454)	0	3	5	1	Not Significant
U4/U6 x U5 tri-snRNP complex (GO:0046540)	2	1	8	0.771414	Not Significant
obsolete anchored component of plasma membrane (GO:0046658)	6	2	15	1	Not Significant
host cell surface receptor binding (GO:0046789)	12	3	36	0.643357	Not Significant
host cell surface binding (GO:0046812)	14	1	24	0.771414	Not Significant
intracellular transport (GO:0046907)	0	0	5	0.927627	Not Significant
proton-transporting ATPase activity, rotational mechanism (GO:0046961)	0	2	5	0.474162	Not Significant
perinuclear region of cytoplasm (GO:0048471)	3	0	8	1	Not Significant
cell motility (GO:0048870)	5	2	12	0.744018	Not Significant
cell division (GO:0051301)	1	1	6	0.922137	Not Significant
regulation of cell cycle (GO:0051726)	1	1	5	0.59806	Not Significant
inner membrane pellicle complex (GO:0070258)	25	5	66	1	Not Significant
cell periphery (GO:0071944)	5	5	26	0.696273	Not Significant
cell gliding (GO:0071976)	2	0	14	1	Not Significant
EMC complex (GO:0072546)	2	2	6	1	Not Significant
PTEX complex (GO:0097619)	0	1	5	0.771414	Not Significant
cell-cell adhesion (GO:0098609)	5	4	55	1	Not Significant
mRNA cap binding (GO:0098808)	0	3	5	0.350612	Not Significant
DNA Repair	10	8	63	0.744018	Not Significant
ART Tolerance	57	28	169	0.0831887	Not Significant
nucleus (GO:0005634)	191	260	985	NA	NA
symbiont-mediated perturbation of host erythrocyte aggregation (GO:0020013)	1	7	162	NA	NA
crystalloid (GO:0044312)	0	3	18	NA	NA
basal part of cell (GO:0045178)	6	1	14	NA	NA
cell adhesion molecule binding (GO:0050839)	3	3	52	NA	NA
rhoptry neck (GO:1990225)	8	0	14	NA	NA
