## Supplementary Table 13 for "Environmental stress promotes entry into a pre-existing latent state in *Plasmodium falciparum*"

### Sheet: Sheet1
Supplementary Table 13. Gene Ontology enrichment analysis of differentially expressed genes, latent versus normal parasites. GO enrichment analysis was performed using g:Profiler (g:GOSt), with the g:SCS significance threshold and a custom statistical domain scope (all known P. falciparum genes), separately on significantly upregulated and downregulated gene sets (Supplementary Tables 7 and 8), r…
source	term_name	term_id	highlighted	adjusted_p_value	negative_log10_of_adjusted_p_value	term_size	query_size	intersection_size	effective_domain_size	intersections	is_root	direction	term_label
GO:CC	cytosol	GO:0005829	TRUE	1.17e-08	7.93096	247	1073	99	4776	PF3D7_0319600,PF3D7_0322000,PF3D7_0627500,PF3D7_1446200,PF3D7_0826700,PF3D7_1438900,PF3D7_0913200,PF3D7_1008900,PF3D7_1439900,PF3D7_1120100,PF3D7_0308200,PF3D7_1457200,PF3D7_0513300,PF3D7_1229500,PF3D7_0802200,PF3D7_1108400,PF3D7_1129000,PF3D7_1444800,PF3D7_1437900,PF3D7_1451100,PF3D7_1123400,PF3D7_1132200,PF3D7_1015900,PF3D7_0212300,PF3D7_0803800,PF3D7_1232100,PF3D7_0621200,PF3D7_0915400,PF3D7_0…	FALSE	Downregulated	cytosol
GO:CC	apical complex	GO:0020007	TRUE	4.65e-08	7.33286	65	1029	37	4776	PF3D7_1133400,PF3D7_1028700,PF3D7_0102500,PF3D7_0905400,PF3D7_0302500,PF3D7_0731500,PF3D7_0424100,PF3D7_1430200,PF3D7_0212600,PF3D7_1301600,PF3D7_0828800,PF3D7_1136900,PF3D7_0220800,PF3D7_0507500,PF3D7_0316000,PF3D7_0405900,PF3D7_0210600,PF3D7_0214900,PF3D7_0402300,PF3D7_0707300,PF3D7_0323400,PF3D7_1337800,PF3D7_1410400,PF3D7_0831600,PF3D7_0423400,PF3D7_0722200,PF3D7_1252100,PF3D7_0613300,PF3D7_1…	FALSE	Upregulated	apical complex
GO:BP	symbiont entry into host	GO:0044409	TRUE	1.48e-07	6.83101	31	1029	23	4776	PF3D7_1133400,PF3D7_1028700,PF3D7_1035400,PF3D7_0930300,PF3D7_0102500,PF3D7_1335100,PF3D7_0905400,PF3D7_0731500,PF3D7_0424100,PF3D7_1430200,PF3D7_1035700,PF3D7_0304600,PF3D7_0316000,PF3D7_0214900,PF3D7_1035500,PF3D7_0808200,PF3D7_0323400,PF3D7_0629300,PF3D7_1252100,PF3D7_0315200,PF3D7_0423800,PF3D7_0501600,PF3D7_1335300	FALSE	Upregulated	symbiont entry into host
GO:CC	apical part of cell	GO:0045177	FALSE	1.5e-07	6.82466	67	1029	37	4776	PF3D7_1133400,PF3D7_1028700,PF3D7_0102500,PF3D7_0905400,PF3D7_0302500,PF3D7_0731500,PF3D7_0424100,PF3D7_1430200,PF3D7_0212600,PF3D7_1301600,PF3D7_0828800,PF3D7_1136900,PF3D7_0220800,PF3D7_0507500,PF3D7_0316000,PF3D7_0405900,PF3D7_0210600,PF3D7_0214900,PF3D7_0402300,PF3D7_0707300,PF3D7_0323400,PF3D7_1337800,PF3D7_1410400,PF3D7_0831600,PF3D7_0423400,PF3D7_0722200,PF3D7_1252100,PF3D7_0613300,PF3D7_1…	FALSE	Upregulated	apical part of cell
GO:CC	cytoplasm	GO:0005737	FALSE	1.89e-07	6.72365	1660	1073	455	4776	PF3D7_1229400,PF3D7_0319600,PF3D7_0322000,PF3D7_0627500,PF3D7_0511000,PF3D7_1446200,PF3D7_0826700,PF3D7_1438900,PF3D7_1338300,PF3D7_0913200,PF3D7_1238100,PF3D7_1408100,PF3D7_1008900,PF3D7_1439900,PF3D7_1037300,PF3D7_1353900,PF3D7_0621800,PF3D7_1468700,PF3D7_1346300,PF3D7_1033400,PF3D7_1006200,PF3D7_1120100,PF3D7_0308200,PF3D7_0209800,PF3D7_1457200,PF3D7_0513300,PF3D7_0722400,PF3D7_1454400,PF3D7_1…	FALSE	Downregulated	cytoplasm
GO:CC	rhoptry	GO:0020008	FALSE	4.2e-05	4.37715	39	1029	23	4776	PF3D7_0905400,PF3D7_0302500,PF3D7_0424100,PF3D7_1430200,PF3D7_0212600,PF3D7_0220800,PF3D7_0405900,PF3D7_0210600,PF3D7_0214900,PF3D7_0402300,PF3D7_0707300,PF3D7_1410400,PF3D7_0831600,PF3D7_0423400,PF3D7_0722200,PF3D7_1252100,PF3D7_0613300,PF3D7_1335400,PF3D7_1452000,PF3D7_0302200,PF3D7_0501600,PF3D7_1335300,PF3D7_1218000	FALSE	Upregulated	rhoptry
GO:BP	nucleoside triphosphate metabolic process	GO:0009141	TRUE	0.000123596	3.908	43	1073	25	4776	PF3D7_1439900,PF3D7_1120100,PF3D7_1444800,PF3D7_1015900,PF3D7_0915400,PF3D7_0626800,PF3D7_1127100,PF3D7_0624000,PF3D7_1366500,PF3D7_1436000,PF3D7_0520600,PF3D7_0720800,PF3D7_1037100,PF3D7_1324900,PF3D7_1140100,PF3D7_0715500,PF3D7_0922500,PF3D7_1462800,PF3D7_1235700,PF3D7_1108500,PF3D7_0705900,PF3D7_1251300,PF3D7_0920800,PF3D7_1128300,PF3D7_0931900	FALSE	Downregulated	nucleoside triphosphate metabolic process
GO:MF	unfolded protein binding	GO:0051082	TRUE	0.000128975	3.8895	61	1073	31	4776	PF3D7_0322000,PF3D7_0621800,PF3D7_0308200,PF3D7_1229500,PF3D7_1128100,PF3D7_1437900,PF3D7_1132200,PF3D7_1232100,PF3D7_1134000,PF3D7_0306800,PF3D7_1357800,PF3D7_0214000,PF3D7_0608700,PF3D7_1215300,PF3D7_1304500,PF3D7_0718500,PF3D7_1416900,PF3D7_1211400,PF3D7_0512000,PF3D7_1015600,PF3D7_0109400,PF3D7_0708400,PF3D7_0110700,PF3D7_0320300,PF3D7_1115600,PF3D7_1118200,PF3D7_0904500,PF3D7_1124700,PF3D7_1…	FALSE	Downregulated	unfolded protein binding
GO:CC	protein folding chaperone complex	GO:0101031	FALSE	0.000131056	3.88254	9	1073	9	4776	PF3D7_0308200,PF3D7_1229500,PF3D7_1132200,PF3D7_0306800,PF3D7_1357800,PF3D7_0214000,PF3D7_0608700,PF3D7_1434300,PF3D7_0320300	FALSE	Downregulated	protein folding chaperone complex
GO:BP	nucleotide metabolic process	GO:0009117	FALSE	0.000172592	3.76298	83	1073	39	4776	PF3D7_1008900,PF3D7_1439900,PF3D7_1120100,PF3D7_0513300,PF3D7_1444800,PF3D7_1308200,PF3D7_1015900,PF3D7_0915400,PF3D7_0626800,PF3D7_1127100,PF3D7_0624000,PF3D7_1366500,PF3D7_1436000,PF3D7_0520600,PF3D7_0720800,PF3D7_1015800,PF3D7_1037700,PF3D7_1037100,PF3D7_1324900,PF3D7_1354500,PF3D7_1140100,PF3D7_1405600,PF3D7_1454700,PF3D7_1345700,PF3D7_0715500,PF3D7_0922500,PF3D7_1462800,PF3D7_1344800,PF3D7_1…	FALSE	Downregulated	nucleotide metabolic process
GO:BP	organophosphate catabolic process	GO:0046434	FALSE	0.000238086	3.62327	29	1073	19	4776	PF3D7_1439900,PF3D7_1120100,PF3D7_0513300,PF3D7_1444800,PF3D7_1015900,PF3D7_0915400,PF3D7_1216200,PF3D7_0626800,PF3D7_1127100,PF3D7_0624000,PF3D7_1436000,PF3D7_0720800,PF3D7_1037100,PF3D7_1324900,PF3D7_1406300,PF3D7_0922500,PF3D7_1462800,PF3D7_1431800,PF3D7_1128300	FALSE	Downregulated	organophosphate catabolic process
GO:BP	purine nucleoside diphosphate metabolic process	GO:0009135	FALSE	0.000281009	3.55128	18	1073	14	4776	PF3D7_1439900,PF3D7_1120100,PF3D7_1444800,PF3D7_1015900,PF3D7_0915400,PF3D7_0626800,PF3D7_0624000,PF3D7_1436000,PF3D7_1037100,PF3D7_1324900,PF3D7_0922500,PF3D7_1462800,PF3D7_1251300,PF3D7_1128300	FALSE	Downregulated	purine nucleoside diphosphate metabolic process
GO:BP	purine ribonucleoside diphosphate metabolic process	GO:0009179	FALSE	0.000281009	3.55128	18	1073	14	4776	PF3D7_1439900,PF3D7_1120100,PF3D7_1444800,PF3D7_1015900,PF3D7_0915400,PF3D7_0626800,PF3D7_0624000,PF3D7_1436000,PF3D7_1037100,PF3D7_1324900,PF3D7_0922500,PF3D7_1462800,PF3D7_1251300,PF3D7_1128300	FALSE	Downregulated	purine ribonucleoside diphosphate metabolic process
GO:BP	nucleoside diphosphate catabolic process	GO:0009134	FALSE	0.000281009	3.55128	18	1073	14	4776	PF3D7_1439900,PF3D7_1120100,PF3D7_1444800,PF3D7_1015900,PF3D7_0915400,PF3D7_0626800,PF3D7_0624000,PF3D7_1436000,PF3D7_1037100,PF3D7_1324900,PF3D7_0922500,PF3D7_1462800,PF3D7_1431800,PF3D7_1128300	FALSE	Downregulated	nucleoside diphosphate catabolic process
GO:BP	glycolytic process	GO:0006096	FALSE	0.000292413	3.534	16	1073	13	4776	PF3D7_1439900,PF3D7_1120100,PF3D7_1444800,PF3D7_1015900,PF3D7_0915400,PF3D7_0626800,PF3D7_0624000,PF3D7_1436000,PF3D7_1037100,PF3D7_1324900,PF3D7_0922500,PF3D7_1462800,PF3D7_1128300	FALSE	Downregulated	glycolytic process
GO:BP	purine nucleoside diphosphate catabolic process	GO:0009137	FALSE	0.000292413	3.534	16	1073	13	4776	PF3D7_1439900,PF3D7_1120100,PF3D7_1444800,PF3D7_1015900,PF3D7_0915400,PF3D7_0626800,PF3D7_0624000,PF3D7_1436000,PF3D7_1037100,PF3D7_1324900,PF3D7_0922500,PF3D7_1462800,PF3D7_1128300	FALSE	Downregulated	purine nucleoside diphosphate catabolic process
GO:BP	purine ribonucleoside diphosphate catabolic process	GO:0009181	FALSE	0.000292413	3.534	16	1073	13	4776	PF3D7_1439900,PF3D7_1120100,PF3D7_1444800,PF3D7_1015900,PF3D7_0915400,PF3D7_0626800,PF3D7_0624000,PF3D7_1436000,PF3D7_1037100,PF3D7_1324900,PF3D7_0922500,PF3D7_1462800,PF3D7_1128300	FALSE	Downregulated	purine ribonucleoside diphosphate catabolic process
GO:BP	ribonucleoside diphosphate catabolic process	GO:0009191	FALSE	0.000292413	3.534	16	1073	13	4776	PF3D7_1439900,PF3D7_1120100,PF3D7_1444800,PF3D7_1015900,PF3D7_0915400,PF3D7_0626800,PF3D7_0624000,PF3D7_1436000,PF3D7_1037100,PF3D7_1324900,PF3D7_0922500,PF3D7_1462800,PF3D7_1128300	FALSE	Downregulated	ribonucleoside diphosphate catabolic process
GO:BP	pyridine-containing compound catabolic process	GO:0072526	FALSE	0.000292413	3.534	16	1073	13	4776	PF3D7_1439900,PF3D7_1120100,PF3D7_1444800,PF3D7_1015900,PF3D7_0915400,PF3D7_0626800,PF3D7_0624000,PF3D7_1436000,PF3D7_1037100,PF3D7_1324900,PF3D7_0922500,PF3D7_1462800,PF3D7_1128300	FALSE	Downregulated	pyridine-containing compound catabolic process
GO:BP	ADP metabolic process	GO:0046031	FALSE	0.000292413	3.534	16	1073	13	4776	PF3D7_1439900,PF3D7_1120100,PF3D7_1444800,PF3D7_1015900,PF3D7_0915400,PF3D7_0626800,PF3D7_0624000,PF3D7_1436000,PF3D7_1037100,PF3D7_1324900,PF3D7_0922500,PF3D7_1462800,PF3D7_1128300	FALSE	Downregulated	ADP metabolic process
GO:BP	pyridine nucleotide catabolic process	GO:0019364	FALSE	0.000292413	3.534	16	1073	13	4776	PF3D7_1439900,PF3D7_1120100,PF3D7_1444800,PF3D7_1015900,PF3D7_0915400,PF3D7_0626800,PF3D7_0624000,PF3D7_1436000,PF3D7_1037100,PF3D7_1324900,PF3D7_0922500,PF3D7_1462800,PF3D7_1128300	FALSE	Downregulated	pyridine nucleotide catabolic process
GO:BP	ADP catabolic process	GO:0046032	FALSE	0.000292413	3.534	16	1073	13	4776	PF3D7_1439900,PF3D7_1120100,PF3D7_1444800,PF3D7_1015900,PF3D7_0915400,PF3D7_0626800,PF3D7_0624000,PF3D7_1436000,PF3D7_1037100,PF3D7_1324900,PF3D7_0922500,PF3D7_1462800,PF3D7_1128300	FALSE	Downregulated	ADP catabolic process
GO:BP	nicotinamide nucleotide metabolic process	GO:0046496	FALSE	0.000319608	3.49538	27	1073	18	4776	PF3D7_1439900,PF3D7_1120100,PF3D7_1444800,PF3D7_1015900,PF3D7_0915400,PF3D7_0626800,PF3D7_0624000,PF3D7_1436000,PF3D7_1037100,PF3D7_1324900,PF3D7_1454700,PF3D7_1345700,PF3D7_0922500,PF3D7_1462800,PF3D7_0610800,PF3D7_0926700,PF3D7_1143900,PF3D7_1128300	FALSE	Downregulated	nicotinamide nucleotide metabolic process
GO:CC	proteasome core complex	GO:0005839	FALSE	0.000332058	3.47879	15	1073	12	4776	PF3D7_1353900,PF3D7_0803800,PF3D7_0727400,PF3D7_0608500,PF3D7_1474800,PF3D7_1328100,PF3D7_0108000,PF3D7_0317000,PF3D7_0931800,PF3D7_1011400,PF3D7_1353800,PF3D7_1230400	FALSE	Downregulated	proteasome core complex
GO:BP	nucleoside phosphate catabolic process	GO:1901292	FALSE	0.000422613	3.37406	25	1073	17	4776	PF3D7_1439900,PF3D7_1120100,PF3D7_0513300,PF3D7_1444800,PF3D7_1015900,PF3D7_0915400,PF3D7_0626800,PF3D7_1127100,PF3D7_0624000,PF3D7_1436000,PF3D7_0720800,PF3D7_1037100,PF3D7_1324900,PF3D7_0922500,PF3D7_1462800,PF3D7_1431800,PF3D7_1128300	FALSE	Downregulated	nucleoside phosphate catabolic process
GO:MF	threonine-type peptidase activity	GO:0070003	FALSE	0.000457953	3.33918	15	1073	12	4776	PF3D7_1353900,PF3D7_0803800,PF3D7_0727400,PF3D7_0608500,PF3D7_1474800,PF3D7_1328100,PF3D7_0108000,PF3D7_0317000,PF3D7_0931800,PF3D7_1011400,PF3D7_1353800,PF3D7_1230400	FALSE	Downregulated	threonine-type peptidase activity
GO:MF	threonine-type endopeptidase activity	GO:0004298	TRUE	0.000457953	3.33918	15	1073	12	4776	PF3D7_1353900,PF3D7_0803800,PF3D7_0727400,PF3D7_0608500,PF3D7_1474800,PF3D7_1328100,PF3D7_0108000,PF3D7_0317000,PF3D7_0931800,PF3D7_1011400,PF3D7_1353800,PF3D7_1230400	FALSE	Downregulated	threonine-type endopeptidase activity
GO:BP	carbohydrate derivative metabolic process	GO:1901135	FALSE	0.000477258	3.32125	117	1073	49	4776	PF3D7_1439900,PF3D7_1033400,PF3D7_1120100,PF3D7_0513300,PF3D7_1444800,PF3D7_1015900,PF3D7_0915400,PF3D7_1216200,PF3D7_0626800,PF3D7_1127100,PF3D7_0624000,PF3D7_1366500,PF3D7_1436000,PF3D7_0520600,PF3D7_1015800,PF3D7_1037100,PF3D7_1324900,PF3D7_1354500,PF3D7_1140100,PF3D7_0209300,PF3D7_1405600,PF3D7_1454700,PF3D7_0715500,PF3D7_0922500,PF3D7_1462800,PF3D7_1344800,PF3D7_1235700,PF3D7_0610800,PF3D7_1…	FALSE	Downregulated	carbohydrate derivative metabolic process
GO:CC	chaperonin-containing T-complex	GO:0005832	FALSE	0.000586735	3.23156	8	1073	8	4776	PF3D7_0308200,PF3D7_1229500,PF3D7_1132200,PF3D7_0306800,PF3D7_1357800,PF3D7_0214000,PF3D7_0608700,PF3D7_0320300	FALSE	Downregulated	chaperonin-containing T-complex
GO:BP	nucleoside diphosphate metabolic process	GO:0009132	FALSE	0.00069315	3.15917	21	1073	15	4776	PF3D7_1439900,PF3D7_1120100,PF3D7_1444800,PF3D7_1015900,PF3D7_0915400,PF3D7_0626800,PF3D7_0624000,PF3D7_1436000,PF3D7_1037100,PF3D7_1324900,PF3D7_0922500,PF3D7_1462800,PF3D7_1251300,PF3D7_1431800,PF3D7_1128300	FALSE	Downregulated	nucleoside diphosphate metabolic process
GO:BP	ribonucleoside diphosphate metabolic process	GO:0009185	FALSE	0.000847107	3.07206	19	1073	14	4776	PF3D7_1439900,PF3D7_1120100,PF3D7_1444800,PF3D7_1015900,PF3D7_0915400,PF3D7_0626800,PF3D7_0624000,PF3D7_1436000,PF3D7_1037100,PF3D7_1324900,PF3D7_0922500,PF3D7_1462800,PF3D7_1251300,PF3D7_1128300	FALSE	Downregulated	ribonucleoside diphosphate metabolic process
GO:BP	pyridine-containing compound metabolic process	GO:0072524	FALSE	0.00104883	2.9793	31	1073	19	4776	PF3D7_1439900,PF3D7_1120100,PF3D7_1444800,PF3D7_1015900,PF3D7_0621200,PF3D7_0915400,PF3D7_0626800,PF3D7_0624000,PF3D7_1436000,PF3D7_1037100,PF3D7_1324900,PF3D7_1454700,PF3D7_1345700,PF3D7_0922500,PF3D7_1462800,PF3D7_0610800,PF3D7_0926700,PF3D7_1143900,PF3D7_1128300	FALSE	Downregulated	pyridine-containing compound metabolic process
GO:BP	energy derivation by oxidation of organic compounds	GO:0015980	FALSE	0.00142534	2.84608	53	1073	27	4776	PF3D7_1439900,PF3D7_1120100,PF3D7_1444800,PF3D7_1015900,PF3D7_0915400,PF3D7_0626800,PF3D7_1404100,PF3D7_0624000,PF3D7_1436000,PF3D7_1470000,PF3D7_1037100,PF3D7_1324900,PF3D7_1426900,PF3D7_1345700,PF3D7_0715500,PF3D7_0922500,PF3D7_1462800,PF3D7_0622600,PF3D7_1235700,PF3D7_1108500,PF3D7_1012300,PF3D7_1320800,PF3D7_0306000,PF3D7_0807400,PF3D7_0609200,PF3D7_1311700,PF3D7_1128300	FALSE	Downregulated	energy derivation by oxidation of organic compounds
GO:BP	nucleotide catabolic process	GO:0009166	FALSE	0.00172711	2.76268	22	1073	15	4776	PF3D7_1439900,PF3D7_1120100,PF3D7_0513300,PF3D7_1444800,PF3D7_1015900,PF3D7_0915400,PF3D7_0626800,PF3D7_1127100,PF3D7_0624000,PF3D7_1436000,PF3D7_1037100,PF3D7_1324900,PF3D7_0922500,PF3D7_1462800,PF3D7_1128300	FALSE	Downregulated	nucleotide catabolic process
GO:BP	cellular respiration	GO:0045333	FALSE	0.00210227	2.67731	51	1073	26	4776	PF3D7_1439900,PF3D7_1120100,PF3D7_1444800,PF3D7_1015900,PF3D7_0915400,PF3D7_0626800,PF3D7_1404100,PF3D7_0624000,PF3D7_1436000,PF3D7_1037100,PF3D7_1324900,PF3D7_1426900,PF3D7_1345700,PF3D7_0715500,PF3D7_0922500,PF3D7_1462800,PF3D7_0622600,PF3D7_1235700,PF3D7_1108500,PF3D7_1012300,PF3D7_1320800,PF3D7_0306000,PF3D7_0807400,PF3D7_0609200,PF3D7_1311700,PF3D7_1128300	FALSE	Downregulated	cellular respiration
GO:BP	generation of precursor metabolites and energy	GO:0006091	FALSE	0.00250131	2.60183	63	1073	30	4776	PF3D7_1008900,PF3D7_1439900,PF3D7_1120100,PF3D7_1444800,PF3D7_1015900,PF3D7_0915400,PF3D7_0626800,PF3D7_1404100,PF3D7_0624000,PF3D7_1436000,PF3D7_1470000,PF3D7_1037100,PF3D7_1324900,PF3D7_1426900,PF3D7_1454700,PF3D7_1345700,PF3D7_0715500,PF3D7_0922500,PF3D7_1462800,PF3D7_0622600,PF3D7_1235700,PF3D7_0610800,PF3D7_1108500,PF3D7_1012300,PF3D7_1320800,PF3D7_0306000,PF3D7_0807400,PF3D7_0609200,PF3D7_1…	FALSE	Downregulated	generation of precursor metabolites and energy
GO:BP	organophosphate metabolic process	GO:0019637	FALSE	0.00304391	2.51657	178	1073	65	4776	PF3D7_1008900,PF3D7_1439900,PF3D7_1033400,PF3D7_1120100,PF3D7_0513300,PF3D7_1444800,PF3D7_1308200,PF3D7_1015900,PF3D7_0621200,PF3D7_0915400,PF3D7_1216200,PF3D7_0626800,PF3D7_1127100,PF3D7_0624000,PF3D7_1366500,PF3D7_1436000,PF3D7_0520600,PF3D7_0720800,PF3D7_1015800,PF3D7_1037700,PF3D7_1037100,PF3D7_1324900,PF3D7_1406300,PF3D7_1354500,PF3D7_0511800,PF3D7_1140100,PF3D7_0209300,PF3D7_1405600,PF3D7_1…	FALSE	Downregulated	organophosphate metabolic process
GO:BP	aerobic respiration	GO:0009060	FALSE	0.00310147	2.50843	49	1073	25	4776	PF3D7_1439900,PF3D7_1120100,PF3D7_1444800,PF3D7_1015900,PF3D7_0915400,PF3D7_0626800,PF3D7_1404100,PF3D7_0624000,PF3D7_1436000,PF3D7_1037100,PF3D7_1324900,PF3D7_1426900,PF3D7_1345700,PF3D7_0715500,PF3D7_0922500,PF3D7_1462800,PF3D7_0622600,PF3D7_1235700,PF3D7_1108500,PF3D7_1012300,PF3D7_1320800,PF3D7_0306000,PF3D7_0609200,PF3D7_1311700,PF3D7_1128300	FALSE	Downregulated	aerobic respiration
GO:BP	nucleoside phosphate metabolic process	GO:0006753	FALSE	0.00355375	2.44931	111	1073	45	4776	PF3D7_1008900,PF3D7_1439900,PF3D7_1120100,PF3D7_0513300,PF3D7_1444800,PF3D7_1308200,PF3D7_1015900,PF3D7_0915400,PF3D7_0626800,PF3D7_1127100,PF3D7_0624000,PF3D7_1366500,PF3D7_1436000,PF3D7_0520600,PF3D7_0720800,PF3D7_1015800,PF3D7_1037700,PF3D7_1037100,PF3D7_1324900,PF3D7_1354500,PF3D7_1140100,PF3D7_1405600,PF3D7_1454700,PF3D7_1345700,PF3D7_0715500,PF3D7_0922500,PF3D7_1462800,PF3D7_1344800,PF3D7_1…	FALSE	Downregulated	nucleoside phosphate metabolic process
GO:BP	purine-containing compound catabolic process	GO:0072523	FALSE	0.00393771	2.40476	23	1073	15	4776	PF3D7_1439900,PF3D7_1120100,PF3D7_0513300,PF3D7_1444800,PF3D7_1015900,PF3D7_0915400,PF3D7_0626800,PF3D7_0624000,PF3D7_1436000,PF3D7_1037100,PF3D7_1324900,PF3D7_0922500,PF3D7_1462800,PF3D7_1029600,PF3D7_1128300	FALSE	Downregulated	purine-containing compound catabolic process
GO:BP	carbohydrate derivative catabolic process	GO:1901136	FALSE	0.00416509	2.38038	28	1073	17	4776	PF3D7_1439900,PF3D7_1120100,PF3D7_0513300,PF3D7_1444800,PF3D7_1015900,PF3D7_0915400,PF3D7_1216200,PF3D7_0626800,PF3D7_1127100,PF3D7_0624000,PF3D7_1436000,PF3D7_1037100,PF3D7_1324900,PF3D7_0922500,PF3D7_1462800,PF3D7_1029600,PF3D7_1128300	FALSE	Downregulated	carbohydrate derivative catabolic process
GO:BP	purine ribonucleoside triphosphate metabolic process	GO:0009205	FALSE	0.00466913	2.33076	36	1073	20	4776	PF3D7_1439900,PF3D7_1120100,PF3D7_1444800,PF3D7_1015900,PF3D7_0915400,PF3D7_0626800,PF3D7_0624000,PF3D7_1366500,PF3D7_1436000,PF3D7_0520600,PF3D7_1037100,PF3D7_1324900,PF3D7_1140100,PF3D7_0715500,PF3D7_0922500,PF3D7_1462800,PF3D7_1235700,PF3D7_0705900,PF3D7_0920800,PF3D7_1128300	FALSE	Downregulated	purine ribonucleoside triphosphate metabolic process
GO:CC	proteasome complex	GO:0000502	FALSE	0.00489024	2.31067	44	1073	22	4776	PF3D7_1353900,PF3D7_0803800,PF3D7_0727400,PF3D7_0608500,PF3D7_1474800,PF3D7_1328100,PF3D7_0205900,PF3D7_0108000,PF3D7_0413600,PF3D7_0317000,PF3D7_0317800,PF3D7_0528000,PF3D7_0931800,PF3D7_1030500,PF3D7_1011400,PF3D7_0723600,PF3D7_1414000,PF3D7_0907700,PF3D7_1353800,PF3D7_0312300,PF3D7_1230400,PF3D7_1010100	FALSE	Downregulated	proteasome complex
GO:MF	protein folding chaperone	GO:0044183	TRUE	0.00491457	2.30851	27	1073	16	4776	PF3D7_0308200,PF3D7_1229500,PF3D7_1132200,PF3D7_1232100,PF3D7_1134000,PF3D7_0306800,PF3D7_1357800,PF3D7_0214000,PF3D7_0608700,PF3D7_1215300,PF3D7_1416900,PF3D7_1211400,PF3D7_1015600,PF3D7_0708400,PF3D7_0320300,PF3D7_1118200	FALSE	Downregulated	protein folding chaperone
GO:BP	purine nucleotide catabolic process	GO:0006195	FALSE	0.00533572	2.27281	21	1073	14	4776	PF3D7_1439900,PF3D7_1120100,PF3D7_0513300,PF3D7_1444800,PF3D7_1015900,PF3D7_0915400,PF3D7_0626800,PF3D7_0624000,PF3D7_1436000,PF3D7_1037100,PF3D7_1324900,PF3D7_0922500,PF3D7_1462800,PF3D7_1128300	FALSE	Downregulated	purine nucleotide catabolic process
GO:BP	carbohydrate catabolic process	GO:0016052	FALSE	0.00533572	2.27281	21	1073	14	4776	PF3D7_1439900,PF3D7_1120100,PF3D7_1444800,PF3D7_1015900,PF3D7_0915400,PF3D7_0626800,PF3D7_0624000,PF3D7_1436000,PF3D7_1470000,PF3D7_1037100,PF3D7_1324900,PF3D7_0922500,PF3D7_1462800,PF3D7_1128300	FALSE	Downregulated	carbohydrate catabolic process
GO:BP	purine nucleotide metabolic process	GO:0006163	FALSE	0.00541322	2.26654	59	1073	28	4776	PF3D7_1439900,PF3D7_1120100,PF3D7_0513300,PF3D7_1444800,PF3D7_1015900,PF3D7_0915400,PF3D7_0626800,PF3D7_0624000,PF3D7_1366500,PF3D7_1436000,PF3D7_0520600,PF3D7_1037100,PF3D7_1324900,PF3D7_1354500,PF3D7_1140100,PF3D7_1454700,PF3D7_1345700,PF3D7_0715500,PF3D7_0922500,PF3D7_1462800,PF3D7_1235700,PF3D7_0610800,PF3D7_0705900,PF3D7_1251300,PF3D7_0926700,PF3D7_0920800,PF3D7_1128300,PF3D7_0931900	FALSE	Downregulated	purine nucleotide metabolic process
GO:BP	nucleobase-containing small molecule metabolic process	GO:0055086	FALSE	0.00612055	2.21321	113	1073	45	4776	PF3D7_1008900,PF3D7_1439900,PF3D7_1120100,PF3D7_0513300,PF3D7_1444800,PF3D7_1308200,PF3D7_1015900,PF3D7_0915400,PF3D7_0626800,PF3D7_1127100,PF3D7_0624000,PF3D7_1366500,PF3D7_1436000,PF3D7_0520600,PF3D7_0720800,PF3D7_1015800,PF3D7_1037700,PF3D7_1037100,PF3D7_1324900,PF3D7_1354500,PF3D7_1140100,PF3D7_1405600,PF3D7_1454700,PF3D7_1345700,PF3D7_0715500,PF3D7_0922500,PF3D7_1462800,PF3D7_1344800,PF3D7_1…	FALSE	Downregulated	nucleobase-containing small molecule metabolic process
GO:MF	ATP-dependent protein folding chaperone	GO:0140662	FALSE	0.0068942	2.16152	20	1073	13	4776	PF3D7_0308200,PF3D7_1229500,PF3D7_1132200,PF3D7_1232100,PF3D7_1134000,PF3D7_0306800,PF3D7_1357800,PF3D7_0214000,PF3D7_0608700,PF3D7_1015600,PF3D7_0708400,PF3D7_0320300,PF3D7_1118200	FALSE	Downregulated	ATP-dependent protein folding chaperone
GO:BP	ribonucleotide catabolic process	GO:0009261	FALSE	0.00710107	2.14868	19	1073	13	4776	PF3D7_1439900,PF3D7_1120100,PF3D7_1444800,PF3D7_1015900,PF3D7_0915400,PF3D7_0626800,PF3D7_0624000,PF3D7_1436000,PF3D7_1037100,PF3D7_1324900,PF3D7_0922500,PF3D7_1462800,PF3D7_1128300	FALSE	Downregulated	ribonucleotide catabolic process
GO:BP	purine ribonucleotide catabolic process	GO:0009154	FALSE	0.00710107	2.14868	19	1073	13	4776	PF3D7_1439900,PF3D7_1120100,PF3D7_1444800,PF3D7_1015900,PF3D7_0915400,PF3D7_0626800,PF3D7_0624000,PF3D7_1436000,PF3D7_1037100,PF3D7_1324900,PF3D7_0922500,PF3D7_1462800,PF3D7_1128300	FALSE	Downregulated	purine ribonucleotide catabolic process
GO:BP	purine nucleoside triphosphate metabolic process	GO:0009144	FALSE	0.00803758	2.09487	37	1073	20	4776	PF3D7_1439900,PF3D7_1120100,PF3D7_1444800,PF3D7_1015900,PF3D7_0915400,PF3D7_0626800,PF3D7_0624000,PF3D7_1366500,PF3D7_1436000,PF3D7_0520600,PF3D7_1037100,PF3D7_1324900,PF3D7_1140100,PF3D7_0715500,PF3D7_0922500,PF3D7_1462800,PF3D7_1235700,PF3D7_0705900,PF3D7_0920800,PF3D7_1128300	FALSE	Downregulated	purine nucleoside triphosphate metabolic process
GO:BP	proteasomal ubiquitin-independent protein catabolic process	GO:0010499	TRUE	0.0115464	1.93755	15	1073	11	4776	PF3D7_1353900,PF3D7_0803800,PF3D7_0727400,PF3D7_0608500,PF3D7_1474800,PF3D7_1328100,PF3D7_0108000,PF3D7_0317000,PF3D7_0931800,PF3D7_1011400,PF3D7_1353800	FALSE	Downregulated	proteasomal ubiquitin-independent protein catabolic ...
GO:BP	pyruvate metabolic process	GO:0006090	FALSE	0.0116508	1.93364	22	1073	14	4776	PF3D7_1439900,PF3D7_1120100,PF3D7_1444800,PF3D7_1015900,PF3D7_0915400,PF3D7_0626800,PF3D7_0624000,PF3D7_1436000,PF3D7_1037100,PF3D7_1324900,PF3D7_0922500,PF3D7_1462800,PF3D7_1128300,PF3D7_1325200	FALSE	Downregulated	pyruvate metabolic process
GO:CC	eukaryotic translation elongation factor 1 complex	GO:0005853	FALSE	0.0117345	1.93053	6	1073	6	4776	PF3D7_0319600,PF3D7_1338300,PF3D7_0913200,PF3D7_1123400,PF3D7_1357000,PF3D7_1357100	FALSE	Downregulated	eukaryotic translation elongation factor 1 complex
GO:BP	small molecule metabolic process	GO:0044281	FALSE	0.0144307	1.84071	229	1073	77	4776	PF3D7_0627500,PF3D7_1001200,PF3D7_1008900,PF3D7_1439900,PF3D7_1120100,PF3D7_0513300,PF3D7_1444800,PF3D7_1308200,PF3D7_1015900,PF3D7_1208300,PF3D7_0621200,PF3D7_0915400,PF3D7_0626800,PF3D7_1127100,PF3D7_0624000,PF3D7_1366500,PF3D7_1436000,PF3D7_0520600,PF3D7_0720800,PF3D7_0309500,PF3D7_1015800,PF3D7_1235600,PF3D7_1001300,PF3D7_1037700,PF3D7_1037100,PF3D7_1324900,PF3D7_1354500,PF3D7_0511800,PF3D7_1…	FALSE	Downregulated	small molecule metabolic process
GO:CC	microneme	GO:0020009	FALSE	0.0151811	1.8187	22	1029	13	4776	PF3D7_1133400,PF3D7_1028700,PF3D7_0102500,PF3D7_0731500,PF3D7_1301600,PF3D7_0828800,PF3D7_1136900,PF3D7_0316000,PF3D7_0323400,PF3D7_1337800,PF3D7_0408700,PF3D7_0315200,PF3D7_0423800	FALSE	Upregulated	microneme
GO:BP	purine ribonucleotide metabolic process	GO:0009150	FALSE	0.0165236	1.7819	47	1073	23	4776	PF3D7_1439900,PF3D7_1120100,PF3D7_1444800,PF3D7_1015900,PF3D7_0915400,PF3D7_0626800,PF3D7_0624000,PF3D7_1366500,PF3D7_1436000,PF3D7_0520600,PF3D7_1037100,PF3D7_1324900,PF3D7_1354500,PF3D7_1140100,PF3D7_0715500,PF3D7_0922500,PF3D7_1462800,PF3D7_1235700,PF3D7_0705900,PF3D7_1251300,PF3D7_0920800,PF3D7_1128300,PF3D7_0931900	FALSE	Downregulated	purine ribonucleotide metabolic process
GO:BP	ATP metabolic process	GO:0046034	FALSE	0.0173912	1.75967	33	1073	18	4776	PF3D7_1439900,PF3D7_1120100,PF3D7_1444800,PF3D7_1015900,PF3D7_0915400,PF3D7_0626800,PF3D7_0624000,PF3D7_1436000,PF3D7_0520600,PF3D7_1037100,PF3D7_1324900,PF3D7_1140100,PF3D7_0715500,PF3D7_0922500,PF3D7_1462800,PF3D7_1235700,PF3D7_0705900,PF3D7_1128300	FALSE	Downregulated	ATP metabolic process
GO:CC	mitochondrion	GO:0005739	FALSE	0.0242376	1.61551	266	1073	84	4776	PF3D7_1008900,PF3D7_1037300,PF3D7_0802200,PF3D7_1208300,PF3D7_1434800,PF3D7_1232100,PF3D7_1134000,PF3D7_1404100,PF3D7_0624000,PF3D7_1215300,PF3D7_0907900,PF3D7_1212000,PF3D7_1234900,PF3D7_1235600,PF3D7_0602400,PF3D7_1015600,PF3D7_1426900,PF3D7_1345700,PF3D7_0715500,PF3D7_1208600,PF3D7_0319200,PF3D7_0622600,PF3D7_1332600,PF3D7_1118200,PF3D7_1025600,PF3D7_1235700,PF3D7_0603300,PF3D7_1108500,PF3D7_0…	FALSE	Downregulated	mitochondrion
GO:BP	ribonucleotide metabolic process	GO:0009259	FALSE	0.0253604	1.59584	54	1073	25	4776	PF3D7_1439900,PF3D7_1120100,PF3D7_1444800,PF3D7_1015900,PF3D7_0915400,PF3D7_0626800,PF3D7_0624000,PF3D7_1366500,PF3D7_1436000,PF3D7_0520600,PF3D7_1037100,PF3D7_1324900,PF3D7_1354500,PF3D7_1140100,PF3D7_0715500,PF3D7_0922500,PF3D7_1462800,PF3D7_1344800,PF3D7_1235700,PF3D7_0603300,PF3D7_0705900,PF3D7_1251300,PF3D7_0920800,PF3D7_1128300,PF3D7_0931900	FALSE	Downregulated	ribonucleotide metabolic process
GO:BP	ribose phosphate metabolic process	GO:0019693	FALSE	0.0253604	1.59584	54	1073	25	4776	PF3D7_1439900,PF3D7_1120100,PF3D7_1444800,PF3D7_1015900,PF3D7_0915400,PF3D7_0626800,PF3D7_0624000,PF3D7_1366500,PF3D7_1436000,PF3D7_0520600,PF3D7_1037100,PF3D7_1324900,PF3D7_1354500,PF3D7_1140100,PF3D7_0715500,PF3D7_0922500,PF3D7_1462800,PF3D7_1344800,PF3D7_1235700,PF3D7_0603300,PF3D7_0705900,PF3D7_1251300,PF3D7_0920800,PF3D7_1128300,PF3D7_0931900	FALSE	Downregulated	ribose phosphate metabolic process
GO:BP	protein folding	GO:0006457	TRUE	0.0278473	1.55522	89	1073	36	4776	PF3D7_0322000,PF3D7_0627500,PF3D7_0621800,PF3D7_0308200,PF3D7_1229500,PF3D7_1128100,PF3D7_1437900,PF3D7_1132200,PF3D7_1232100,PF3D7_1134000,PF3D7_1247400,PF3D7_0306800,PF3D7_1357800,PF3D7_0214000,PF3D7_0608700,PF3D7_1215300,PF3D7_1304500,PF3D7_0718500,PF3D7_0414300,PF3D7_0811200,PF3D7_1134100,PF3D7_1416900,PF3D7_0512000,PF3D7_1015600,PF3D7_0306200,PF3D7_1453700,PF3D7_0109400,PF3D7_0708400,PF3D7_0…	FALSE	Downregulated	protein folding
GO:CC	intracellular protein-containing complex	GO:0140535	FALSE	0.0368205	1.43391	209	1073	68	4776	PF3D7_1353900,PF3D7_1468700,PF3D7_0308200,PF3D7_1229500,PF3D7_1108400,PF3D7_1132200,PF3D7_0803800,PF3D7_0727400,PF3D7_1107300,PF3D7_0306800,PF3D7_0608500,PF3D7_1357800,PF3D7_1474800,PF3D7_0214000,PF3D7_0608700,PF3D7_1328100,PF3D7_0205900,PF3D7_1434300,PF3D7_0108000,PF3D7_0413600,PF3D7_1460400,PF3D7_0317000,PF3D7_0728000,PF3D7_0317800,PF3D7_0528000,PF3D7_0310700,PF3D7_1349400,PF3D7_0816700,PF3D7_1…	FALSE	Downregulated	intracellular protein-containing complex
GO:BP	maturation of 5.8S rRNA from tricistronic rRNA transcript (SSU-rRNA, 5.8S rRNA, LSU-rRNA)	GO:0000466	TRUE	0.040166	1.39614	10	1029	8	4776	PF3D7_1449700,PF3D7_0825500,PF3D7_0303100,PF3D7_1367400,PF3D7_0821600,PF3D7_1364500,PF3D7_0410400,PF3D7_1340100	FALSE	Upregulated	maturation of 5.8S rRNA from tricistronic rRNA trans...
GO:BP	purine-containing compound metabolic process	GO:0072521	FALSE	0.049372	1.30652	78	1073	32	4776	PF3D7_1439900,PF3D7_1120100,PF3D7_0513300,PF3D7_1444800,PF3D7_1015900,PF3D7_0915400,PF3D7_0626800,PF3D7_0624000,PF3D7_1366500,PF3D7_1436000,PF3D7_0520600,PF3D7_1037100,PF3D7_1324900,PF3D7_1354500,PF3D7_1140100,PF3D7_1454700,PF3D7_1345700,PF3D7_0715500,PF3D7_0922500,PF3D7_1462800,PF3D7_1235700,PF3D7_0610800,PF3D7_1108500,PF3D7_0217900,PF3D7_0705900,PF3D7_1029600,PF3D7_1251300,PF3D7_0926700,PF3D7_0…	FALSE	Downregulated	purine-containing compound metabolic process
GO:CC	cell-cell junction	GO:0005911	FALSE	0.0499698	1.30129	5	1029	5	4776	PF3D7_0424100,PF3D7_0402300,PF3D7_1335400,PF3D7_1335300,PF3D7_0530900	FALSE	Upregulated	cell-cell junction
GO:CC	bicellular tight junction	GO:0005923	FALSE	0.0499698	1.30129	5	1029	5	4776	PF3D7_0424100,PF3D7_0402300,PF3D7_1335400,PF3D7_1335300,PF3D7_0530900	FALSE	Upregulated	bicellular tight junction
GO:CC	tight junction	GO:0070160	FALSE	0.0499698	1.30129	5	1029	5	4776	PF3D7_0424100,PF3D7_0402300,PF3D7_1335400,PF3D7_1335300,PF3D7_0530900	FALSE	Upregulated	tight junction
GO:CC	apical junction complex	GO:0043296	TRUE	0.0499698	1.30129	5	1029	5	4776	PF3D7_0424100,PF3D7_0402300,PF3D7_1335400,PF3D7_1335300,PF3D7_0530900	FALSE	Upregulated	apical junction complex
