## Supplementary Table 14 for "Environmental stress promotes entry into a pre-existing latent state in *Plasmodium falciparum*"

### Sheet: Sheet1
Supplementary Table 14. Differential expression and blood-stage essentiality of metabolic genes represented in Figure 6. The table contains 128 unique Plasmodium falciparum genes associated with glycolysis, nucleotide synthesis and salvage, hemoglobin digestion, K13-associated endocytosis, mitochondrial carbon metabolism, respiratory-chain activity, glutamine and glutamate metabolism, redox metab…
Compartment	Pathway	Subgroup	Figure label	PF3D7 accession	Gene / product annotation	log₂FC (latent vs normal)	Significance	Essentiality (blood stage)	Mutagenesis index score (MIS)	Zhang essentiality confidence
Cytosol / apicoplast	Glycolysis		HK	PF3D7_0624000	hexokinase	-1.57678	Significant	Essential	0.462	confidently essential
Cytosol / apicoplast	Glycolysis		GPI	PF3D7_1436000	glucose-6-phosphate isomerase	-1.2131	Significant	Essential	0.177	confidently essential
Cytosol / apicoplast	Glycolysis		PFK9	PF3D7_0915400	ATP-dependent 6-phosphofructokinase	-1.08323	Significant	Essential	0.165	confidently essential
Cytosol / apicoplast	Glycolysis		ALDO	PF3D7_1444800	fructose-bisphosphate aldolase	-2.51473	Significant	Essential	0.268	confidently essential
Cytosol / apicoplast	Glycolysis		TPI	PF3D7_1439900	triosephosphate isomerase	-2.26362	Significant	Essential	0.122	confidently essential
Cytosol / apicoplast	Glycolysis		GAPDH	PF3D7_1462800	glyceraldehyde-3-phosphate dehydrogenase	-1.9393	Significant	Essential	0.132	confidently essential
Cytosol / apicoplast	Glycolysis		PGK	PF3D7_0922500	phosphoglycerate kinase	-1.37129	Significant	Essential	0.141	confidently essential
Cytosol / apicoplast	Glycolysis		PGM1	PF3D7_1120100	phosphoglycerate mutase, putative	-2.31428	Significant	Essential	0.127	confidently essential
Cytosol / apicoplast	Glycolysis		ENO	PF3D7_1015900	enolase	-2.78268	Significant	Essential	0.121	confidently essential
Cytosol / apicoplast	Glycolysis		PK1	PF3D7_0626800	pyruvate kinase	-1.98627	Significant	Essential	0.147	confidently essential
Cytosol / apicoplast	Glycolysis		PK2	PF3D7_1037100	pyruvate kinase 2	-1.7989	Significant	Essential	0.119	confidently essential
Cytosol / apicoplast	Glycolysis		LDH	PF3D7_1324900	L-lactate dehydrogenase	-1.05314	Significant	Essential	0.159	confidently essential
Cytosol / apicoplast	Glycolysis		PGM2	PF3D7_0310300	phosphoglycerate mutase, putative	0.417875	Significant	Dispensable	1	confidently nonessential
Cytosol / mitochondrion	Nucleotide synthesis and salvage - curated core		NT1	PF3D7_1347200	nucleoside transporter 1	-3.99972	Significant	Essential	0.122	confidently essential
Cytosol / mitochondrion	Nucleotide synthesis and salvage - curated core		NT2	PF3D7_0824400	nucleoside transporter 2	-1.6532	Significant	Dispensable	1	confidently nonessential
Cytosol / mitochondrion	Nucleotide synthesis and salvage - curated core		NT4	PF3D7_0103200	nucleoside transporter 4	-1.72948	Significant	Essential	0.12	confidently essential
Cytosol / mitochondrion	Nucleotide synthesis and salvage - curated core		PNP	PF3D7_0513300	purine nucleoside phosphorylase	-2.61544	Significant	Dispensable	1	confidently nonessential
Cytosol / mitochondrion	Nucleotide synthesis and salvage - curated core		ADA	PF3D7_1029600	adenosine deaminase	-1.00517	Significant	Essential	0.121	confidently essential
Cytosol / mitochondrion	Nucleotide synthesis and salvage - curated core		NDPK	PF3D7_1366500	nucleoside diphosphate kinase	-2.34518	Significant	Essential	0.119	dubiously essential
Cytosol / mitochondrion	Nucleotide synthesis and salvage - curated core		UMP-CMPK	PF3D7_0111500	UMP-CMP kinase, putative	-0.97328	Significant	Essential	0.12	confidently essential
Cytosol / mitochondrion	Nucleotide synthesis and salvage - curated core		ADSS	PF3D7_1354500	adenylosuccinate synthetase	-1.31515	Significant	Essential	0.122	confidently essential
Cytosol / mitochondrion	Nucleotide synthesis and salvage - curated core		ADSL	PF3D7_0206700	adenylosuccinate lyase	-0.784858	Significant	Essential	0.121	confidently essential
Cytosol / mitochondrion	Nucleotide synthesis and salvage - curated core		AMPD	PF3D7_1329400	AMP deaminase	-0.79229	Significant	Dispensable	0.995	confidently nonessential
Cytosol / mitochondrion	Nucleotide synthesis and salvage - curated core		GMPS	PF3D7_1012600	GMP synthase [glutamine-hydrolyzing]	-0.451485	Significant	Essential	0.125	confidently essential
Cytosol / mitochondrion	Nucleotide synthesis and salvage - curated core		ATC	PF3D7_1344800	aspartate carbamoyltransferase	-2.12929	Significant	Essential	0.408	confidently essential
Cytosol / mitochondrion	Nucleotide synthesis and salvage - curated core		DHOase	PF3D7_1472900	dihydroorotase, putative	1.50625	Significant	Dispensable	1	confidently nonessential
Cytosol / mitochondrion	Nucleotide synthesis and salvage - curated core		DHODH	PF3D7_0603300	dihydroorotate dehydrogenase	-1.73881	Significant	Essential	0.125	confidently essential
Cytosol / mitochondrion	Nucleotide synthesis and salvage - curated core		DHFR-TS	PF3D7_0417200	bifunctional dihydrofolate reductase-thymidylate synthase	-0.626266	Significant	Essential	0.125	confidently essential
Cytosol / mitochondrion	Nucleotide synthesis and salvage - curated core		TMPK	PF3D7_1251300	thymidylate kinase	-1.9412	Significant	Essential	0.158	confidently essential
Cytosol / mitochondrion	Nucleotide synthesis and salvage - curated core		RNR-L	PF3D7_1437200	ribonucleoside-diphosphate reductase large subunit, putative	-0.591543	Significant	Essential	0.14	confidently essential
Cytosol / mitochondrion	Nucleotide synthesis and salvage - curated core		RNR-S1	PF3D7_1405600	ribonucleoside-diphosphate reductase small chain, putative	-2.31075	Significant	Essential	0.12	confidently essential
Cytosol / mitochondrion	Nucleotide synthesis and salvage - curated core		RNR-S2	PF3D7_1015800	ribonucleoside-diphosphate reductase small chain, putative	-1.83048	Significant	Essential	0.13	confidently essential
Food vacuole	Food-vacuole hemoglobin proteases - selected		PM I	PF3D7_1407900	plasmepsin I	-0.462849	Significant	Essential	0.594	confidently essential
Food vacuole	Food-vacuole hemoglobin proteases - selected		PM II	PF3D7_1408000	plasmepsin II	-1.46516	Significant	Essential	0.249	confidently essential
Food vacuole	Food-vacuole hemoglobin proteases - selected		HAP/PM III	PF3D7_1408100	plasmepsin III	-1.98084	Significant	Dispensable	1	confidently nonessential
Food vacuole	Food-vacuole hemoglobin proteases - selected		PM IV	PF3D7_1407800	plasmepsin IV	-0.689941	Significant	Dispensable	1	confidently nonessential
Food vacuole	Food-vacuole hemoglobin proteases - selected		FP2A	PF3D7_1115700	cysteine proteinase falcipain 2a	-2.11676	Significant	Essential	0.12	confidently essential
Food vacuole	Food-vacuole hemoglobin proteases - selected		FP2B	PF3D7_1115300	cysteine proteinase falcipain 2b	-1.24906	Significant	Dispensable	0.91	confidently nonessential
Food vacuole	Food-vacuole hemoglobin proteases - selected		FP3	PF3D7_1115400	cysteine proteinase falcipain 3	-0.603764	Significant	Dispensable	0.978	confidently nonessential
K13 compartment / endocytic system	K13-associated endocytosis		K13	PF3D7_1343700	kelch protein K13	1.52093	Significant	Essential	0.122	confidently essential
K13 compartment / endocytic system	K13-associated endocytosis		KIC1	PF3D7_0606000	protein KIC1	2.51303	Significant	Dispensable	0.96	confidently nonessential
K13 compartment / endocytic system	K13-associated endocytosis		KIC2	PF3D7_1227700	protein KIC2	1.9044	Significant	Dispensable	1	confidently nonessential
K13 compartment / endocytic system	K13-associated endocytosis		KIC3	PF3D7_0914400	protein KIC3	0.911225	Significant	Essential	0.342	confidently essential
K13 compartment / endocytic system	K13-associated endocytosis		KIC4	PF3D7_1246300	protein KIC4	2.80732	Significant	Dispensable	1	confidently nonessential
K13 compartment / endocytic system	K13-associated endocytosis		KIC5	PF3D7_1138700	protein KIC5	1.09074	Significant	Dispensable	0.831	confidently nonessential
K13 compartment / endocytic system	K13-associated endocytosis		KIC6	PF3D7_0609700	protein KIC6	1.28425	Significant	Dispensable	1	confidently nonessential
K13 compartment / endocytic system	K13-associated endocytosis		KIC7	PF3D7_0813000	protein KIC7	3.15337	Significant	Essential	0.241	confidently essential
K13 compartment / endocytic system	K13-associated endocytosis		KIC8	PF3D7_1014900	protein KIC8	0.0445156	Significant	Dispensable	1	confidently nonessential
K13 compartment / endocytic system	K13-associated endocytosis		KIC9	PF3D7_1442400	protein KIC9	0.973211	Significant	Dispensable	1	confidently nonessential
K13 compartment / endocytic system	K13-associated endocytosis		KIC10	PF3D7_1122500	protein KIC10	0.256788	Significant	Essential	0.125	confidently essential
K13 compartment / endocytic system	K13-associated endocytosis		KIC11	PF3D7_1142100	DnaJ domain-containing protein, putative	0.333978	Significant	Dispensable	1	confidently nonessential
K13 compartment / endocytic system	K13-associated endocytosis		KIC12	PF3D7_1329500	conserved protein, unknown function	-0.0563711	Significant	Essential	0.283	confidently essential
Mitochondrion	TCA cycle and mitochondrial acetyl-CoA entry	TCA cycle / KDH	CS	PF3D7_1022500	citrate synthase, mitochondrial, putative	0.420329	Significant	Dispensable	1	confidently nonessential
Mitochondrion	TCA cycle and mitochondrial acetyl-CoA entry	TCA cycle / KDH	ACO	PF3D7_1342100	aconitate hydratase	0.478708	Significant	Dispensable	0.807	confidently nonessential
Mitochondrion	TCA cycle and mitochondrial acetyl-CoA entry	TCA cycle / KDH	IDH	PF3D7_1345700	isocitrate dehydrogenase [NADP], mitochondrial	-1.01667	Significant	Essential	0.121	confidently essential
Mitochondrion	TCA cycle and mitochondrial acetyl-CoA entry	TCA cycle / KDH	KDH E1	PF3D7_0820700	2-oxoglutarate dehydrogenase E1 component	0.751893	Significant	Dispensable	1	confidently nonessential
Mitochondrion	TCA cycle and mitochondrial acetyl-CoA entry	TCA cycle / KDH	KDH E2	PF3D7_1320800	dihydrolipoyllysine-residue succinyltransferase component of 2-oxoglutarate dehydrogenase complex	-1.23559	Significant	Dispensable	1	confidently nonessential
Mitochondrion	TCA cycle and mitochondrial acetyl-CoA entry	TCA cycle / KDH	DLD/shared E3	PF3D7_1232200	dihydrolipoyl dehydrogenase, mitochondrial	-1.0146	Significant	Essential	0.2	confidently essential
Mitochondrion	TCA cycle and mitochondrial acetyl-CoA entry	TCA cycle / KDH	SCS-alpha	PF3D7_1108500	succinate-CoA ligase [ADP-forming] subunit alpha, putative	-1.4036	Significant	Dispensable	1	confidently nonessential
Mitochondrion	TCA cycle and mitochondrial acetyl-CoA entry	TCA cycle / KDH	SCS-beta	PF3D7_1431600	succinate-CoA ligase [ADP-forming] subunit beta	-0.707171	Significant	Dispensable	1	confidently nonessential
Mitochondrion	TCA cycle and mitochondrial acetyl-CoA entry	TCA cycle / KDH	SDHA	PF3D7_1034400	flavoprotein subunit of succinate dehydrogenase	0.703823	Significant	Essential	0.295	confidently essential
Mitochondrion	TCA cycle and mitochondrial acetyl-CoA entry	TCA cycle / KDH	SDHB	PF3D7_1212800	succinate dehydrogenase [ubiquinone] iron-sulfur subunit, mitochondrial	1.472	Significant	Dispensable	0.828	confidently nonessential
Mitochondrion	TCA cycle and mitochondrial acetyl-CoA entry	TCA cycle / KDH	SDHC	PF3D7_0611100	succinate dehydrogenase subunit 3, putative	0.620517	Significant	Essential	1	dubiously essential
Mitochondrion	TCA cycle and mitochondrial acetyl-CoA entry	TCA cycle / KDH	SDHD	PF3D7_1010300	succinate dehydrogenase subunit 4, putative	0.478133	Significant	Essential	0.129	dubiously essential
Mitochondrion	TCA cycle and mitochondrial acetyl-CoA entry	TCA cycle / KDH	FH	PF3D7_0927300	fumarate hydratase	1.0023	Significant	Essential	0.127	confidently essential
Mitochondrion	TCA cycle and mitochondrial acetyl-CoA entry	TCA cycle / KDH	MQO	PF3D7_0616800	malate:quinone oxidoreductase	2.18227	Significant	Dispensable	0.992	confidently nonessential
Mitochondrion	TCA cycle and mitochondrial acetyl-CoA entry	Mitochondrial acetyl-CoA entry - mPDH/BCKDH-derived	mPDH E1α	PF3D7_1312600	2-oxoisovalerate dehydrogenase subunit alpha, mitochondrial, putative	2.25554	Significant	Essential	0.204	confidently essential
Mitochondrion	TCA cycle and mitochondrial acetyl-CoA entry	Mitochondrial acetyl-CoA entry - mPDH/BCKDH-derived	mPDH E1β	PF3D7_0504600	2-oxoisovalerate dehydrogenase subunit beta, mitochondrial, putative	1.74131	Significant	Essential	0.999	dubiously essential
Mitochondrion	TCA cycle and mitochondrial acetyl-CoA entry	Mitochondrial acetyl-CoA entry - mPDH/BCKDH-derived	mPDH E2	PF3D7_0303700	lipoamide acyltransferase component of branched-chain alpha-keto acid dehydrogenase complex	-1.0127	Significant	Dispensable	0.576	confidently nonessential
Mitochondrion	TCA cycle and mitochondrial acetyl-CoA entry	Mitochondrial acetyl-CoA entry - mPDH/BCKDH-derived	DLD/shared E3	PF3D7_1232200	dihydrolipoyl dehydrogenase, mitochondrial	-1.0146	Significant	Essential	0.2	confidently essential
Mitochondrion	Respiratory chain - nuclear encoded	CoQ-linked electron entry	NDH2	PF3D7_0915000	type II NADH:ubiquinone oxidoreductase	1.62354	Significant	Dispensable	0.479	dubiously nonessential
Mitochondrion	Respiratory chain - nuclear encoded	CoQ-linked electron entry	DHODH	PF3D7_0603300	dihydroorotate dehydrogenase	-1.73881	Significant	Essential	0.125	confidently essential
Mitochondrion	Respiratory chain - nuclear encoded	CoQ-linked electron entry	G3PDH	PF3D7_0306400	FAD-dependent glycerol-3-phosphate dehydrogenase, putative	1.125	Significant	Dispensable	0.158	confidently nonessential
Mitochondrion	Respiratory chain - nuclear encoded	CoQ-linked electron entry	MQO	PF3D7_0616800	malate:quinone oxidoreductase	2.18227	Significant	Dispensable	0.992	confidently nonessential
Mitochondrion	Respiratory chain - nuclear encoded	CoQ-linked electron entry	SDHA	PF3D7_1034400	flavoprotein subunit of succinate dehydrogenase	0.703823	Significant	Essential	0.295	confidently essential
Mitochondrion	Respiratory chain - nuclear encoded	CoQ-linked electron entry	SDHB	PF3D7_1212800	succinate dehydrogenase [ubiquinone] iron-sulfur subunit, mitochondrial	1.472	Significant	Dispensable	0.828	confidently nonessential
Mitochondrion	Respiratory chain - nuclear encoded	CoQ-linked electron entry	SDHC	PF3D7_0611100	succinate dehydrogenase subunit 3, putative	0.620517	Significant	Essential	1	dubiously essential
Mitochondrion	Respiratory chain - nuclear encoded	CoQ-linked electron entry	SDHD	PF3D7_1010300	succinate dehydrogenase subunit 4, putative	0.478133	Significant	Essential	0.129	dubiously essential
Mitochondrion	Respiratory chain - nuclear encoded	CoQ-linked electron entry	Coq10	PF3D7_0807400	coenzyme Q-binding protein COQ10 homolog, mitochondrial	-1.464	Significant	Essential	0.988	confidently essential
Mitochondrion	Respiratory chain - nuclear encoded	Complex III	RISP	PF3D7_1439400	cytochrome b-c1 complex subunit Rieske, putative	1.42018	Significant	Essential	0.876	dubiously essential
Mitochondrion	Respiratory chain - nuclear encoded	Complex III	CytC1	PF3D7_1462700	cytochrome c1, heme protein, mitochondrial, putative	0.734849	Significant	Essential	0.158	confidently essential
Mitochondrion	Respiratory chain - nuclear encoded	Complex III	QCR6	PF3D7_1426900	cytochrome b-c1 complex subunit 6, putative	-2.19588	Significant	Essential	0.23	dubiously essential
Mitochondrion	Respiratory chain - nuclear encoded	Complex III	QCR7	PF3D7_1012300	cytochrome b-c1 complex subunit 7, putative	-1.09301	Significant	Essential	0.18	confidently essential
Mitochondrion	Respiratory chain - nuclear encoded	Complex III	QCR8	PF3D7_0306000	cytochrome b-c1 complex subunit 8, putative	-2.73686	Significant	Essential	0.91	dubiously essential
Mitochondrion	Respiratory chain - nuclear encoded	Complex III	QCR9	PF3D7_0622600	cytochrome b-c1 complex subunit 9, putative	-1.77739	Significant	Essential	0.127	dubiously essential
Mitochondrion	Respiratory chain - nuclear encoded	Cytochrome c	CytC-A	PF3D7_1404100	cytochrome c, putative	-2.80145	Significant	Essential	0.125	dubiously essential
Mitochondrion	Respiratory chain - nuclear encoded	Cytochrome c	CytC-B	PF3D7_1311700	cytochrome c, putative	-1.12579	Significant	Essential	0.31	dubiously essential
Mitochondrion	Respiratory chain - nuclear encoded	Complex IV	COX2A	PF3D7_1361700	cytochrome c oxidase subunit 2A, putative	0.850454	Significant	Essential	0.123	confidently essential
Mitochondrion	Respiratory chain - nuclear encoded	Complex IV	COX2B	PF3D7_1430900	cytochrome c oxidase subunit 2B, putative	-0.883102	Significant	Essential	0.208	confidently essential
Mitochondrion	Respiratory chain - nuclear encoded	Complex IV	COX4	PF3D7_0708700	cytochrome c oxidase subunit 4, putative	0.88669	Significant	Essential	0.994	dubiously essential
Mitochondrion	Respiratory chain - nuclear encoded	Complex IV	COX5B	PF3D7_0927800	cytochrome c oxidase subunit 5B, putative	0.790725	Significant	Essential	0.989	dubiously essential
Mitochondrion	Respiratory chain - nuclear encoded	Complex IV	ApiCOX13	PF3D7_1022900	cytochrome c oxidase subunit ApiCOX13, putative	0.592019	Significant	Essential	0.997	dubiously essential
Mitochondrion	Respiratory chain - nuclear encoded	Complex IV	ApiCOX14	PF3D7_1339400	cytochrome c oxidase subunit ApiCOX14, putative	1.01135	Significant	Essential	0.567	dubiously essential
Mitochondrion	Respiratory chain - nuclear encoded	Complex IV	ApiCOX16	PF3D7_1345300	cytochrome c oxidase subunit ApiCOX16, putative	-2.20963	Significant	Essential	0.119	dubiously essential
Mitochondrion	Respiratory chain - nuclear encoded	Complex IV	ApiCOX18	PF3D7_0523300	cytochrome c oxidase subunit ApiCOX18, putative	1.03595	Significant	Essential	0.12	dubiously essential
Mitochondrion	Respiratory chain - nuclear encoded	Complex IV	ApiCOX19	PF3D7_1402200	cytochrome c oxidase subunit ApiCOX19, putative	-1.50456	Significant	Essential	0.128	confidently essential
Mitochondrion	Respiratory chain - nuclear encoded	Complex IV	ApiCOX24	PF3D7_1362000	cytochrome c oxidase subunit ApiCOX24, putative	4.60564	Significant	Essential	0.964	dubiously essential
Mitochondrion	Respiratory chain - nuclear encoded	Complex IV	ApiCOX30	PF3D7_0915700	cytochrome c oxidase subunit ApiCOX30, putative	0.0572946	Significant	Essential	0.172	confidently essential
Mitochondrion	Respiratory chain - nuclear encoded	Complex IV	NDUFA4	PF3D7_1439600	cytochrome c oxidase subunit NDUFA4, putative	-1.12474	Significant	Essential	0.122	confidently essential
Mitochondrion	Respiratory chain - nuclear encoded	ATP synthase	ATP-alpha	PF3D7_0217100	ATP synthase subunit alpha, mitochondrial	-0.0959647	Significant	Essential	0.141	confidently essential
Mitochondrion	Respiratory chain - nuclear encoded	ATP synthase	ATP-beta	PF3D7_1235700	ATP synthase subunit beta, mitochondrial	-1.6032	Significant	Essential	0.622	confidently essential
Mitochondrion	Respiratory chain - nuclear encoded	ATP synthase	ATP-gamma	PF3D7_1311300	ATP synthase subunit gamma, mitochondrial	-0.201058	Significant	Essential	0.121	confidently essential
Mitochondrion	Respiratory chain - nuclear encoded	ATP synthase	ATP-delta	PF3D7_1147700	ATP synthase subunit delta, mitochondrial, putative	1.46002	Significant	Essential	1	dubiously essential
Mitochondrion	Respiratory chain - nuclear encoded	ATP synthase	ATP-epsilon	PF3D7_0715500	ATP synthase subunit epsilon, mitochondrial, putative	-2.36329	Significant	Essential	1	dubiously essential
Mitochondrion	Respiratory chain - nuclear encoded	ATP synthase	AC39	PF3D7_1464700	ATP synthase (C/AC39) subunit, putative	1.83094	Significant	Essential	0.119	confidently essential
Mitochondrion	Respiratory chain - nuclear encoded	ATP synthase	F0a	PF3D7_0719100	ATP synthase F0 subunit a-like protein, putative	-1.01153	Significant	Essential	0.143	confidently essential
Mitochondrion	Respiratory chain - nuclear encoded	ATP synthase	F0b	PF3D7_1125100	ATP synthase F0 subunit b-like protein, putative	-0.553086	Significant	Essential	0.12	confidently essential
Mitochondrion	Respiratory chain - nuclear encoded	ATP synthase	ATPO	PF3D7_1310000	ATP synthase subunit O, mitochondrial, putative	1.93891	Significant	Essential	0.125	confidently essential
Cytosol / apicoplast	Glutamine and glutamate metabolism		GOGAT	PF3D7_1435300	glutamate synthase [NADH], putative	1.92574	Significant	Dispensable	1	confidently nonessential
Cytosol / apicoplast	Glutamine and glutamate metabolism		GDH3	PF3D7_0802000	glutamate dehydrogenase, putative	-0.765241	Significant	Dispensable	0.956	confidently nonessential
Cytosol / apicoplast	Glutamine and glutamate metabolism		GDH1	PF3D7_1416500	NADP-specific glutamate dehydrogenase	-1.03564	Significant	Dispensable	1	confidently nonessential
Cytosol / apicoplast	Glutamine and glutamate metabolism		GDH2	PF3D7_1430700	NADP-specific glutamate dehydrogenase	0.539907	Significant	Essential	0.125	confidently essential
Cytosol / apicoplast	Glutamine and glutamate metabolism		GS-Gln	PF3D7_0922600	glutamine synthetase	-1.06299	Significant	Dispensable	0.999	confidently nonessential
Cytosol / redox system	Glutathione metabolism and pentose-phosphate pathway	Glutathione / redox	GS-GSH	PF3D7_0512200	glutathione synthetase	0.339658	Significant	Essential	0.133	confidently essential
Cytosol / redox system	Glutathione metabolism and pentose-phosphate pathway	Glutathione / redox	GR	PF3D7_1419800	glutathione reductase	-1.61567	Significant	Essential	0.123	confidently essential
Cytosol / redox system	Glutathione metabolism and pentose-phosphate pathway	Glutathione / redox	gamma-GCS	PF3D7_0918900	gamma-glutamylcysteine synthetase	0.195622	Significant	Essential	0.137	confidently essential
Cytosol / redox system	Glutathione metabolism and pentose-phosphate pathway	Glutathione / redox	Grx1	PF3D7_0306300	glutaredoxin 1	-2.29636	Significant	Essential	0.134	dubiously essential
Cytosol / redox system	Glutathione metabolism and pentose-phosphate pathway	Glutathione / redox	Trx1	PF3D7_1457200	thioredoxin 1	-3.33417	Significant	Essential	0.156	dubiously essential
Cytosol / redox system	Glutathione metabolism and pentose-phosphate pathway	PPP	GluPho	PF3D7_1453800	glucose-6-phosphate dehydrogenase-6-phosphogluconolactonase	1.44442	Significant	Essential	0.121	confidently essential
Cytosol / redox system	Glutathione metabolism and pentose-phosphate pathway	PPP	6PGD	PF3D7_1454700	6-phosphogluconate dehydrogenase, decarboxylating	-1.07675	Significant	Essential	0.119	confidently essential
Apicoplast	Fatty-acid synthesis - FASII		ACC	PF3D7_1469600	acetyl-CoA carboxylase	2.9607	Significant	Dispensable	1	confidently nonessential
Apicoplast	Fatty-acid synthesis - FASII		FabH	PF3D7_0211400	beta-ketoacyl-ACP synthase III	1.44249	Significant	Dispensable	0.855	confidently nonessential
Apicoplast	Fatty-acid synthesis - FASII		AcpS	PF3D7_0420200	holo-[acyl-carrier-protein] synthase, putative	2.06926	Significant	Essential	0.234	confidently essential
Apicoplast	Fatty-acid synthesis - FASII		ACP	PF3D7_0208500	acyl carrier protein	-0.825385	Significant	Essential	0.231	dubiously essential
Apicoplast	Fatty-acid synthesis - FASII		FabI	PF3D7_0615100	enoyl-acyl carrier reductase	0.803048	ns	Essential	0.505	confidently essential
Apicoplast	Fatty-acid synthesis - FASII		FabB/F	PF3D7_0626300	3-oxoacyl-acyl-carrier protein synthase I/II	0.258253	Significant	Dispensable	1	confidently nonessential
Apicoplast	Fatty-acid synthesis - FASII		FabG	PF3D7_0922900	3-oxoacyl-[acyl-carrier-protein] reductase	-0.254618	ns	Dispensable	0.919	confidently nonessential
Apicoplast	Fatty-acid synthesis - FASII		FabD	PF3D7_1312000	malonyl CoA-acyl carrier protein transacylase	-1.51281	Significant	Essential	0.119	confidently essential
Apicoplast	Fatty-acid synthesis - FASII		FabZ	PF3D7_1323000	beta-hydroxyacyl-ACP dehydratase	-2.40147	Significant	Essential	0.148	confidently essential
Lipid activation multiple/variable localization	Acyl-CoA synthetases		ACS1	PF3D7_1479000	acyl-CoA synthetase	4.90998	Significant	Essential	0.129	confidently essential
Lipid activation - multiple/variable localization	Acyl-CoA synthetases		ACS4	PF3D7_1372400	acyl-CoA synthetase	3.23259	Significant	Dispensable	1	confidently nonessential
Lipid activation - multiple/variable localization	Acyl-CoA synthetases		ACS6	PF3D7_0401900	acyl-CoA synthetase	2.68311	Significant	Dispensable	1	confidently nonessential
Lipid activation - multiple/variable localization	Acyl-CoA synthetases		ACS7	PF3D7_1200700	acyl-CoA synthetase	3.33209	Significant	Dispensable	1	confidently nonessential
Lipid activation - multiple/variable localization	Acyl-CoA synthetases		ACS8	PF3D7_0215300	acyl-CoA synthetase	3.58461	Significant	Dispensable	1	confidently nonessential
Lipid activation - multiple/variable localization	Acyl-CoA synthetases		ACS9	PF3D7_0215000	acyl-CoA synthetase	1.73293	Significant	Dispensable	1	confidently nonessential
