## Supplementary Table 15 for "Environmental stress promotes entry into a pre-existing latent state in *Plasmodium falciparum*"

### Sheet: Sheet1
Supplementary Table 15. Differential expression and blood-stage essentiality of stress-response and proteostasis genes in latent versus normal Plasmodium falciparum trophozoites. The table contains 49 curated genes involved in stress-adaptation signaling, phosphoinositide signaling, autophagy-associated machinery, cytosolic and endoplasmic-reticulum protein folding, chaperone activity, and protei…
Functional module	Gene set / complex	Table 2 grouping	Table 2 label	PF3D7 accession	Gene / product annotation	log₂FC (latent vs normal)	Significance	Essentiality (blood stage)	Mutagenesis index score (MIS)	Zhang essentiality confidence
Integrated stress response and stress-adaptation signaling	Integrated stress response	Up	eIK1 (GCN2)	PF3D7_1444500	eukaryotic translation initiation factor 2-alpha kinase 1	1.972	Significant	Dispensable	1	confidently nonessential
Integrated stress response and stress-adaptation signaling	Integrated stress response	Up	GCN20	PF3D7_1121700	protein GCN20	0.873	Significant	Dispensable	1	confidently nonessential
Integrated stress response and stress-adaptation signaling	Integrated stress response	Up	GCN5	PF3D7_0823300	histone acetyltransferase GCN5	1.286	Significant	Essential	0.368	confidently essential
Integrated stress response and stress-adaptation signaling	Integrated stress response	Down	PK4	PF3D7_0628200	eukaryotic translation initiation factor 2-alpha kinase	-0.457	Significant	Essential	0.14	confidently essential
Integrated stress response and stress-adaptation signaling	Integrated stress response	Down	eIF2α	PF3D7_0728000	eukaryotic translation initiation factor 2 subunit alpha	-1.187	Significant	Essential	0.12	confidently essential
Phosphoinositide signaling	Phosphoinositide signaling	Maintained	PI3K	PF3D7_0515300	phosphatidylinositol 3-kinase	0.678	Significant	Essential	0.242	confidently essential
Phosphoinositide signaling	Phosphoinositide signaling	Maintained	VPS15	PF3D7_0823000	serine/threonine protein kinase VPS15, putative	0.821	Significant	Essential	0.137	confidently essential
Phosphoinositide signaling	Phosphoinositide signaling	Maintained	PDK1	PF3D7_1121900	3-phosphoinositide-dependent protein kinase 1	0.464	Significant	Essential	0.249	confidently essential
Phosphoinositide signaling	Phosphoinositide signaling	Maintained	PI4K	PF3D7_0509800	phosphatidylinositol 4-kinase beta	-0.032	Significant	Essential	0.134	confidently essential
Autophagy-associated machinery	ATG machinery	Up	ATG5	PF3D7_1430400	autophagy protein 5, putative	1.668	Significant	Essential	0.208	confidently essential
Autophagy-associated machinery	ATG machinery	Down	ATG12	PF3D7_1470000	autophagy-related protein 12, putative	-3.008	Significant	Essential	0.319	dubiously essential
Autophagy-associated machinery	ATG machinery	Other	ATG3	PF3D7_0905700	autophagy-related protein 3, putative	-0.755	Significant	Essential	0.31	confidently essential
Autophagy-associated machinery	ATG machinery	Other	ATG7	PF3D7_1126100	autophagy-related protein 7, putative	-0.155	Significant	Essential	0.127	confidently essential
Autophagy-associated machinery	ATG machinery	Other	ATG8	PF3D7_1019900	autophagy-related protein 8	-0.305	Significant	Essential	0.282	dubiously essential
Autophagy-associated machinery	ATG machinery	Other	ATG11	PF3D7_0216700	autophagy-related protein 11, putative	0.144	Significant	Essential	0.12	confidently essential
Autophagy-associated machinery	ATG machinery	Other	ATG18	PF3D7_1012900	autophagy-related protein 18	0.196	Significant	Essential	0.141	confidently essential
Cytosolic protein-folding network	Prefoldin	Reduced	PFD1	PF3D7_1107500	prefoldin, putative	-0.097	Significant	Essential	0.126	dubiously essential
Cytosolic protein-folding network	Prefoldin	Reduced	PFD2	PF3D7_1416900	prefoldin subunit 2, putative	-2.091	Significant	Essential	0.554	dubiously essential
Cytosolic protein-folding network	Prefoldin	Reduced	PFD3	PF3D7_0718500	prefoldin subunit 3, putative	-1.59	Significant	Essential	0.18	confidently essential
Cytosolic protein-folding network	Prefoldin	Reduced	PFD4	PF3D7_0904500	prefoldin subunit 4, putative	-2.239	Significant	Essential	0.153	dubiously essential
Cytosolic protein-folding network	Prefoldin	Reduced	PFD5	PF3D7_1128100	prefoldin subunit 5, putative	-2.212	Significant	Dispensable	1	confidently nonessential
Cytosolic protein-folding network	TRiC/CCT	Reduced	CCT1	PF3D7_1132200	T-complex protein 1 subunit alpha	-1.606	Significant	Essential	0.174	confidently essential
Cytosolic protein-folding network	TRiC/CCT	Reduced	CCT2	PF3D7_0306800	T-complex protein 1 subunit beta	-2.375	Significant	Essential	0.191	confidently essential
Cytosolic protein-folding network	TRiC/CCT	Reduced	CCT3	PF3D7_1229500	T-complex protein 1 subunit gamma	-1.515	Significant	Essential	0.151	confidently essential
Cytosolic protein-folding network	TRiC/CCT	Reduced	CCT4	PF3D7_1357800	T-complex protein 1 subunit delta	-1.54	Significant	Essential	0.119	confidently essential
Cytosolic protein-folding network	TRiC/CCT	Reduced	CCT5	PF3D7_0320300	T-complex protein 1 subunit epsilon	-1.645	Significant	Essential	0.119	confidently essential
Cytosolic protein-folding network	TRiC/CCT	Reduced	CCT6	PF3D7_0608700	T-complex protein 1 subunit zeta	-1.394	Significant	Essential	0.247	confidently essential
Cytosolic protein-folding network	TRiC/CCT	Reduced	CCT7	PF3D7_0308200	T-complex protein 1 subunit eta	-2.176	Significant	Essential	0.134	confidently essential
Cytosolic protein-folding network	TRiC/CCT	Reduced	CCT8	PF3D7_0214000	T-complex protein 1 subunit theta	-1.269	Significant	Essential	0.182	confidently essential
Cytosolic chaperone network (PROSC)	HSP70/HSP90 chaperone network	Up	HSP70-1	PF3D7_0818900	heat shock protein 70	0.283	Significant	Essential	0.225	confidently essential
Cytosolic chaperone network (PROSC)	HSP70/HSP90 chaperone network	Down	HSP90	PF3D7_0708400	heat shock protein 90	-1.321	Significant	Essential	0.236	confidently essential
Cytosolic chaperone network (PROSC)	HSP70/HSP90 chaperone network	Down	Hop	PF3D7_1434300	Hsp70/Hsp90 organizing protein	-1.051	Significant	Essential	0.233	confidently essential
Cytosolic chaperone network (PROSC)	HSP70/HSP90 chaperone network	Down	HSP110c	PF3D7_0708800	heat shock protein 110	-0.66	Significant	Essential	0.14	confidently essential
ER protein-folding machinery	ER protein folding	Reduced	BiP	PF3D7_0917900	heat shock protein 70	-0.759	Significant	Essential	0.173	confidently essential
ER protein-folding machinery	ER protein folding	Reduced	GRP94	PF3D7_1222300	endoplasmin, putative	-0.997	Significant	Essential	0.148	confidently essential
ER protein-folding machinery	ER protein folding	Reduced	PfERC	PF3D7_1108600	endoplasmic reticulum-resident calcium binding protein	-1.136	Significant	Essential	0.129	confidently essential
ER protein-folding machinery	ER protein folding	Reduced	CYP19B	PF3D7_1115600	peptidyl-prolyl cis-trans isomerase	-1.199	Significant	Dispensable	1	confidently nonessential
ER protein-folding machinery	ER protein folding	Reduced	PDI8	PF3D7_0827900	protein disulfide-isomerase	-0.516	Significant	Essential	0.248	confidently essential
Protein quality control (ERAD/apiERAD)	ERAD / apiERAD	Up	UBC-E2 (API)	PF3D7_1345500	ubiquitin-conjugating enzyme E2	2.88	Significant	Essential	0.119	confidently essential
Protein quality control (ERAD/apiERAD)	ERAD / apiERAD	Up	UFD1	PF3D7_1418000	ubiquitin fusion degradation protein 1, putative	0.616	Significant	Essential	0.195	confidently essential
Protein quality control (ERAD/apiERAD)	ERAD / apiERAD	Up	ubiquitin	PF3D7_0815700	ubiquitin	0.836	Significant	Essential	0.124	confidently essential
Protein quality control (ERAD/apiERAD)	ERAD / apiERAD	Down	UBA1	PF3D7_1225800	ubiquitin-activating enzyme E1	-0.283	Significant	Essential	0.121	confidently essential
Protein quality control (ERAD/apiERAD)	ERAD / apiERAD	Down	CDC48	PF3D7_0711000	AAA family ATPase, CDC48 subfamily	-0.3	Significant	Essential	0.125	confidently essential
Protein quality control (ERAD/apiERAD)	ERAD / apiERAD	Down	HRD3	PF3D7_0313100	ubiquitin-protein ligase, putative	-0.457	Significant	Essential	0.276	confidently essential
Protein quality control (ERAD/apiERAD)	ERAD / apiERAD	Down	DER1-1	PF3D7_1452300	DER1-like protein	-0.721	Significant	Dispensable	0.389	dubiously nonessential
Protein quality control (ERAD/apiERAD)	ERAD / apiERAD	Down	UBA1	PF3D7_1333200	ubiquitin-activating enzyme	-0.851	Significant	Essential	0.125	confidently essential
Protein quality control (ERAD/apiERAD)	ERAD / apiERAD	Down	HRD1	PF3D7_1422500	ERAD-associated E3 ubiquitin-protein ligase HRD1	-0.965	Significant	Essential	0.121	confidently essential
Protein quality control (ERAD/apiERAD)	ERAD / apiERAD	Down	DER1-2	PF3D7_0314300	DER1-like protein	-1.165	Significant	Essential	0.141	confidently essential
Protein quality control (ERAD/apiERAD)	ERAD / apiERAD	Down	UBC7	PF3D7_1203900	ubiquitin-conjugating enzyme E2	-1.35	Significant	Essential	0.554	dubiously essential
