## Supplementary Table 16 for "Environmental stress promotes entry into a pre-existing latent state in *Plasmodium falciparum*"

### Sheet: Sheet1
Supplementary Table 16. Curated antigen trafficking and variant surface antigen gene families, with differential expression status in latent versus normal parasites. Genes are grouped into curated functional/structural families: PTP (PfEMP1 trafficking protein) family, PHIST family, SURFIN family, PHIST J-dot family, Maurer's cleft-associated proteins, PfEMP1 family, and other variant surface ant…
PTP Family Genes
Gene_ID	Gene Symbol	padj	log2FC	Gene Description	Plot Group
PF3D7_0301700	PTP7	1.69e-265	1.44043	EMP1 trafficking protein PTP7	Up
PF3D7_1302000	PTP6	8.11e-131	0.183263	EMP1-trafficking protein	Up
PF3D7_1002100	PTP5	2.25e-158	1.0654	EMP1-trafficking protein	Up
PF3D7_0731100	PTP2	1.49e-65	0.653769	EMP1-trafficking protein	Up
PF3D7_0202200	PTP1	5.8e-81	3.42101	EMP1-trafficking protein	Up
PF3D7_1478600	PTP3	8.88e-40	-1.32172	EMP1-trafficking protein	Down
PF3D7_0730900	PTP4	3.16e-13	-1.06685	EMP1-trafficking protein	Down
Phist Genes
Gene_ID	Gene Symbol	padj	log2FC	Gene Description	Plot Group
PF3D7_0532400	LyMP	1e-300	-1.51378	lysine-rich membrane-associated PHISTb protein	Down
PF3D7_0401800	PfD80	1e-300	0.96126	Plasmodium exported protein (PHISTb), unknown function	Up
PF3D7_1001300	PHISTa	1e-300	-3.58849	Plasmodium exported protein (PHISTa), unknown function	Down
PF3D7_1252700	PHISTb	4.48e-266	-0.534825	Plasmodium exported protein (PHISTb), unknown function	Down
PF3D7_1001700	PHISTc	6.1e-208	0.624797	Plasmodium exported protein (PHISTc), unknown function	Up
PF3D7_0424600	PHISTb	3.59e-249	-1.29242	Plasmodium exported protein (PHISTb)	Down
PF3D7_1201000	PHISTb	1.62e-243	-1.21652	Plasmodium exported protein (PHISTb), unknown function	Down
PF3D7_1200900	PHISTc	2.2e-176	-0.446259	Plasmodium exported protein (PHISTc), unknown function	Down
PF3D7_1476300	PHISTb	2.09e-229	4.58234	Plasmodium exported protein (PHISTb), unknown function	Up
PF3D7_0731300	PfG174	1.52e-171	-0.567526	Plasmodium exported protein (PHISTb), unknown function	Down
PF3D7_0402000	PHISTa	5.81e-305	-1.94633	Plasmodium exported protein (PHISTa), unknown function	Down
PF3D7_0936800	PHISTc	1.7e-200	-1.26714	Plasmodium exported protein (PHISTc), unknown function	Down
PF3D7_0801000	PHISTc	2.28e-147	-1.0243	Plasmodium exported protein (PHISTc)	Down
PF3D7_1252800	PHISTb	9.88e-110	1.82199	Plasmodium exported protein (PHISTb), unknown function	Up
PF3D7_0402100	PHISTb	2.66e-79	-0.276934	Plasmodium exported protein (PHISTb), unknown function	Down
PF3D7_1372000	PHISTa	4.84e-91	3.51426	Plasmodium exported protein (PHISTa), unknown function	Up
PF3D7_1016600	PHISTc	4.55e-63	1.88541	Plasmodium exported protein (PHISTc), unknown function	Up
PF3D7_1016500	PHISTc	2.76e-83	4.6848	Plasmodium exported protein (PHISTc), unknown function	Up
PF3D7_1401600	PHISTb	9.2e-49	1.39248	Plasmodium exported protein (PHISTb), unknown function	Up
PF3D7_0830600	PHISTc	1.35e-44	0.853469	Plasmodium exported protein (PHISTc), unknown function	Up
PF3D7_1016800	PHISTc	6.05e-53	2.52101	Plasmodium exported protein (PHISTc), unknown function	Up
PF3D7_1001800	PHISTc	1.49e-49	0.653163	Plasmodium exported protein (PHISTc), unknown function	Up
PF3D7_1301500	PHISTa	1.75e-39	1.85607	Plasmodium exported protein (PHISTa), unknown function	Up
PF3D7_0532300	PHISTb	4.03e-52	-1.35588	Plasmodium exported protein (PHISTb), unknown function	Down
PF3D7_0219800	PHISTc	9.39e-36	-0.24096	Plasmodium exported protein (PHISTc), unknown function	Down
PF3D7_1148700	GEXP12	3.41e-18	0.248192	Plasmodium exported protein (PHISTc), unknown function	Up
PF3D7_1477500	PHISTb	6.5e-11	-0.102321	Plasmodium exported protein (PHISTb), unknown function	Down
PF3D7_0831500	PHIST	5.21e-06	-0.205316	Plasmodium exported protein (PHIST), unknown function	Down
PF3D7_1016700	PHISTc	1.37e-27	1.81987	Plasmodium exported protein (PHISTc), unknown function	Up
PF3D7_0831000	GEXP09	3.86e-38	-1.81507	Plasmodium exported protein (PHISTb), unknown function	Down
PF3D7_1476200	PHISTb	4.97e-33	-1.3529	Plasmodium exported protein (PHISTb), unknown function	Down
PF3D7_0219700	GEXP20	9.55e-24	1.5067	Plasmodium exported protein (PHISTc), unknown function	Up
PF3D7_0424000	PHISTc	1.37e-28	-2.40019	Plasmodium exported protein (PHISTc), unknown function	Down
PF3D7_0532200	PHISTc	2.93e-11	1.52203	Plasmodium exported protein (PHISTc), unknown function	Up
PF3D7_0424900	PHISTa	1.15e-06	1.49294	Plasmodium exported protein (PHISTa), unknown function	Up
PF3D7_1478000	GEXP17	0.155068	0.394972	Plasmodium exported protein (PHISTa), unknown function	NS
PF3D7_1477300	Pfg14-744	1	2.54157	Plasmodium exported protein (PHIST), unknown function	NS
PF3D7_1477700	Pfg14-748	1	1.43245	Plasmodium exported protein (PHISTa), unknown function	NS
PF3D7_0631100	PHISTb	1	-4.28342	Plasmodium exported protein (PHISTb), unknown function	NS
PF3D7_1479200	PHISTa	1	0.343085	Plasmodium exported protein (PHISTa), unknown function	NS
PF3D7_0115100	PHISTa	1	2.7159	Plasmodium exported protein (PHISTa), unknown function	NS
PF3D7_1372100	GEXP04	1	2.21141	Plasmodium exported protein (PHISTb), unknown function	NS
PF3D7_0937000	PHISTb	1	3.36833	Plasmodium exported protein (PHISTb), unknown function	NS
PF3D7_0601500	PHISTb	1	3.14468	Plasmodium exported protein (PHISTb), unknown function	NS
PF3D7_0424800	PHISTb	1	0.309079	Plasmodium exported protein (PHISTb), unknown function	NS
PF3D7_0425400	PHISTa	1	0.740899	Plasmodium exported protein (PHISTa), unknown function	NS
PF3D7_1477400	PHIST	1	0.172045	Plasmodium exported protein (PHIST), unknown function	NS
SURFIN Genes
Gene_ID	Gene Symbol	padj	log2FC	Gene Description	Plot Group
PF3D7_0830800	SURF8.2	6.08e-48	0.122634	surface-associated interspersed protein 8.2 (SURFIN 8.2)	Up
PF3D7_0800700	SURF8.3	5.54e-39	1.8674	surface-associated interspersed protein 8.3 (SURFIN 8.3)	Up
PF3D7_0115000	SURF1.3	1.63e-19	5.19154	surface-associated interspersed protein 1.3 (SURFIN 1.3)	Up
PF3D7_0113100	SURF1.1	8.9e-09	2.19282	surface-associated interspersed protein 1.1 (SURFIN 1.1)	Up
PF3D7_1477600	SURF14.1	0.000173644	2.8312	surface-associated interspersed protein 14.1 (SURFIN 14.1)	Up
PF3D7_0831100	SURF8.1	1	0.91924	surface-associated interspersed protein 8.1 (SURFIN 8.1)	NS
PF3D7_0424400	SURF4.2	1	3.98934	surface-associated interspersed protein 4.2 (SURFIN 4.2)	NS
Phist J Dot
Gene_ID	Gene Symbol	padj	log2FC	Gene Description	Plot Group
PF3D7_0113700	HSP40	9.56e-219	2.91851	heat shock protein 40, type II	Up
PF3D7_0501100	HSP40	2.57e-64	-0.960703	heat shock protein 40, type II, co-chaperone J domain protein JDP	Down
PF3D7_1108700	Pfj2	1.29e-246	-0.0506874	heat shock protein J2	Down
PF3D7_1437900	HSP40	1e-300	-1.76164	HSP40, subfamily A	Down
PF3D7_0818900	HSP70	1.72e-12	0.283449	heat shock protein 70	Up
PF3D7_1038800	RESA-like	7.42e-113	3.02005	RESA-like protein with PHIST and DnaJ domains	Up
PF3D7_1001300	PHISTa	1e-300	-3.58849	Plasmodium exported protein (PHISTa), unknown function	Down
PF3D7_0402000	PHISTa	5.81e-305	-1.94633	Plasmodium exported protein (PHISTa), unknown function	Down
PF3D7_1252700	PHISTb	4.48e-266	-0.534825	Plasmodium exported protein (PHISTb), unknown function	Down
PF3D7_0424600	PHISTb	3.59e-249	-1.29242	Plasmodium exported protein (PHISTb)	Down
PF3D7_1201000	PHISTb	1.62e-243	-1.21652	Plasmodium exported protein (PHISTb), unknown function	Down
PF3D7_1476300	PHISTb	2.09e-229	4.58234	Plasmodium exported protein (PHISTb), unknown function	Up
PF3D7_1001700	PHISTc	6.1e-208	0.624797	Plasmodium exported protein (PHISTc), unknown function	Up
PF3D7_0936800	PHISTc	1.7e-200	-1.26714	Plasmodium exported protein (PHISTc), unknown function	Down
PF3D7_1200900	PHISTc	2.2e-176	-0.446259	Plasmodium exported protein (PHISTc), unknown function	Down
PF3D7_0801000	PHISTc	2.28e-147	-1.0243	Plasmodium exported protein (PHISTc)	Down
PF3D7_1252800	PHISTb	9.88e-110	1.82199	Plasmodium exported protein (PHISTb), unknown function	Up
PF3D7_1372000	PHISTa	4.84e-91	3.51426	Plasmodium exported protein (PHISTa), unknown function	Up
PF3D7_1016500	PHISTc	2.76e-83	4.6848	Plasmodium exported protein (PHISTc), unknown function	Up
PF3D7_0402100	PHISTb	2.66e-79	-0.276934	Plasmodium exported protein (PHISTb), unknown function	Down
PF3D7_1016600	PHISTc	4.55e-63	1.88541	Plasmodium exported protein (PHISTc), unknown function	Up
PF3D7_1372300	PHISTa-like	3.73e-53	-1.06981	Plasmodium exported protein (PHISTa-like)	Down
PF3D7_1016800	PHISTc	6.05e-53	2.52101	Plasmodium exported protein (PHISTc), unknown function	Up
PF3D7_0532300	PHISTb	4.03e-52	-1.35588	Plasmodium exported protein (PHISTb), unknown function	Down
PF3D7_1001800	PHISTc	1.49e-49	0.653163	Plasmodium exported protein (PHISTc), unknown function	Up
PF3D7_1401600	PHISTb	9.2e-49	1.39248	Plasmodium exported protein (PHISTb), unknown function	Up
PF3D7_1201200	PHISTa-like	3.1e-46	1.61572	Plasmodium exported protein (PHISTa-like), unknown function	Up
PF3D7_0830600	PHISTc	1.35e-44	0.853469	Plasmodium exported protein (PHISTc), unknown function	Up
PF3D7_1301500	PHISTa	1.75e-39	1.85607	Plasmodium exported protein (PHISTa), unknown function	Up
PF3D7_0219800	PHISTc	9.39e-36	-0.24096	Plasmodium exported protein (PHISTc), unknown function	Down
PF3D7_1476200	PHISTb	4.97e-33	-1.3529	Plasmodium exported protein (PHISTb), unknown function	Down
PF3D7_0424000	PHISTc	1.37e-28	-2.40019	Plasmodium exported protein (PHISTc), unknown function	Down
PF3D7_1016700	PHISTc	1.37e-27	1.81987	Plasmodium exported protein (PHISTc), unknown function	Up
PF3D7_0532200	PHISTc	2.93e-11	1.52203	Plasmodium exported protein (PHISTc), unknown function	Up
PF3D7_1477500	PHISTb	6.5e-11	-0.102321	Plasmodium exported protein (PHISTb), unknown function	Down
PF3D7_0424900	PHISTa	1.15e-06	1.49294	Plasmodium exported protein (PHISTa), unknown function	Up
PF3D7_0831500	PHIST	5.21e-06	-0.205316	Plasmodium exported protein (PHIST), unknown function	Down
PF3D7_0631100	PHISTb	1	-4.28342	Plasmodium exported protein (PHISTb), unknown function	NS
PF3D7_0115100	PHISTa	1	2.7159	Plasmodium exported protein (PHISTa), unknown function	NS
PF3D7_0937000	PHISTb	1	3.36833	Plasmodium exported protein (PHISTb), unknown function	NS
PF3D7_1479200	PHISTa	1	0.343085	Plasmodium exported protein (PHISTa), unknown function	NS
PF3D7_0601500	PHISTb	1	3.14468	Plasmodium exported protein (PHISTb), unknown function	NS
PF3D7_0425400	PHISTa	1	0.740899	Plasmodium exported protein (PHISTa), unknown function	NS
PF3D7_0424800	PHISTb	1	0.309079	Plasmodium exported protein (PHISTb), unknown function	NS
PF3D7_1477400	PHIST	1	0.172045	Plasmodium exported protein (PHIST), unknown function	NS
Maurer's Cleft
Gene_ID	Gene Symbol	padj	log2FC	Gene Description	Plot Group
PF3D7_1101700	MC-2TM	0.439443	-6.94676	Pfmc-2TM Maurer's cleft two transmembrane protein	NS
PF3D7_0700800	MC-2TM	1	-4.65918	Pfmc-2TM Maurer's cleft two transmembrane protein	NS
PF3D7_0114100	MC-2TM	5.15e-80	-3.24639	Pfmc-2TM Maurer's cleft two transmembrane protein	Down
PF3D7_0601200	MC-2TM	7.41e-11	-2.97492	Pfmc-2TM Maurer's cleft two transmembrane protein	Down
PF3D7_0631400	MC-2TM	1	-2.93393	Pfmc-2TM Maurer's cleft two transmembrane protein	NS
PF3D7_0701600	MC-2TM	1.76e-41	-2.80468	Pfmc-2TM Maurer's cleft two transmembrane protein	Down
PF3D7_0101300	MC-2TM	9.56e-44	-2.70581	Pfmc-2TM Maurer's cleft two transmembrane protein	Down
PF3D7_0324100	MC-2TM	1.67e-14	-2.6505	Pfmc-2TM Maurer's cleft two transmembrane protein	Down
PF3D7_0222100	MC-2TM	3.33e-45	-2.63535	Pfmc-2TM Maurer's cleft two transmembrane protein	Down
PF3D7_1039700	MC-2TM	2.89e-29	-2.52524	Pfmc-2TM Maurer's cleft two transmembrane protein	Down
PF3D7_0202000	KAHRP	3.52e-263	-2.44801	knob-associated histidine-rich protein	Down
PF3D7_1101600	EPF3	1	-2.15732	exported protein family 3	NS
PF3D7_0501200	PIESP2	1e-300	-1.91567	parasite-infected erythrocyte surface protein	Down
PF3D7_1039000	FIKK	4.1e-138	-1.76965	serine/threonine protein kinase, FIKK family	Down
PF3D7_1478600	PTP	8.88e-40	-1.32172	EMP1-trafficking protein	Down
PF3D7_1100800	MC-2TM	1	-1.20737	Pfmc-2TM Maurer's cleft two transmembrane protein	NS
PF3D7_0730900	PTP	3.16e-13	-1.06685	EMP1-trafficking protein	Down
PF3D7_0702400	SEMP1	8.22e-194	-1.05625	small exported membrane protein 1	Down
PF3D7_1149000	Pf332	1e-300	-1.03999	antigen 332, DBL-like protein	Down
PF3D7_0713100	MC-2TM	4.32e-47	-0.935667	Pfmc-2TM Maurer's cleft two transmembrane protein	Down
PF3D7_0324200	EPF3	3.93e-10	-0.778536	exported protein family 3	Down
PF3D7_1016400	FIKK	3.72e-294	-0.702074	serine/threonine protein kinase, FIKK family	Down
PF3D7_1301700	CBP2	1	-0.548106	CX3CL1-binding protein 2	NS
PF3D7_1353200	MAHRP2	6.74e-06	-0.127497	membrane associated histidine-rich protein 2	Down
PF3D7_0936500	VAP1	1	-0.0937233	virulence-associated protein 1	NS
PF3D7_0113900	CBP1	0.002873	-0.0809594	CX3CL1-binding protein 1	Down
PF3D7_0936000	REX2	2.27e-08	-0.0534261	ring-exported protein 2	Down
PF3D7_0102600	FIKK	1	0.141699	serine/threonine protein kinase, FIKK family	NS
PF3D7_1302000	PTP	8.11e-131	0.183263	EMP1-trafficking protein	Up
PF3D7_0935900	REX1	2.95e-54	0.379602	ring-exported protein 1	Up
PF3D7_0805700	FIKK	1.69e-74	0.409859	serine/threonine protein kinase, FIKK family	Up
PF3D7_1200800	FIKK	8.59e-43	0.480137	serine/threonine protein kinase, FIKK family	Up
PF3D7_0501300	SBP1	1.52e-65	0.579595	skeleton-binding protein 1	Up
PF3D7_0902200	FIKK	9.06e-42	0.582409	serine/threonine protein kinase, FIKK family	Up
PF3D7_0731100	PTP	1.49e-65	0.653769	EMP1-trafficking protein	Up
PF3D7_1370300	MAHRP1	3.83e-36	0.724622	membrane associated histidine-rich protein 1	Up
PF3D7_0424700	FIKK	2.14e-33	1.04594	serine/threonine protein kinase, FIKK family	Up
PF3D7_1002100	PTP	2.25e-158	1.0654	EMP1-trafficking protein	Up
PF3D7_1371700	FIKK	9.16e-63	1.2513	serine/threonine protein kinase, FIKK family	Up
PF3D7_0726200	FIKK	1.58e-24	1.43772	serine/threonine protein kinase, FIKK family	Up
PF3D7_0301700	PTP	1.69e-265	1.44043	EMP1 trafficking protein PTP7	Up
PF3D7_0424500	FIKK	1.49e-54	1.6613	serine/threonine protein kinase, FIKK family	Up
PF3D7_0902300	FIKK	2.63e-19	1.8473	serine/threonine protein kinase, FIKK family	Up
PF3D7_0902400	FIKK	3.61e-31	2.19711	serine/threonine protein kinase, FIKK family	Up
PF3D7_0902600	FIKK	8.54e-24	2.21376	serine/threonine protein kinase, FIKK family	Up
PF3D7_0902000	FIKK	3.54e-56	2.26183	serine/threonine protein kinase, FIKK family	Up
PF3D7_0500900	FIKK	0.349219	2.31798	serine/threonine protein kinase, FIKK family	NS
PF3D7_0114200	EPF3	1	2.35498	exported protein family 3	NS
PF3D7_0902500	FIKK	4.43e-49	2.70697	serine/threonine protein kinase, FIKK family	Up
PF3D7_0902100	FIKK	0.0211124	2.80716	serine/threonine protein kinase, FIKK family	Up
PF3D7_0301200	FIKK	2.62e-32	3.32653	serine/threonine protein kinase, FIKK family	Up
PF3D7_0202200	PTP	5.8e-81	3.42101	EMP1-trafficking protein	Up
PF3D7_0713200	EPF1	1	3.66616	exported protein family 1	NS
PF3D7_0114000	EPF1	7.47e-214	4.18877	exported protein family 1	Up
PF3D7_1149300	FIKK	3.14e-148	4.60063	serine/threonine protein kinase, FIKK family	Up
PfEMP1 Genes
Gene_ID	Gene Symbol	padj	log2FC	Gene Description	Plot Group
PF3D7_0100300	VAR	1	-1.79479	erythrocyte membrane protein 1, PfEMP1 Group A	NS
PF3D7_0400400	VAR	1	0.275937	erythrocyte membrane protein 1, PfEMP1 Group A	NS
PF3D7_0425800	VAR	7.32e-15	-0.274004	erythrocyte membrane protein 1, PfEMP1 Group A	Down
PF3D7_0600400	VAR	1	-0.702496	erythrocyte membrane protein 1, PfEMP1 Group A	NS
PF3D7_0800200	VAR	3.79e-07	1.21998	erythrocyte membrane protein 1, PfEMP1 Group A	Up
PF3D7_0937600	VAR	4.79e-05	-1.17427	erythrocyte membrane protein 1, PfEMP1 Group A	Down
PF3D7_1100200	VAR	1	0.386627	erythrocyte membrane protein 1, PfEMP1 Group A	NS
PF3D7_1150400	VAR	1	0.890378	erythrocyte membrane protein 1, PfEMP1 Group A	NS
PF3D7_1300300	VAR	2.19e-12	-0.567878	erythrocyte membrane protein 1, PfEMP1 Group B	Down
PF3D7_0100100	VAR	2.65e-19	-1.15526	erythrocyte membrane protein 1, PfEMP1 Group B	Down
PF3D7_0115700	VAR	1	0.327567	erythrocyte membrane protein 1, PfEMP1 Group B	NS
PF3D7_0200100	VAR	0.0031283	0.0256072	erythrocyte membrane protein 1, PfEMP1 Group B	Up
PF3D7_0223500	VAR	1.91e-83	-0.744409	erythrocyte membrane protein 1, PfEMP1 Group B	Down
PF3D7_0300100	VAR	1.19e-11	-0.231085	erythrocyte membrane protein 1, PfEMP1 Group B	Down
PF3D7_0324900	VAR	0.0275586	0.199767	erythrocyte membrane protein 1, PfEMP1 Group B	Up
PF3D7_0400100	VAR	8.6e-25	-1.06958	erythrocyte membrane protein 1, PfEMP1 Group B	Down
PF3D7_0426000	VAR	1	0.229968	erythrocyte membrane protein 1, PfEMP1 Group B	NS
PF3D7_0500100	VAR	8e-06	-0.398916	erythrocyte membrane protein 1, PfEMP1 Group B	Down
PF3D7_0632800	VAR	1.39e-08	0.315481	erythrocyte membrane protein 1, PfEMP1 Group B	Up
PF3D7_0700100	VAR	1.66e-08	-1.35915	erythrocyte membrane protein 1, PfEMP1 Group B	Down
PF3D7_0733000	VAR	1.41e-10	0.0421337	erythrocyte membrane protein 1, PfEMP1 Group B	Up
PF3D7_0800100	VAR	3.23e-14	-0.317262	erythrocyte membrane protein 1, PfEMP1 Group B	Down
PF3D7_0833500	VAR	1	-0.273381	erythrocyte membrane protein 1, PfEMP1 Group B	NS
PF3D7_0900100	VAR	8.8e-20	-0.454525	erythrocyte membrane protein 1, PfEMP1 Group B	Down
PF3D7_0937800	VAR	1.17e-22	-0.909028	erythrocyte membrane protein 1, PfEMP1 Group B	Down
PF3D7_1000100	VAR	1.93e-08	-0.462682	erythrocyte membrane protein 1, PfEMP1 Group B	Down
PF3D7_1041300	VAR	1	0.47961	erythrocyte membrane protein 1, PfEMP1 Group B	NS
PF3D7_1100100	VAR	1	-0.104318	erythrocyte membrane protein 1, PfEMP1 Group B	NS
PF3D7_1200100	VAR	0.0534903	-0.762401	erythrocyte membrane protein 1, PfEMP1 Group B	NS
PF3D7_1219300	VAR	1.62e-22	-0.41419	erythrocyte membrane protein 1, PfEMP1 Group B	Down
PF3D7_1255200	VAR	2.11e-26	-0.143625	erythrocyte membrane protein 1, PfEMP1 Group B	Down
PF3D7_1300100	VAR	0.125883	0.269872	erythrocyte membrane protein 1, PfEMP1 Group B	NS
PF3D7_1373500	VAR	0.000729098	0.320703	erythrocyte membrane protein 1, PfEMP1 Group B	Up
PF3D7_0600200	VAR	1	0.455375	erythrocyte membrane protein 1, PfEMP1 Group A/B	NS
PF3D7_0632500	VAR	8.08e-08	0.272243	erythrocyte membrane protein 1, PfEMP1 Group A/B	Up
PF3D7_0800300	VAR	8.27e-10	-0.84545	erythrocyte membrane protein 1, PfEMP1 Group A/B	Down
PF3D7_1200400	VAR	1.48e-05	-0.269353	erythrocyte membrane protein 1, PfEMP1 Group A/B	Down
PF3D7_0413100	VAR	1	2.00387	erythrocyte membrane protein 1, PfEMP1 Group B/C	NS
PF3D7_0421100	VAR	1	0.223813	erythrocyte membrane protein 1, PfEMP1 Group B/C	NS
PF3D7_0712300	VAR	1	0.808471	erythrocyte membrane protein 1, PfEMP1 Group B/C	NS
PF3D7_0712400	VAR	1.89e-09	-1.18086	erythrocyte membrane protein 1, PfEMP1 Group B/C	Down
PF3D7_0712800	VAR	2.92e-09	-0.790713	erythrocyte membrane protein 1, PfEMP1 Group B/C	Down
PF3D7_0808700	VAR	3.08e-07	-0.906847	erythrocyte membrane protein 1, PfEMP1 Group B/C	Down
PF3D7_0809100	VAR	0.000202911	-0.869127	erythrocyte membrane protein 1, PfEMP1 Group B/C	Down
PF3D7_1240300	VAR	0.200108	-0.0280945	erythrocyte membrane protein 1, PfEMP1 Group B/C	NS
PF3D7_1240400	VAR	1.32e-05	-0.806274	erythrocyte membrane protein 1, PfEMP1 Group B/C	Down
PF3D7_1240900	VAR	2.94e-23	-0.36882	erythrocyte membrane protein 1, PfEMP1 Group B/C	Down
PF3D7_0412400	VAR	2.03e-80	-0.992706	erythrocyte membrane protein 1, PfEMP1 Group C	Down
PF3D7_0412700	VAR	1.64e-26	-0.548327	erythrocyte membrane protein 1, PfEMP1 Group C	Down
PF3D7_0420700	VAR	1	0.674744	erythrocyte membrane protein 1, PfEMP1 Group C	NS
PF3D7_0421300	VAR	6.77e-08	-0.00889349	erythrocyte membrane protein 1, PfEMP1 Group C	Down
PF3D7_0617400	VAR	1	-0.181223	erythrocyte membrane protein 1, PfEMP1 Group C	NS
PF3D7_0711700	VAR	8.05e-33	0.289368	erythrocyte membrane protein 1, PfEMP1 Group C	Up
PF3D7_0712000	VAR	1	-1.1523	erythrocyte membrane protein 1, PfEMP1 Group C	NS
PF3D7_0712900	VAR	1	1.59762	erythrocyte membrane protein 1, PfEMP1 Group C	NS
PF3D7_1240600	VAR	0.00763295	-0.398112	erythrocyte membrane protein 1, PfEMP1 Group C	Down
PF3D7_1200600	VAR2CSA	1	0.482343	erythrocyte membrane protein 1, PfEMP1 Var2csa	NS
VSA Genes
Gene_ID	Gene Symbol	padj	log2FC	Gene Description	Plot Group	Category
PF3D7_1201100	RESA-like protein with PHIST and DnaJ domains	8.01e-187	1.81914	RESA-like protein with PHIST and DnaJ domains	Up	RESA
PF3D7_0102200	RESA	8.9e-133	3.24629	ring-infected erythrocyte surface antigen	Up	RESA
PF3D7_1038800	RESA-like protein with PHIST and DnaJ domains	7.42e-113	3.02005	RESA-like protein with PHIST and DnaJ domains	Up	RESA
PF3D7_1149200	RESA3	3.67e-45	3.7192	ring-infected erythrocyte surface antigen	Up	RESA
PF3D7_0102500	EBA181	8.35e-194	2.2621	erythrocyte binding antigen-181	Up	EBA
PF3D7_0731500	EBA175	1.85e-82	1.61655	erythrocyte binding antigen-175	Up	EBA
PF3D7_1301600	EBA140	3.08e-52	3.28398	erythrocyte binding antigen-140	Up	EBA
PF3D7_0424100	RH5	8.65e-72	5.34174	reticulocyte binding protein homologue 5	Up	RH
PF3D7_0402300	RH1	4.56e-35	1.95413	reticulocyte binding protein homologue 1	Up	RH
PF3D7_1335400	RH2a	5.29e-05	1.48908	reticulocyte binding protein 2 homologue a	Up	RH
PF3D7_1335300	RH2b	0.0266113	2.97307	reticulocyte binding protein 2 homologue b	Up	RH
PF3D7_0424200	RH4	1	7.24709	reticulocyte binding protein homologue 4	NS	RH
PF3D7_0830800	SURF8.2	6.08e-48	0.122634	surface-associated interspersed protein 8.2 (SURFIN 8.2)	Up	SURFIN
PF3D7_0800700	SURF8.3	5.54e-39	1.8674	surface-associated interspersed protein 8.3 (SURFIN 8.3)	Up	SURFIN
PF3D7_0115000	SURF1.3	1.63e-19	5.19154	surface-associated interspersed protein 1.3 (SURFIN 1.3)	Up	SURFIN
PF3D7_0113100	SURF1.1	8.9e-09	2.19282	surface-associated interspersed protein 1.1 (SURFIN 1.1)	Up	SURFIN
PF3D7_1477600	SURF14.1	0.000174	2.8312	surface-associated interspersed protein 14.1 (SURFIN 14.1)	Up	SURFIN
PF3D7_0831100	SURF8.1	1	0.91924	surface-associated interspersed protein 8.1 (SURFIN 8.1)	NS	SURFIN
PF3D7_0424400	SURF4.2	1	3.98934	surface-associated interspersed protein 4.2 (SURFIN 4.2)	NS	SURFIN
PF3D7_1401000	GBPH	7.45e-199	3.39734	GBPH protein	Up	GBPH
PF3D7_1301200	GBPH2	4.07e-182	4.58157	GBPH2 protein	Up	GBPH
PF3D7_1016300	GBP130	1.69e-169	-0.781138	GBP130 protein	Down	GBPH
PF3D7_1334700	MSRP7	1e-300	-1.91843	MSP7-like protein	Down	MSP
PF3D7_1334500	MSRP6	9.96e-284	-1.05581	MSP7-like protein	Down	MSP
PF3D7_1334800	MSRP2	7.04e-233	-1.40175	MSP7-like protein	Down	MSP
PF3D7_0207000	MSP4	4.91e-232	-0.310714	merozoite surface protein 4	Down	MSP
PF3D7_1035400	MSP3	2.85e-221	3.06808	merozoite surface protein 3	Up	MSP
PF3D7_0930300	MSP1	1.15e-195	1.26155	merozoite surface protein 1	Up	MSP
PF3D7_1334300	MSRP5	6.99e-190	-0.67123	MSP7-like protein	Down	MSP
PF3D7_1335100	MSP7	9.85e-187	3.07526	merozoite surface protein 7	Up	MSP
PF3D7_1228600	MSP9	2.33e-177	3.3848	merozoite surface protein 9	Up	MSP
PF3D7_1035700	DBLMSP	1.55e-60	4.65163	duffy binding-like merozoite surface protein	Up	MSP
PF3D7_0304600	CSP	2.1e-52	1.67042	circumsporozoite (CS) protein	Up	MSP
PF3D7_1334400	MSRP4	3.87e-48	3.0172	MSP7-like protein	Up	MSP
PF3D7_1334600	MSRP3	3.62e-46	0.328463	MSP7-like protein	Up	MSP
PF3D7_0206900	MSP5	3.38e-42	-1.34083	merozoite surface protein 5	Down	MSP
PF3D7_0206800	MSP2	3.78e-40	1.84223	merozoite surface protein 2	Up	MSP
PF3D7_1035500	MSP6	8.99e-36	2.04184	merozoite surface protein 6	Up	MSP
PF3D7_1036000	MSP11	2.28e-20	4.05492	merozoite surface protein 11	Up	MSP
PF3D7_1335000	MSRP1	1.23e-16	4.59832	MSP7-like protein	Up	MSP
PF3D7_1035600	H101	2.4e-16	6.22113	merozoite surface protein	Up	MSP
PF3D7_0502400	MSP8	1.56e-14	1.44583	merozoite surface protein 8	Up	MSP
PF3D7_1036300	DBLMSP2	7.43e-09	4.43041	duffy binding-like merozoite surface protein 2	Up	MSP
PF3D7_0620400	MSP10	5.17e-05	2.79504	merozoite surface protein 10	Up	MSP
PF3D7_0315200	CTRP	0.000496	4.61295	circumsporozoite- and TRAP-related protein	Up	MSP
PF3D7_1014100	MSA180	0.000829	3.40509	merozoite surface protein MSA180	Up	MSP
PF3D7_1038000	UB05	1e-300	-1.5723	antigen UB05	Down	antigen
PF3D7_1149000	Pf332	1e-300	-1.03999	antigen 332, DBL-like protein	Down	antigen
PF3D7_1361900	PCNA1	1e-300	-1.88515	proliferating cell nuclear antigen 1	Down	antigen
PF3D7_0220000	LSA3	6.51e-299	-0.711484	liver stage antigen 3	Down	antigen
PF3D7_1133400	AMA1	4.1e-289	3.10878	apical membrane antigen 1	Up	antigen
PF3D7_0703500	erythrocyte membrane-associated antigen	5.26e-275	-0.00602284	erythrocyte membrane-associated antigen	Down	antigen
PF3D7_0207600	SERA5	7.59e-204	1.68431	serine repeat antigen 5	Up	SERA
PF3D7_1302100	G27/25	1.48e-200	-0.27418	gamete antigen 27/25	Down	antigen
PF3D7_1021800	SEA1	1.06e-195	0.526907	schizont egress antigen-1	Up	SEA
PF3D7_1002200	PArt	3.74e-193	1.52855	tryptophan-rich antigen 3	Up	antigen
PF3D7_0422200	erythrocyte membrane-associated antigen	3.17e-190	-0.0983812	erythrocyte membrane-associated antigen	Down	antigen
PF3D7_0501400	FIRA	1.28e-189	2.88115	interspersed repeat antigen	Up	antigen
PF3D7_1226600	PCNA2	2.1e-173	-1.67529	proliferating cell nuclear antigen 2	Down	antigen
PF3D7_0105700	NA	2.25e-163	0.629364	asparagine-rich antigen Pfa35-2	Up	antigen
PF3D7_0102200	RESA	8.9e-133	3.24629	ring-infected erythrocyte surface antigen	Up	RESA
PF3D7_0902800	SERA9	1.25e-132	0.0656503	serine repeat antigen 9	Up	SERA
PF3D7_0208000	SERA1	1.27e-98	3.5302	serine repeat antigen 1	Up	SERA
PF3D7_0516600	MB2	2.47e-94	1.15465	sporozoite surface antigen MB2	Up	antigen
PF3D7_1134300	EMMA1	3.08e-71	1.95644	erythrocyte membrane and merozoite antigen EMMA1	Up	antigen
PF3D7_0207400	SERA7	3.12e-71	0.420365	serine repeat antigen 7	Up	SERA
PF3D7_1035200	S-antigen	3.45e-62	2.94303	S-antigen	Up	antigen
PF3D7_0809200	pfa55-14	6.35e-62	0.947045	asparagine-rich antigen Pfa55-14	Up	antigen
PF3D7_0207900	SERA2	2.33e-58	2.84881	serine repeat antigen 2	Up	SERA
PF3D7_0207700	SERA4	2.19e-53	0.791153	serine repeat antigen 4	Up	SERA
PF3D7_0207500	SERA6	9.44e-52	-0.603797	serine repeat antigen 6	Down	SERA
PF3D7_0828800	GAMA	1.44e-51	3.87808	GPI-anchored micronemal antigen	Up	antigen
PF3D7_0316000	MA	2.27e-43	2.42528	microneme associated antigen	Up	antigen
PF3D7_0207800	SERA3	5.35e-25	0.833868	serine repeat antigen 3	Up	SERA
PF3D7_0707300	RAMA	2.33e-21	1.67529	rhoptry-associated membrane antigen	Up	antigen
PF3D7_0500800	MESA	1.95e-18	0.0235812	mature parasite-infected erythrocyte surface antigen	Up	antigen
PF3D7_0423800	CyRPA	0.000631	4.78566	cysteine-rich protective antigen	Up	antigen
PF3D7_0102700	MaTrA	1	0.134886	merozoite-associated tryptophan-rich antigen	NS	MSP
PF3D7_1431400	SRA	1	0.459911	surface-related antigen SRA	NS	antigen
PF3D7_1036400	LSA1	1	2.39473	liver stage antigen 1	NS	antigen
PF3D7_0207300	SERA8	1	2.01642	serine repeat antigen 8	NS	SERA
