## Supplementary Table 19 for "Environmental stress promotes entry into a pre-existing latent state in *Plasmodium falciparum*"

### Sheet: Supplementary Table 15 DE LH la
Supplementary Table 19. Genes upregulated in LH-latent relative to NM-latent parasites. High-confidence differentially expressed genes (adjusted p < 0.05, log2FC ≥ 1) upregulated in LH-latent parasites (24 genes). Gene, PlasmoDB gene identifier. Gene_Label, gene symbol or common name. log2FC, log2 fold change in expression, LH-latent relative to NM-latent; all values here are positive, indicating…
Gene	Gene_Label	log2FC	padj
PF3D7_0302500	CLAG3.1	1.91083	1.51e-27
PF3D7_1035200	S-antigen	1.98933	1.08e-15
PF3D7_1228600	MSP9	1.34165	1.34e-15
PF3D7_0625500	conserved Plasmodium membrane protein, unknown function	1.25753	1.03e-08
PF3D7_0905400	RhopH3	1.13378	1.09e-07
PF3D7_0927300	FH	1.18893	1.92e-07
PF3D7_1215000	Trx-Px2	1.47094	8.23e-06
PF3D7_0206800	MSP2	2.00425	6.94e-05
PF3D7_0707300	RAMA	2.49086	9.22e-05
PF3D7_0207200	ISCA1	1.62613	0.000122434
PF3D7_0524800	UFD1	1.49679	0.000160038
PF3D7_0716900	DMT2	1.1879	0.000218617
PF3D7_0905500	conserved protein, unknown function	1.76215	0.000962894
PF3D7_1113300	UGT	1.45239	0.00209252
PF3D7_0915500	conserved Plasmodium protein, unknown function	2.17198	0.00360887
PF3D7_1440700	AP3M	1.13244	0.00442035
PF3D7_0404700	DPAP3	2.42691	0.00902396
PF3D7_0605100	KH1	1.21864	0.010801
PF3D7_1022200	folate-biopterin transporter, putative	1.04293	0.014827
PF3D7_1352300	conserved Plasmodium protein, unknown function	1.38119	0.0215021
PF3D7_0722200	RALP1	2.30367	0.0263039
PF3D7_0807700	DegP	2.09359	0.0344948
PF3D7_1147900	PEX22	1.3953	0.0425518
PF3D7_0508100	SET9	1.58636	0.0472891
