## Supplementary Table 20 for "Environmental stress promotes entry into a pre-existing latent state in *Plasmodium falciparum*"

### Sheet: Supplementary Table 16 DE LH La
Supplementary Table 20. Genes downregulated in LH-latent relative to NM-latent parasites. High-confidence differentially expressed genes (adjusted p < 0.05, log2FC ≤ −1) downregulated in LH-latent parasites (61 genes). Gene, PlasmoDB gene identifier. Gene_Label, gene symbol or common name. log2FC, log2 fold change in expression, LH-latent relative to NM-latent; all values here are negative, indic…
Gene	Gene_Label	log2FC	padj
PF3D7_0818900	HSP70	-1.48866	1.91e-208
PF3D7_1357100	elongation factor 1-alpha	-1.29447	3.97e-75
PF3D7_1473200	DnaJ protein, putative	-1.18412	1.92e-30
PF3D7_0519700	FoP domain-containing protein, putative	-1.25371	2.43e-30
PF3D7_1428300	proliferation-associated protein 2g4, putative	-1.40104	2.76e-25
PF3D7_1243600	translation initiation factor SUI1, putative	-1.08759	2.83e-19
PF3D7_0532300	Plasmodium exported protein (PHISTb), unknown function	-1.49721	3.04e-19
PF3D7_0702400	SEMP1	-1.00241	1.72e-18
PF3D7_1301400	HYP12	-1.37787	3.36e-18
PF3D7_1312900	EIF4G	-1.41237	4.93e-16
PF3D7_1129100	PV1	-1.02082	6.51e-15
PF3D7_0532400	LyMP	-1.16796	1.9e-13
PF3D7_1007900	EIF3D	-1.0113	1.68e-12
PF3D7_1225700	VAC14 domain-containing protein, putative	-1.35828	1.95e-12
PF3D7_1102800	ETRAMP11.2	-1.72367	1.05e-11
PF3D7_0501300	SBP1	-1.00063	2.08e-11
PF3D7_1476200	Plasmodium exported protein (PHISTb), unknown function	-1.17153	2.7e-11
PF3D7_1202600	NEMF	-1.34771	1.15e-10
PF3D7_0936800	Plasmodium exported protein (PHISTc), unknown function	-1.1081	4.41e-10
PF3D7_1401400	ETRAMP14	-1.54016	1.06e-09
PF3D7_1102700	ETRAMP11.1	-1.72648	1.18e-09
PF3D7_1436000	GPI	-1.0912	2.19e-09
PF3D7_1353100	Plasmodium exported protein, unknown function	-1.1028	2.46e-09
PF3D7_0935900	REX1	-1.06748	7.64e-09
PF3D7_1478600	PTP3	-1.31954	3.26e-08
PF3D7_0220700	Plasmodium exported protein (hyp9), unknown function	-1.01684	8e-08
PF3D7_1370300	MAHRP1	-1.35752	8.99e-08
PF3D7_1011700	RAD23	-1.03535	1.02e-07
PF3D7_1469600	ACC	-1.09704	1.11e-07
PF3D7_1001500	ETRAMP10	-2.37628	1.45e-07
PF3D7_0936000	REX2	-1.58896	2.06e-07
PF3D7_1301700	CBP2	-1.96979	4.32e-07
PF3D7_1372200	HRPIII	-2.38759	1.38e-06
PF3D7_1336800	NUDC	-1.00669	3.73e-06
PF3D7_0619500	ACS12	-1.03195	4.94e-06
PF3D7_0716200	PDCD2 domain-containing protein, putative	-1.17348	8.88e-06
PF3D7_0505700	conserved Plasmodium membrane protein, unknown function	-1.0039	9.67e-06
PF3D7_0827000	DBP10	-1.06218	1.24e-05
PF3D7_1473700	NUP116	-1.24014	1.35e-05
PF3D7_1434600	METAP2	-1.24459	2.8e-05
PF3D7_0402100	Plasmodium exported protein (PHISTb), unknown function	-1.28273	5.18e-05
PF3D7_1200700	ACS7	-1.148	5.24e-05
PF3D7_1116800	HSP101	-1.0178	5.32e-05
PF3D7_0936300	REX3	-1.38187	0.00011811
PF3D7_1134600	ZNF4	-1.31522	0.000192766
PF3D7_1112600	ATPase, putative	-1.33756	0.000193904
PF3D7_0728000	eIF2alpha	-1.02571	0.00023197
PF3D7_0202500	ETRAMP2	-1.68127	0.000528452
PF3D7_0722600	UTP7	-1.00316	0.000959294
PF3D7_1445200	MAK5	-1.14534	0.00200243
PF3D7_1412100	MCMBP	-1.20351	0.00414773
PF3D7_1305300	GCN1	-1.09441	0.00516141
PF3D7_0915600	conserved Plasmodium protein, unknown function	-1.33172	0.00649704
PF3D7_1148900	Plasmodium exported protein, unknown function	-1.07388	0.00655783
PF3D7_1234500	conserved Plasmodium protein, unknown function	-1.66205	0.00730226
PF3D7_0525200	SMC6	-1.20672	0.0109547
PF3D7_1238500	conserved Plasmodium protein, unknown function	-1.24482	0.0111874
PF3D7_0510100	KH domain-containing protein, putative	-1.03307	0.0115117
PF3D7_0303700	BCKDH-E2	-1.46912	0.017572
PF3D7_1249100	THUMP domain-containing protein, putative	-1.23505	0.0183763
PF3D7_1327300	SPM3	-1.03521	0.0295764
