## Supplementary Table 21 for "Environmental stress promotes entry into a pre-existing latent state in *Plasmodium falciparum*"

### Sheet: Supplementary Table 17 GSEA LH 
Supplementary Table 21. Gene set enrichment analysis of metabolic pathways, LH-latent versus NM-latent parasites. Gene set enrichment analysis (GSEA) was performed using fgsea (Korotkevich et al., 2021, bioRxiv preprint) on genes ranked by MAST differential expression statistics (Supplementary Table 14), testing pathway gene sets curated from PlasmoDB release 68. pathway, name of the tested gene …
pathway	pval	padj	log2err	ES	NES	size	leadingEdge
phosphatidylinositol-3-phosphate binding (GO:0032266)	0.00324704	0.306845	NA	-1	-1.46756	5	PF3D7_0818900
cell redox homeostasis (GO:0045454)	0.00324704	0.306845	NA	-0.999385	-1.46666	5	PF3D7_0922200
regulation of DNA-templated transcription (GO:0006355)	0.0094266	0.445407	0.38073	-0.997125	-1.13751	18	PF3D7_1011800
sequence-specific DNA binding (GO:0043565)	0.0094266	0.445407	0.38073	-0.997125	-1.13751	18	PF3D7_1011800
DNA-binding transcription factor activity (GO:0003700)	0.0137327	0.519095	0.38073	-0.99713	-1.30188	9	PF3D7_1011800
DNA-directed RNA polymerase activity (GO:0003899)	0.0258126	0.69694	0.352488	0.997132	2.34708	5	PF3D7_1307600
protein-containing complex (GO:0032991)	0.0235953	0.69694	0.352488	-0.996096	-1.11428	20	PF3D7_1129100
rhoptry (GO:0020008)	0.0326875	0.772242	0.321776	0.998349	1.56209	40	PF3D7_0302500;PF3D7_0905400;PF3D7_0707300
palmitoyltransferase activity (GO:0016409)	0.0875421	0.849438	0.282013	0.993641	2.45495	12	PF3D7_0932500
protein palmitoylation (GO:0018345)	0.0875421	0.849438	0.282013	0.993641	2.45495	12	PF3D7_0932500
cis-Golgi network (GO:0005801)	0.0585716	0.849438	0.321776	0.994263	2.37195	6	PF3D7_1332000
rhoptry neck (GO:1990225)	0.0696863	0.849438	0.287805	0.99487	2.34021	14	PF3D7_0722200
cell adhesion molecule binding (GO:0050839)	0.0830597	0.849438	0.287805	0.994681	1.53639	52	PF3D7_0302500
protein transport (GO:0015031)	0.0617696	0.849438	0.234393	-0.993854	-1.38856	6	PF3D7_0501300
response to heat (GO:0009408)	0.0486656	0.849438	0.257206	-0.994496	-1.2988	8	PF3D7_0818900;PF3D7_0708800
cytoplasm (GO:0005737)	0.0513078	0.849438	0.197822	-0.939297	-1.11336	235	PF3D7_0818900;PF3D7_0708800;PF3D7_1006800;PF3D7_1224300;PF3D7_1453700;PF3D7_0501300;PF3D7_1211800;PF3D7_1366900;PF3D7_0935900;PF3D7_1010600;PF3D7_0814200;PF3D7_1359400;PF3D7_1129000;PF3D7_1015900;PF3D7_0919000;PF3D7_1134600;PF3D7_0706000;PF3D7_1360800;PF3D7_1247400;PF3D7_1347500;PF3D7_1342400;PF3D7_0209800;PF3D7_1412100;PF3D7_1311800;PF3D7_0915400;PF3D7_1459000;PF3D7_1468700;PF3D7_1419100;PF3D7_1…
Maurer's cleft (GO:0020036)	0.0853414	0.849438	0.15017	-0.931475	-1.10606	308	PF3D7_0922200;PF3D7_1473200;PF3D7_0532300;PF3D7_0702400;PF3D7_1301400;PF3D7_1252300;PF3D7_1129100;PF3D7_0532400;PF3D7_0501300;PF3D7_1476200;PF3D7_0601900;PF3D7_1302000;PF3D7_0936800;PF3D7_1436000;PF3D7_1353100;PF3D7_0935900;PF3D7_0500800;PF3D7_1370300;PF3D7_0936000;PF3D7_1301700;PF3D7_0913200;PF3D7_1372200;PF3D7_0830400;PF3D7_0214100;PF3D7_0402100;PF3D7_1200700;PF3D7_1116800;PF3D7_1323200;PF3D7_0…
food vacuole (GO:0020020)	0.0883576	0.849438	0.15017	-0.952622	-1.10189	103	PF3D7_0818900;PF3D7_0708400;PF3D7_0922200;PF3D7_0827900;PF3D7_1343000;PF3D7_1301400;PF3D7_0523000;PF3D7_1006800;PF3D7_1129100;PF3D7_0917900;PF3D7_1134000;PF3D7_0814200;PF3D7_1116700;PF3D7_1015900;PF3D7_1372200;PF3D7_0925900;PF3D7_1360800;PF3D7_1407800;PF3D7_1347500;PF3D7_1323200;PF3D7_1408000;PF3D7_1311800;PF3D7_1115700;PF3D7_1454400;PF3D7_1127000;PF3D7_1468700
cytosol (GO:0005829)	0.0898876	0.849438	0.147331	-0.944824	-1.10116	141	PF3D7_0818900;PF3D7_1224300;PF3D7_1202900;PF3D7_1434300;PF3D7_0608700;PF3D7_0817900;PF3D7_0925900;PF3D7_1347500;PF3D7_0811300;PF3D7_1311800;PF3D7_0911900;PF3D7_1454400
ATP hydrolysis activity (GO:0016887)	0.0717489	0.849438	0.175204	-0.979067	-1.08511	42	PF3D7_0818900;PF3D7_0708400;PF3D7_0708800
cell gliding (GO:0071976)	0.156934	0.928286	0.216543	0.989329	2.32718	14	PF3D7_0515700
immunoglobulin production (GO:0002377)	0.153425	0.928286	0.188204	0.829499	2.06578	8	PF3D7_0207400;PF3D7_0207500;PF3D7_0207600;PF3D7_0207700;PF3D7_0207800;PF3D7_0207900;PF3D7_0208000
cell-cell adhesion (GO:0098609)	0.201067	0.928286	0.249247	0.963609	1.47259	55	PF3D7_0707300
protein ubiquitination (GO:0016567)	0.107639	0.928286	0.17822	-0.985298	-1.44599	5	PF3D7_1211800
PTEX complex (GO:0097619)	0.15625	0.928286	0.145516	-0.977673	-1.4348	5	PF3D7_1116800;PF3D7_1436300
vacuolar proton-transporting V-type ATPase, V1 domain (GO:0000221)	0.21875	0.928286	0.120433	-0.96948	-1.42277	5	PF3D7_1323200
ribosomal large subunit biogenesis (GO:0042273)	0.230903	0.928286	0.116739	-0.96866	-1.42157	5	PF3D7_1445200
mRNA cap binding (GO:0098808)	0.248264	0.928286	0.111918	-0.967227	-1.41946	5	PF3D7_1015900;PF3D7_1107300
signal recognition particle, endoplasmic reticulum targeting (GO:0005786)	0.248264	0.928286	0.111918	-0.967227	-1.41946	5	PF3D7_1136400
protein homodimerization activity (GO:0042803)	0.272569	0.928286	0.10592	-0.963335	-1.41375	5	PF3D7_0922200;PF3D7_1457000;PF3D7_1454400
ATP-dependent activity, acting on RNA (GO:0008186)	0.3125	0.928286	0.0975449	-0.957395	-1.40504	5	PF3D7_1419100
protein transport by the Sec complex (GO:0043952)	0.335069	0.928286	0.0934449	-0.955346	-1.40203	5	PF3D7_1361100
eukaryotic translation initiation factor 3 complex (GO:0005852)	0.248748	0.928286	0.10925	-0.970088	-1.35536	6	PF3D7_1206200;PF3D7_1212700
vacuolar acidification (GO:0007035)	0.253756	0.928286	0.107972	-0.969473	-1.3545	6	PF3D7_1323200
aspartic-type endopeptidase activity (GO:0004190)	0.265442	0.928286	0.105125	-0.969064	-1.35393	6	PF3D7_1408000
response to oxidative stress (GO:0006979)	0.150235	0.928286	0.175204	0.574554	1.35241	5	PF3D7_1215000;PF3D7_0807700
obsolete DNA duplex unwinding (GO:0032508)	0.338898	0.928286	0.0905429	-0.959435	-1.34048	6	PF3D7_1459000
obsolete signal peptide processing (GO:0006465)	0.18871	0.928286	0.12564	-0.977049	-1.33524	7	PF3D7_1457000
host cell surface receptor binding (GO:0046789)	0.302326	0.928286	0.227987	0.819698	1.32906	36	PF3D7_0905400;PF3D7_1229400;PF3D7_0722200
nuclear pore (GO:0005643)	0.26129	0.928286	0.103958	-0.970492	-1.32628	7	PF3D7_0706000;PF3D7_1446500
RNA splicing (GO:0008380)	0.152582	0.928286	0.173748	0.561573	1.32185	5	PF3D7_0405400;PF3D7_0517300;PF3D7_0522800;PF3D7_0619900
RNA polymerase III complex (GO:0005666)	0.314516	0.928286	0.0928481	-0.965574	-1.31956	7	PF3D7_1206600
protein-containing complex binding (GO:0044877)	0.321569	0.928286	0.153159	0.580393	1.28371	16	PF3D7_0905400
histone acetyltransferase complex (GO:0000123)	0.177612	0.928286	0.124434	-0.978475	-1.27752	9	PF3D7_0919000
CCR4-NOT complex (GO:0030014)	0.290424	0.928286	0.0959207	-0.968846	-1.2653	8	PF3D7_0811300
unfolded protein binding (GO:0051082)	0.127436	0.928286	0.15017	-0.983186	-1.23087	10	PF3D7_0608700
translocation of peptides or proteins into host (GO:0042000)	0.229851	0.928286	0.158514	0.497437	1.23033	10	PF3D7_0101300;PF3D7_0114100;PF3D7_0222100;PF3D7_0324100;PF3D7_0700800;PF3D7_0701600;PF3D7_0713100;PF3D7_1039700;PF3D7_1100800;PF3D7_1101700
peptidase activity (GO:0008233)	0.175887	0.928286	0.121543	-0.977026	-1.19953	12	PF3D7_1457000
translational initiation (GO:0006413)	0.262849	0.928286	0.0978773	-0.970468	-1.18902	11	PF3D7_1010600;PF3D7_0728000;PF3D7_0815600;PF3D7_1212700
schizogony (GO:0020014)	0.333333	0.928286	0.0843144	-0.965956	-1.18349	11	PF3D7_1412100
apical complex (GO:0020007)	0.174451	0.928286	0.119888	-0.977632	-1.15891	14	PF3D7_1116800;PF3D7_1436300
translation initiation factor activity (GO:0003743)	0.23427	0.928286	0.0992333	-0.970848	-1.12686	16	PF3D7_1010600;PF3D7_1206700;PF3D7_1206200;PF3D7_0728000;PF3D7_0815600;PF3D7_1212700
cell surface (GO:0009986)	0.158698	0.928286	0.106323	-0.938821	-1.09818	149	PF3D7_0818900;PF3D7_0708400;PF3D7_0922200;PF3D7_0827900;PF3D7_0917900;PF3D7_1224300;PF3D7_1211800;PF3D7_1420700;PF3D7_1015900;PF3D7_1104400;PF3D7_1457000
antigenic variation (GO:0020033)	0.269583	0.928286	0.0760837	-0.929101	-1.08969	162	PF3D7_0412400
symbiont-mediated perturbation of host erythrocyte aggregation (GO:0020013)	0.269583	0.928286	0.0760837	-0.929101	-1.08969	162	PF3D7_0412400
respiratory chain complex IV (GO:0045277)	0.276995	0.928286	0.125033	0.458624	1.07952	5	PF3D7_0608400;PF3D7_0809250;PF3D7_1003100;PF3D7_1025800;PF3D7_1125600
mRNA binding (GO:0003729)	0.305139	0.928286	0.0723571	-0.942816	-1.07888	69	PF3D7_1006800;PF3D7_0703500;PF3D7_1366900;PF3D7_1010600;PF3D7_0814200;PF3D7_1036900;PF3D7_1359400;PF3D7_0706500;PF3D7_0108300;PF3D7_1206200;PF3D7_1347500;PF3D7_0815600;PF3D7_1107300;PF3D7_1110400;PF3D7_1330800;PF3D7_1415400;PF3D7_0511500;PF3D7_0629400;PF3D7_1006200;PF3D7_0528200;PF3D7_0515000;PF3D7_0810600;PF3D7_0310300
DNA Repair	0.271259	0.928286	0.0787114	-0.946944	-1.07852	63	PF3D7_1011700;PF3D7_1362200
inner membrane pellicle complex (GO:0070258)	0.319012	0.928286	0.0702813	-0.942875	-1.07676	66	PF3D7_0708800;PF3D7_0704300
exit from host cell (GO:0035891)	0.193699	0.928286	0.102449	-0.969529	-1.07398	30	PF3D7_1412800
microneme (GO:0020009)	0.169473	0.928286	0.108394	-0.965951	-1.07002	41	PF3D7_0827900;PF3D7_1457000;PF3D7_1311800
protein binding (GO:0005515)	0.317	0.928286	0.0670513	-0.895357	-1.0686	354	PF3D7_0818900;PF3D7_0708400;PF3D7_0922200;PF3D7_0827900;PF3D7_0708800;PF3D7_1343000;PF3D7_0532300;PF3D7_0702400;PF3D7_0523000;PF3D7_1312900;PF3D7_1129100;PF3D7_0532400;PF3D7_0917900;PF3D7_0501300;PF3D7_0601900;PF3D7_0936800;PF3D7_1353100;PF3D7_0935900;PF3D7_1010600;PF3D7_0500800;PF3D7_1370300;PF3D7_1420700;PF3D7_0936000;PF3D7_1015900;PF3D7_1434300;PF3D7_1301700;PF3D7_1206700;PF3D7_1344200;PF3D7_0…
protein folding (GO:0006457)	0.292079	0.928286	0.0822055	-0.963078	-1.06825	24	PF3D7_0827900;PF3D7_0708800;PF3D7_1453700;PF3D7_0608700;PF3D7_1247400
ATP binding (GO:0005524)	0.302381	0.928286	0.0782955	-0.961728	-1.06566	27	PF3D7_1301700;PF3D7_0827000;PF3D7_0915400
mitochondrial inner membrane (GO:0005743)	0.286385	0.928286	0.122679	0.450143	1.05956	5	PF3D7_0502200;PF3D7_0603200;PF3D7_0603300;PF3D7_0823900
nuclease activity (GO:0004518)	0.279452	0.928286	0.135741	0.389732	0.970586	8	PF3D7_0107200;PF3D7_0107800;PF3D7_0319200;PF3D7_0323500
protein kinase activity (GO:0004672)	0.296296	0.928286	0.147331	0.359692	0.888679	12	PF3D7_0107600;PF3D7_0213400;PF3D7_0214600;PF3D7_0317200;PF3D7_0415300;PF3D7_0417800
transcription by RNA polymerase II (GO:0006366)	0.302181	0.928286	0.1396	0.35273	0.877677	11	PF3D7_0110400;PF3D7_0303300;PF3D7_0318200;PF3D7_0506200;PF3D7_0522200;PF3D7_0708100;PF3D7_0717300
heparin binding (GO:0008201)	0.334337	0.928286	0.129443	0.355884	0.86347	9	PF3D7_0102500;PF3D7_0402300;PF3D7_0424100;PF3D7_0424200;PF3D7_0731500;PF3D7_0801300
chromatin binding (GO:0003682)	0.359498	0.930968	0.0838361	-0.960443	-1.25432	8	PF3D7_0320900
vesicle (GO:0031982)	0.35536	0.930968	0.0808589	-0.963084	-1.17997	11	PF3D7_0911900
RNA helicase activity (GO:0003724)	0.35958	0.930968	0.0743625	-0.959745	-1.09487	18	PF3D7_0209800;PF3D7_0422500;PF3D7_1459000
5'-3' DNA helicase activity (GO:0043139)	0.356808	0.930968	0.107972	0.416837	0.981166	5	PF3D7_0103600;PF3D7_0809700;PF3D7_0934100;PF3D7_1106000;PF3D7_1202000
COPI vesicle coat (GO:0030126)	0.423611	0.933541	0.08042	-0.942032	-1.38249	5	PF3D7_1134800
proteasome regulatory particle, base subcomplex (GO:0008540)	0.454861	0.933541	0.0766747	-0.937116	-1.37528	5	PF3D7_1248900;PF3D7_1130400
lipase activity (GO:0016298)	0.484375	0.933541	0.0734381	-0.933429	-1.36986	5	PF3D7_0218600
lipid metabolic process (GO:0006629)	0.484375	0.933541	0.0734381	-0.933429	-1.36986	5	PF3D7_0218600
regulation of translation (GO:0006417)	0.405676	0.933541	0.0806388	-0.953083	-1.3316	6	PF3D7_1347500;PF3D7_0202400
hemoglobin catabolic process (GO:0042540)	0.434057	0.933541	0.0770737	-0.9496	-1.32674	6	PF3D7_1360800;PF3D7_1458000;PF3D7_1408000;PF3D7_1454400;PF3D7_1115400
proteasome regulatory particle (GO:0005838)	0.475793	0.933541	0.0723571	-0.943249	-1.31786	6	PF3D7_1017900
retrograde vesicle-mediated transport, Golgi to endoplasmic reticulum (GO:0006890)	0.48581	0.933541	0.0713053	-0.94202	-1.31614	6	PF3D7_1134800
proteasome regulatory particle assembly (GO:0070682)	0.520868	0.933541	0.0678338	-0.937103	-1.30927	6	PF3D7_1248900;PF3D7_1130400
3'-5' DNA helicase activity (GO:0043138)	0.383871	0.933541	0.0817516	-0.957377	-1.30836	7	PF3D7_1419100
chaperonin-containing T-complex (GO:0005832)	0.502355	0.933541	0.0665892	-0.946505	-1.23612	8	PF3D7_0608700;PF3D7_0214000
DNA helicase activity (GO:0003678)	0.503925	0.933541	0.0664364	-0.945756	-1.23514	8	PF3D7_1362200
rRNA processing (GO:0006364)	0.385307	0.933541	0.0776799	-0.960016	-1.20186	10	PF3D7_1118500
intracellular anatomical structure (GO:0005622)	0.418291	0.933541	0.0734381	-0.957556	-1.19878	10	PF3D7_0520900
apicomplexan dense granule (GO:0020026)	0.445277	0.933541	0.0702813	-0.955505	-1.19622	10	PF3D7_1129100;PF3D7_1116800;PF3D7_1436300;PF3D7_1121600;PF3D7_0220000
zinc ion binding (GO:0008270)	0.484258	0.933541	0.0661326	-0.95202	-1.19185	10	PF3D7_0801800
small-subunit processome (GO:0032040)	0.389134	0.933541	0.0760837	-0.960213	-1.17645	11	PF3D7_0722600;PF3D7_1118500
endoplasmic reticulum membrane (GO:0005789)	0.41116	0.933541	0.0732559	-0.958983	-1.17494	11	PF3D7_1212500
cell motility (GO:0048870)	0.436879	0.933541	0.0684715	-0.955692	-1.17333	12	PF3D7_0911900;PF3D7_1327300
ribosome binding (GO:0043022)	0.472954	0.933541	0.0635008	-0.952811	-1.1582	13	PF3D7_0202400
basal part of cell (GO:0045178)	0.368132	0.933541	0.0755015	-0.961215	-1.13945	14	PF3D7_0704300
apical part of cell (GO:0045177)	0.409639	0.933541	0.245042	0.711569	1.08742	55	PF3D7_0404700
host cell (GO:0043657)	0.401452	0.933541	0.0574877	-0.930782	-1.07782	105	PF3D7_0730900;PF3D7_0220700;PF3D7_0402100;PF3D7_1477500;PF3D7_0730800;PF3D7_1001700;PF3D7_0220500;PF3D7_0202400;PF3D7_1401000;PF3D7_0301700;PF3D7_0301600;PF3D7_1201200;PF3D7_1404800;PF3D7_1149100
DNA binding (GO:0003677)	0.516245	0.933541	0.0526973	-0.947953	-1.0496	26	PF3D7_0814200;PF3D7_0817900;PF3D7_1347500;PF3D7_0320900;PF3D7_1006200
nucleolus (GO:0005730)	0.516245	0.933541	0.0526973	-0.947953	-1.0496	26	PF3D7_1008800;PF3D7_0722600;PF3D7_1422400
protein phosphorylation (GO:0006468)	0.512387	0.933541	0.0499914	-0.94315	-1.04624	39	PF3D7_0628200;PF3D7_1342400;PF3D7_0424700;PF3D7_0424500
glycolytic process (GO:0006096)	0.523474	0.933541	0.0852885	0.354609	0.83469	5	PF3D7_0318800;PF3D7_0413500;PF3D7_0624000
chromosome, centromeric region (GO:0000775)	0.426702	0.933541	0.103576	0.339256	0.8289	7	PF3D7_0316500;PF3D7_0414000;PF3D7_0509100;PF3D7_0616200
centrosome (GO:0005813)	0.523573	0.933541	0.0883594	0.32565	0.776884	6	PF3D7_0107000;PF3D7_0504700;PF3D7_0603800;PF3D7_1027700;PF3D7_1105500
cytoplasmic vesicle (GO:0031410)	0.452055	0.933541	0.102822	0.3099	0.771772	8	PF3D7_0206200;PF3D7_0806300;PF3D7_0904900;PF3D7_1012900;PF3D7_1019900;PF3D7_1138400;PF3D7_1243900;PF3D7_1311400
DNA replication (GO:0006260)	0.415663	0.933541	0.114267	0.313448	0.760511	9	PF3D7_0219600;PF3D7_0317200;PF3D7_0409600;PF3D7_0411900
actin binding (GO:0003779)	0.506849	0.933541	0.0959207	0.296885	0.73936	8	PF3D7_0202000;PF3D7_0424400;PF3D7_0503600;PF3D7_0530900
obsolete anchored component of plasma membrane (GO:0046658)	0.445255	0.933541	0.122679	0.294212	0.674439	15	PF3D7_0304600;PF3D7_0404900;PF3D7_0405900;PF3D7_0419700;PF3D7_0508000;PF3D7_0612700;PF3D7_0612800;PF3D7_0620400
protein dephosphorylation (GO:0006470)	0.556716	0.934804	0.0592219	-0.940549	-1.228	9	PF3D7_1138500
RNA N6-methyladenosine methyltransferase complex (GO:0036396)	0.548077	0.934804	0.0560596	-0.948286	-1.12412	14	PF3D7_0519700;PF3D7_1036900;PF3D7_1340300;PF3D7_0209800;PF3D7_0524000;PF3D7_1006200
ART Tolerance	0.535642	0.934804	0.0433637	-0.883537	-1.03717	169	PF3D7_0818900;PF3D7_1006800;PF3D7_1116700;PF3D7_0500800;PF3D7_1372200;PF3D7_0812500;PF3D7_1238800;PF3D7_1206200;PF3D7_1116800;PF3D7_1457000;PF3D7_1406200;PF3D7_0209800;PF3D7_1115700;PF3D7_1110400
aminopeptidase activity (GO:0004177)	0.548611	0.934804	0.0672065	-0.647631	-0.950439	5	PF3D7_1311800;PF3D7_1454400
trans-Golgi network (GO:0005802)	0.557292	0.934804	0.0664364	-0.572921	-0.840797	5	PF3D7_1452500;PF3D7_1432800;PF3D7_1245800;PF3D7_1243000;PF3D7_1144900
chromosome, telomeric region (GO:0000781)	0.558904	0.934804	0.0902635	0.280411	0.698334	8	PF3D7_0206000;PF3D7_0517900;PF3D7_0612200;PF3D7_0622900;PF3D7_1033700;PF3D7_1117800;PF3D7_1209300
osmiophilic body (GO:0044310)	0.537778	0.934804	0.123257	0.232488	0.497501	21	PF3D7_0204900;PF3D7_0206200;PF3D7_0209200;PF3D7_0311700;PF3D7_0412200;PF3D7_0515600;PF3D7_0517600;PF3D7_0629800;PF3D7_0813200;PF3D7_0828800;PF3D7_0904400;PF3D7_1136900;PF3D7_1214800;PF3D7_1216500;PF3D7_1222100;PF3D7_1234400;PF3D7_1247800;PF3D7_1250100;PF3D7_1310600;PF3D7_1328100
host cell membrane (GO:0033644)	0.578692	0.951576	0.0477342	-0.944372	-1.04986	25	PF3D7_0702400;PF3D7_0532400;PF3D7_0936800;PF3D7_0935900
response to xenobiotic stimulus (GO:0009410)	0.579001	0.951576	0.0398407	-0.878437	-1.02567	144	PF3D7_0523000;PF3D7_0917900;PF3D7_1116700;PF3D7_1238800;PF3D7_1457000;PF3D7_0628200;PF3D7_1451100;PF3D7_1247400;PF3D7_1121600;PF3D7_1412800;PF3D7_1408000;PF3D7_1311800;PF3D7_0915400;PF3D7_0925700;PF3D7_1437900
DNA replication factor C complex (GO:0005663)	0.586854	0.956168	0.0791317	0.333839	0.7858	5	PF3D7_0218000;PF3D7_0219600
U4/U6 x U5 tri-snRNP complex (GO:0046540)	0.618524	0.959551	0.0566484	-0.935233	-1.2214	8	PF3D7_1309300
transcription regulator complex (GO:0005667)	0.642072	0.959551	0.0549074	-0.932978	-1.21845	8	PF3D7_1234100
histone binding (GO:0042393)	0.611348	0.959551	0.0524828	-0.939692	-1.15369	12	PF3D7_0919000;PF3D7_0501800;PF3D7_0314700;PF3D7_1203700
endoplasmic reticulum to Golgi vesicle-mediated transport (GO:0006888)	0.615385	0.959551	0.0507028	-0.942335	-1.11707	14	PF3D7_0214100;PF3D7_1361100;PF3D7_1134800
ubiquitin-dependent protein catabolic process (GO:0006511)	0.695055	0.959551	0.0451344	-0.936987	-1.09402	15	PF3D7_1017900;PF3D7_1130400
GTP binding (GO:0005525)	0.649264	0.959551	0.04707	-0.940259	-1.09135	16	PF3D7_1451100;PF3D7_0722400
spliceosomal complex (GO:0005681)	0.604891	0.959551	0.048506	-0.944102	-1.0538	21	PF3D7_0924700;PF3D7_0515000
host cell surface binding (GO:0046812)	0.683168	0.959551	0.0411544	-0.938515	-1.04101	24	PF3D7_1104400;PF3D7_0501200
host cell periphery (GO:0044538)	0.695548	0.959551	0.0390355	-0.937256	-1.03776	26	PF3D7_0532400;PF3D7_1476200;PF3D7_0113000;PF3D7_0424700;PF3D7_1362200;PF3D7_0424500;PF3D7_1102500;PF3D7_0424600
host cell surface (GO:0044228)	0.675294	0.959551	0.0393562	-0.937423	-1.03662	29	PF3D7_0532300;PF3D7_0532400;PF3D7_1301700;PF3D7_0108300;PF3D7_0113000;PF3D7_0220000;PF3D7_0501200;PF3D7_1439300;PF3D7_0424600
mRNA splicing, via spliceosome (GO:0000398)	0.643098	0.959551	0.0394367	-0.935411	-1.03619	41	PF3D7_1238300;PF3D7_0924700;PF3D7_0515000;PF3D7_1309300
nuclear periphery (GO:0034399)	0.659379	0.959551	0.0394367	-0.936521	-1.03483	35	PF3D7_1224300;PF3D7_0919000;PF3D7_0317300;PF3D7_1128200
host cell plasma membrane (GO:0020002)	0.597363	0.959551	0.0381629	-0.864336	-1.01709	174	PF3D7_0936800;PF3D7_0500800;PF3D7_1437900
RNA binding (GO:0003723)	0.678535	0.959551	0.0322878	-0.841878	-0.986082	159	PF3D7_0818900;PF3D7_1357100;PF3D7_0708400;PF3D7_0827900;PF3D7_1343000;PF3D7_1011800;PF3D7_1006800;PF3D7_0917900;PF3D7_1224300;PF3D7_0814200;PF3D7_1359400;PF3D7_1129000;PF3D7_1015900;PF3D7_0706500;PF3D7_1105000;PF3D7_0827000;PF3D7_1116800;PF3D7_1105100;PF3D7_0728000;PF3D7_1451100;PF3D7_1407800;PF3D7_1347500;PF3D7_0209800;PF3D7_1204300;PF3D7_1330800;PF3D7_0915400;PF3D7_0320900;PF3D7_1459000;PF3D7_1…
symbiont entry into host (GO:0044409)	0.675	0.959551	0.276501	0.522864	0.852989	97	PF3D7_0905400;PF3D7_0707300;PF3D7_0404700;PF3D7_0722200
proton motive force-driven ATP synthesis (GO:0015986)	0.652582	0.959551	0.0736213	0.312372	0.735272	5	PF3D7_0715500;PF3D7_1024300;PF3D7_1142800;PF3D7_1147700;PF3D7_1310000
GPI anchor biosynthetic process (GO:0006506)	0.652582	0.959551	0.0736213	0.31229	0.735079	5	PF3D7_0530750;PF3D7_0618900;PF3D7_1017400;PF3D7_1032400
DNA repair (GO:0006281)	0.685864	0.959551	0.0766747	0.266891	0.652091	7	PF3D7_0107800;PF3D7_0219600;PF3D7_0505500
protein serine/threonine kinase activity (GO:0004674)	0.63253	0.959551	0.0886261	0.263428	0.639147	9	PF3D7_0302100;PF3D7_0309200;PF3D7_0718100;PF3D7_0719200;PF3D7_1103700;PF3D7_1108400;PF3D7_1201600;PF3D7_1246900;PF3D7_1337800
DNA-directed DNA polymerase activity (GO:0003887)	0.673973	0.959551	0.0799859	0.254612	0.634084	8	PF3D7_0308000;PF3D7_0411900;PF3D7_0625300;PF3D7_0630300;PF3D7_1017000;PF3D7_1037000
EMC complex (GO:0072546)	0.664441	0.959551	0.0561767	-0.437308	-0.610985	6	PF3D7_1435400;PF3D7_1410000;PF3D7_1360200;PF3D7_1310500;PF3D7_1214400
extracellular vesicle (GO:1903561)	0.70296	0.962749	0.0324331	-0.857307	-0.986362	80	PF3D7_0818900;PF3D7_1357100;PF3D7_0708400;PF3D7_0922200;PF3D7_1343000;PF3D7_0702400;PF3D7_0917900;PF3D7_0501300;PF3D7_0601900;PF3D7_1353100;PF3D7_0935900;PF3D7_0814200;PF3D7_1370300;PF3D7_0621200;PF3D7_1105000;PF3D7_1116800;PF3D7_1436300;PF3D7_1219100;PF3D7_0628200;PF3D7_0202500;PF3D7_1121600
symbiont-mediated perturbation of host process (GO:0044003)	0.715125	0.972364	0.046882	-0.93313	-1.14327	11	PF3D7_0424700;PF3D7_0424500
kinetochore (GO:0000776)	0.779528	0.989829	0.0377705	-0.931814	-1.06301	18	PF3D7_0729100;PF3D7_0410900
Golgi apparatus (GO:0005794)	0.849132	0.989829	0.0345664	-0.858145	-0.981353	17	PF3D7_1343000
host cell cytosol (GO:0044164)	0.863095	0.989829	0.0281515	-0.855519	-0.947971	27	PF3D7_0532400;PF3D7_0936800
mitochondrion (GO:0005739)	0.758242	0.989829	0.025763	-0.792022	-0.942868	417	PF3D7_1357100;PF3D7_1357000;PF3D7_1134000;PF3D7_1129000;PF3D7_1112600;PF3D7_0303700;PF3D7_0523100
symbiont-containing vacuole membrane (GO:0020005)	0.824581	0.989829	0.0272372	-0.836154	-0.929617	45	PF3D7_1102800;PF3D7_0501300;PF3D7_1401400;PF3D7_1102700;PF3D7_1001500;PF3D7_1420700;PF3D7_1116800;PF3D7_1436300;PF3D7_0202500;PF3D7_1121600;PF3D7_1024800
proteolysis (GO:0006508)	0.875303	0.989829	0.0282924	-0.830017	-0.922734	25	PF3D7_1458000;PF3D7_1311800;PF3D7_1454400;PF3D7_0817500;PF3D7_1115400
apicoplast (GO:0020011)	0.807229	0.989829	0.0225843	-0.769166	-0.91346	306	PF3D7_0601900;PF3D7_1469600;PF3D7_0505700;PF3D7_1443900;PF3D7_1360800;PF3D7_0321000;PF3D7_1457300;PF3D7_0731600;PF3D7_0111500;PF3D7_0112000;PF3D7_0108700;PF3D7_1221700;PF3D7_1333000
infected host cell surface knob (GO:0020030)	0.830087	0.989829	0.025201	-0.79277	-0.898148	58	PF3D7_1357000;PF3D7_0532400;PF3D7_0500800;PF3D7_0731600
plasma membrane (GO:0005886)	0.8541	0.989829	0.0227269	-0.748774	-0.858848	74	PF3D7_1420700;PF3D7_1015900;PF3D7_1129900;PF3D7_0202400;PF3D7_0502400;PF3D7_1340900;PF3D7_0811600
endoplasmic reticulum (GO:0005783)	0.860906	0.989829	0.0216519	-0.742484	-0.855288	84	PF3D7_0917900;PF3D7_1344200;PF3D7_1116800;PF3D7_1457000;PF3D7_0817500;PF3D7_0617200;PF3D7_1361100;PF3D7_1474600
Prp19 complex (GO:0000974)	0.741784	0.989829	0.0672065	0.28263	0.665264	5	PF3D7_0308600;PF3D7_0403700
proton-transporting ATPase activity, rotational mechanism (GO:0046961)	0.748826	0.989829	0.0667426	0.278124	0.654657	5	PF3D7_0106100;PF3D7_0406100
SCF ubiquitin ligase complex (GO:0019005)	0.784038	0.989829	0.0645031	0.272061	0.640385	5	PF3D7_0319100;PF3D7_0619700;PF3D7_0811000
endocytosis (GO:0006897)	0.748691	0.989829	0.0721798	0.254303	0.621335	7	PF3D7_0104300;PF3D7_0304200;PF3D7_0515300;PF3D7_0813000;PF3D7_1025000;PF3D7_1218300;PF3D7_1343700
mitochondrial matrix (GO:0005759)	0.812207	0.989829	0.0628004	0.263171	0.61946	5	PF3D7_0204900;PF3D7_0415600
ubiquitin-protein transferase activity (GO:0004842)	0.758904	0.989829	0.0738053	0.235602	0.586741	8	PF3D7_0312100;PF3D7_0316900;PF3D7_0527100;PF3D7_0704600
respiratory chain complex II (succinate dehydrogenase) (GO:0045273)	0.84555	0.989829	0.0661326	0.230386	0.5629	7	PF3D7_0109950;PF3D7_0213200
heterochromatin (GO:0000792)	0.819383	0.989829	0.0406579	-0.421806	-0.516796	11	PF3D7_1466400;PF3D7_1456000;PF3D7_1449500;PF3D7_1408200;PF3D7_1325400;PF3D7_1239200;PF3D7_1220900;PF3D7_1139300;PF3D7_1124300;PF3D7_1107800
vesicle-mediated transport (GO:0016192)	0.818182	0.989829	0.0806388	0.189487	0.468159	12	PF3D7_0210700;PF3D7_0320100;PF3D7_0502000;PF3D7_0613500;PF3D7_1111300;PF3D7_1118100;PF3D7_1119500;PF3D7_1146900;PF3D7_1311400;PF3D7_1326800;PF3D7_1332300
exosome (RNase complex) (GO:0000178)	0.771642	0.989829	0.0441523	-0.349938	-0.456888	9	PF3D7_1449700;PF3D7_1427800;PF3D7_1364500;PF3D7_1359300;PF3D7_1340100;PF3D7_1307000
endopeptidase Clp complex (GO:0009368)	0.817708	0.989829	0.0484088	-0.306678	-0.450068	5	PF3D7_1436800;PF3D7_1406600;PF3D7_1320100
tricarboxylic acid cycle (GO:0006099)	0.762903	0.989829	0.048215	-0.327635	-0.447747	7	PF3D7_1431600;PF3D7_1345700;PF3D7_1342100;PF3D7_1212800;PF3D7_1034400;PF3D7_1022500
obsolete mitochondrial respiratory chain complex IV (GO:0005751)	0.812594	0.989829	0.0419926	-0.340209	-0.425915	10	PF3D7_1430900;PF3D7_1402200;PF3D7_1362000;PF3D7_1361700;PF3D7_1345300;PF3D7_1339400
SNARE complex (GO:0031201)	0.839733	0.989829	0.0454059	-0.284061	-0.396876	6	PF3D7_1452500;PF3D7_1324700;PF3D7_1243000;PF3D7_1111300;PF3D7_1011200
preribosome, large subunit precursor (GO:0030687)	0.888889	0.989829	0.0445962	-0.266735	-0.39145	5	PF3D7_1423000;PF3D7_1307300;PF3D7_1251500
protein folding in endoplasmic reticulum (GO:0034975)	0.856427	0.989829	0.0445071	-0.274431	-0.383422	6	PF3D7_1435400;PF3D7_1410000;PF3D7_1360200
perinuclear region of cytoplasm (GO:0048471)	0.835165	0.989829	0.0428451	-0.28802	-0.37615	8	PF3D7_1359300;PF3D7_1342600;PF3D7_1241500;PF3D7_1206000;PF3D7_1132800;PF3D7_1123100
intracellular protein transport (GO:0006886)	0.877551	0.989829	0.0405756	-0.256251	-0.33466	8	PF3D7_1452500;PF3D7_1326800;PF3D7_1324700;PF3D7_1311400;PF3D7_1210100;PF3D7_1104100
phosphatase activity (GO:0016791)	0.883871	0.989829	0.041488	-0.243794	-0.33317	7	PF3D7_1469200;PF3D7_1355500;PF3D7_1332600;PF3D7_1205200;PF3D7_1118400
regulation of cell cycle process (GO:0010564)	0.890323	0.989829	0.0411544	-0.23832	-0.325689	7	PF3D7_1463700;PF3D7_1345500;PF3D7_1333200;PF3D7_0916500;PF3D7_0815700;PF3D7_0711000;PF3D7_0619400
SNAP receptor activity (GO:0005484)	0.889552	0.989829	0.0376143	-0.228577	-0.298436	9	PF3D7_1452500;PF3D7_1326800;PF3D7_1324700;PF3D7_1210100;PF3D7_1111300;PF3D7_1104100;PF3D7_1011200
adhesion of symbiont to microvasculature (GO:0020035)	0.949917	0.99646	0.143903	0.56821	0.967202	143	PF3D7_0302500
membrane (GO:0016020)	0.924633	0.99646	0.143903	0.542434	0.923918	147	PF3D7_1228600;PF3D7_0206800;PF3D7_0716900;PF3D7_1022200;PF3D7_1322000
host cell cytoplasm (GO:0030430)	0.950783	0.99646	0.0192297	-0.641808	-0.713775	46	PF3D7_0532300;PF3D7_0702400;PF3D7_1301400;PF3D7_0532400;PF3D7_0935900;PF3D7_1478600;PF3D7_0108300;PF3D7_0214100;PF3D7_0936300;PF3D7_0911900;PF3D7_1201100;PF3D7_0202400;PF3D7_0424700;PF3D7_0214000;PF3D7_1038800;PF3D7_0501200;PF3D7_0702500
symbiont-containing vacuole (GO:0020003)	0.97551	0.99646	0.00989821	-0.556831	-0.649873	143	PF3D7_0827900;PF3D7_1129100;PF3D7_1116700;PF3D7_1420700;PF3D7_0925900;PF3D7_1104400;PF3D7_1116800;PF3D7_1024800;PF3D7_0202400;PF3D7_0502400;PF3D7_1362200
cell periphery (GO:0071944)	0.962696	0.99646	0.0228694	-0.509258	-0.563867	26	PF3D7_1404900
intracellular transport (GO:0046907)	0.950704	0.99646	0.0553643	0.215117	0.506349	5	PF3D7_0515300;PF3D7_0718300;PF3D7_0911300
regulation of cell cycle (GO:0051726)	0.985915	0.99646	0.053677	0.186358	0.438656	5	PF3D7_0518400;PF3D7_0605500
calcium ion binding (GO:0005509)	0.925926	0.99646	0.0741759	0.15641	0.386437	12	PF3D7_0408700;PF3D7_0511000;PF3D7_0717500;PF3D7_0816400;PF3D7_1022700;PF3D7_1108600;PF3D7_1110100;PF3D7_1136300;PF3D7_1238900;PF3D7_1304100
iron-sulfur cluster assembly (GO:0016226)	0.909677	0.99646	0.0401661	-0.229303	-0.313367	7	PF3D7_1454500;PF3D7_1413500;PF3D7_1361600;PF3D7_1209400;PF3D7_0910800;PF3D7_0703100;PF3D7_0614200
ribosomal small subunit biogenesis (GO:0042274)	0.965278	0.99646	0.0408229	-0.205817	-0.30205	5	PF3D7_1461200;PF3D7_1407500
obsolete mitochondrial respiratory chain complex III (GO:0005750)	0.926217	0.99646	0.0380842	-0.21736	-0.283869	8	PF3D7_1462700;PF3D7_1439400;PF3D7_1426900;PF3D7_1326000
mediator complex (GO:0016592)	0.92033	0.99646	0.0320704	-0.232348	-0.271288	15	PF3D7_1475000;PF3D7_1469800;PF3D7_1469700;PF3D7_1465200;PF3D7_1463000
condensin complex (GO:0000796)	0.971743	0.99646	0.0358449	-0.181876	-0.237528	8	PF3D7_1448200;PF3D7_1403100;PF3D7_1318400;PF3D7_1304000;PF3D7_1135600
plastid organization (GO:0009657)	0.943925	0.99646	0.0294228	-0.206692	-0.236367	17	PF3D7_1433800;PF3D7_1417800;PF3D7_1408700;PF3D7_1406600;PF3D7_1363700;PF3D7_1320100;PF3D7_1305100;PF3D7_1239700;PF3D7_1203300;PF3D7_1126100;PF3D7_1114900;PF3D7_1035700;PF3D7_0913500;PF3D7_0910100
crystalloid (GO:0044312)	0.956693	0.99646	0.0278699	-0.187616	-0.214031	18	PF3D7_1475500;PF3D7_1455800;PF3D7_1453500;PF3D7_1451600;PF3D7_1429300;PF3D7_1407000;PF3D7_1322900;PF3D7_1207300;PF3D7_1146100;PF3D7_1103500;PF3D7_1027900;PF3D7_0904200;PF3D7_0903800;PF3D7_0825800;PF3D7_0825700
GTPase activity (GO:0003924)	0.95467	0.99646	0.0302754	-0.182923	-0.213579	15	PF3D7_1442200;PF3D7_1423000;PF3D7_1416100;PF3D7_1411600;PF3D7_1349800;PF3D7_1312400;PF3D7_1218500;PF3D7_1217300;PF3D7_1201500
obsolete ubiquitin-dependent ERAD pathway (GO:0030433)	0.984397	0.99646	0.0303467	-0.145897	-0.179123	12	PF3D7_1468500;PF3D7_1452300;PF3D7_1418000;PF3D7_1345500;PF3D7_1333200
cell division (GO:0051301)	0.991653	0.996928	0.0377705	-0.157652	-0.220264	6	PF3D7_1455800;PF3D7_1406600;PF3D7_1246200
U2 snRNP (GO:0005686)	1	1	0.0555947	0.143208	0.341643	6	PF3D7_0308900;PF3D7_0522800
