## Supplementary Table 22 for "Environmental stress promotes entry into a pre-existing latent state in *Plasmodium falciparum*"

### Sheet: Supplementary Table 20 Absolute
Supplementary Table 22. Direction-agnostic (absolute) gene set enrichment analysis of metabolic pathways in latent versus normal trophozoite parasites. Gene set enrichment analysis (GSEA) was performed using fgsea (Korotkevich et al., 2021, bioRxiv preprint) on genes ranked by the absolute value of MAST differential expression statistics (Supplementary Table 16), discarding the direction of chang…
pathway	pval	padj	log2err	ES	NES	size	leadingEdge
heterochromatin (GO:0000792)	3.9e-05	0.00147573	NA	-0.493176	-1.91478	11	PF3D7_1466400;PF3D7_1456000;PF3D7_1449500;PF3D7_1408200;PF3D7_1325400;PF3D7_1239200;PF3D7_1220900;PF3D7_1139300;PF3D7_1124300;PF3D7_1107800
trans-Golgi network (GO:0005802)	2.57e-05	0.00147573	NA	-0.644203	-1.7418	5	PF3D7_1452500;PF3D7_1432800;PF3D7_1245800;PF3D7_1243000;PF3D7_1144900
EMC complex (GO:0072546)	2.74e-05	0.00147573	NA	-0.508605	-1.49256	6	PF3D7_1435400;PF3D7_1410000;PF3D7_1360200;PF3D7_1310500;PF3D7_1214400
exosome (RNase complex) (GO:0000178)	3.35e-05	0.00147573	NA	-0.421279	-1.46378	9	PF3D7_1449700;PF3D7_1427800;PF3D7_1364500;PF3D7_1359300;PF3D7_1340100;PF3D7_1307000
plastid organization (GO:0009657)	3.08e-05	0.00147573	NA	-0.27815	-1.29541	17	PF3D7_1433800;PF3D7_1417800;PF3D7_1408700;PF3D7_1406600;PF3D7_1363700;PF3D7_1320100;PF3D7_1305100;PF3D7_1239700;PF3D7_1203300;PF3D7_1126100;PF3D7_1114900;PF3D7_1035700;PF3D7_0913500;PF3D7_0910100
obsolete mitochondrial respiratory chain complex IV (GO:0005751)	7.51e-05	0.00236462	NA	-0.411564	-1.49636	10	PF3D7_1430900;PF3D7_1402200;PF3D7_1362000;PF3D7_1361700;PF3D7_1345300;PF3D7_1339400
phosphatidylinositol-3-phosphate binding (GO:0032266)	0.00155351	0.0419448	NA	1	1.44459	5	PF3D7_0818900
protein binding (GO:0005515)	0.00190542	0.0450156	0.45506	0.946675	1.02128	354	PF3D7_0818900;PF3D7_0708400;PF3D7_0922200;PF3D7_0827900;PF3D7_0708800;PF3D7_0302500;PF3D7_1343000;PF3D7_0532300;PF3D7_0702400;PF3D7_0523000;PF3D7_1312900;PF3D7_1129100;PF3D7_0532400;PF3D7_0917900;PF3D7_0501300;PF3D7_0601900;PF3D7_0936800;PF3D7_1353100;PF3D7_0935900;PF3D7_1010600;PF3D7_0500800;PF3D7_1370300;PF3D7_0905400;PF3D7_1420700;PF3D7_0936000;PF3D7_1015900;PF3D7_1434300;PF3D7_1301700;PF3D7_1…
cell redox homeostasis (GO:0045454)	0.0034315	0.0720615	0.431708	0.999385	1.4437	5	PF3D7_0922200
cell adhesion molecule binding (GO:0050839)	0.00492483	0.0930793	0.407018	0.993027	1.05549	52	PF3D7_0302500
adhesion of symbiont to microvasculature (GO:0020035)	0.011583	0.199017	0.38073	0.956105	1.02673	143	PF3D7_0302500;PF3D7_0532400;PF3D7_1301700
protein-containing complex (GO:0032991)	0.016557	0.260772	0.352488	0.995274	1.09301	20	PF3D7_1129100
regulation of DNA-templated transcription (GO:0006355)	0.0233082	0.314661	0.352488	0.996714	1.10309	18	PF3D7_1011800
sequence-specific DNA binding (GO:0043565)	0.0233082	0.314661	0.352488	0.996714	1.10309	18	PF3D7_1011800
cell surface (GO:0009986)	0.0268851	0.338752	0.352488	0.953826	1.02462	149	PF3D7_0818900;PF3D7_0708400;PF3D7_0922200;PF3D7_0827900;PF3D7_0917900;PF3D7_1224300;PF3D7_1211800;PF3D7_0905400;PF3D7_1420700;PF3D7_1015900;PF3D7_1104400;PF3D7_1457000
DNA-binding transcription factor activity (GO:0003700)	0.034495	0.407472	0.321776	0.99672	1.28204	9	PF3D7_1011800
response to heat (GO:0009408)	0.037594	0.40991	0.287857	0.994496	1.29885	8	PF3D7_0818900;PF3D7_0708800
extracellular vesicle (GO:1903561)	0.039039	0.40991	0.227987	0.965427	1.03092	80	PF3D7_0818900;PF3D7_1357100;PF3D7_0708400;PF3D7_0922200;PF3D7_0302500;PF3D7_1343000;PF3D7_0702400;PF3D7_0610400;PF3D7_1228600;PF3D7_0917900;PF3D7_0501300;PF3D7_0601900;PF3D7_1353100;PF3D7_0935900;PF3D7_0814200;PF3D7_1370300;PF3D7_0905400;PF3D7_0621200;PF3D7_1105000;PF3D7_1116800;PF3D7_1436300;PF3D7_1219100;PF3D7_0628200;PF3D7_0202500;PF3D7_1121600
protein transport (GO:0015031)	0.0448718	0.446356	0.271289	0.993034	1.39183	6	PF3D7_0501300
ATP hydrolysis activity (GO:0016887)	0.049949	0.449541	0.202072	0.979067	1.0393	42	PF3D7_0818900;PF3D7_0708400;PF3D7_0708800
cytoplasm (GO:0005737)	0.048951	0.449541	0.202072	0.941496	1.01408	235	PF3D7_0818900;PF3D7_0708800;PF3D7_1006800;PF3D7_1224300;PF3D7_1453700;PF3D7_0501300;PF3D7_1211800;PF3D7_1366900;PF3D7_0935900;PF3D7_1010600;PF3D7_0814200;PF3D7_1359400;PF3D7_1129000;PF3D7_1015900;PF3D7_0919000;PF3D7_1134600;PF3D7_0706000;PF3D7_1360800;PF3D7_1247400;PF3D7_1347500;PF3D7_1229400;PF3D7_1342400;PF3D7_0209800;PF3D7_1412100;PF3D7_1311800;PF3D7_0915400;PF3D7_1459000;PF3D7_1468700;PF3D7_1…
ART Tolerance	0.0539461	0.463446	0.191892	0.945199	1.0162	169	PF3D7_0818900;PF3D7_0610400;PF3D7_1006800;PF3D7_1116700;PF3D7_0500800;PF3D7_1372200;PF3D7_0812500;PF3D7_1238800;PF3D7_1206200;PF3D7_1116800;PF3D7_1457000;PF3D7_0905500;PF3D7_1406200;PF3D7_0209800;PF3D7_1115700;PF3D7_1110400
Maurer's cleft (GO:0020036)	0.0609391	0.50076	0.179782	0.93734	1.01071	308	PF3D7_0922200;PF3D7_1473200;PF3D7_0532300;PF3D7_0702400;PF3D7_1301400;PF3D7_1252300;PF3D7_1129100;PF3D7_0532400;PF3D7_0501300;PF3D7_1476200;PF3D7_0601900;PF3D7_1302000;PF3D7_0936800;PF3D7_1436000;PF3D7_1353100;PF3D7_0935900;PF3D7_0500800;PF3D7_1370300;PF3D7_0936000;PF3D7_1301700;PF3D7_0913200;PF3D7_1372200;PF3D7_0830400;PF3D7_0214100;PF3D7_0402100;PF3D7_1200700;PF3D7_1116800;PF3D7_1229400;PF3D7_1…
RNA binding (GO:0003723)	0.0659341	0.519231	0.172324	0.944805	1.01539	159	PF3D7_0818900;PF3D7_1357100;PF3D7_0708400;PF3D7_0827900;PF3D7_0302500;PF3D7_1343000;PF3D7_0610400;PF3D7_1011800;PF3D7_1006800;PF3D7_1228600;PF3D7_0917900;PF3D7_1224300;PF3D7_0814200;PF3D7_1359400;PF3D7_0905400;PF3D7_1129000;PF3D7_1015900;PF3D7_0706500;PF3D7_1105000;PF3D7_0827000;PF3D7_1116800;PF3D7_1105100;PF3D7_0728000;PF3D7_1451100;PF3D7_1407800;PF3D7_1347500;PF3D7_0209800;PF3D7_1204300;PF3D7_1…
rhoptry (GO:0020008)	0.0758197	0.573197	0.161979	0.975036	1.03558	40	PF3D7_0302500;PF3D7_0905400;PF3D7_0707300
protein ubiquitination (GO:0016567)	0.110184	0.80095	0.172324	0.984478	1.42217	5	PF3D7_1211800
PTEX complex (GO:0097619)	0.156928	0.839136	0.142057	0.97583	1.40968	5	PF3D7_1116800;PF3D7_1436300
DNA-directed RNA polymerase activity (GO:0003899)	0.205342	0.839136	0.122108	0.968251	1.39873	5	PF3D7_1307600
vacuolar proton-transporting V-type ATPase, V1 domain (GO:0000221)	0.215359	0.839136	0.118815	0.965998	1.39547	5	PF3D7_1323200
ribosomal large subunit biogenesis (GO:0042273)	0.227045	0.839136	0.11524	0.965178	1.39429	5	PF3D7_1445200
mRNA cap binding (GO:0098808)	0.233723	0.839136	0.113313	0.96354	1.39192	5	PF3D7_1015900;PF3D7_1107300
signal recognition particle, endoplasmic reticulum targeting (GO:0005786)	0.233723	0.839136	0.113313	0.96354	1.39192	5	PF3D7_1136400
protein homodimerization activity (GO:0042803)	0.262104	0.839136	0.10592	0.959238	1.38571	5	PF3D7_0922200;PF3D7_1457000;PF3D7_1454400
aminopeptidase activity (GO:0004177)	0.268781	0.839136	0.104344	0.958419	1.38452	5	PF3D7_1311800;PF3D7_1454400;PF3D7_0404700
eukaryotic translation initiation factor 3 complex (GO:0005852)	0.229167	0.839136	0.111918	0.96681	1.35507	6	PF3D7_1206200;PF3D7_1212700
vacuolar acidification (GO:0007035)	0.232372	0.839136	0.111011	0.965991	1.35392	6	PF3D7_1323200
aspartic-type endopeptidase activity (GO:0004190)	0.238782	0.839136	0.10925	0.965581	1.35335	6	PF3D7_1408000
mediator complex (GO:0016592)	0.151515	0.839136	0.261664	-0.303777	-1.32896	15	PF3D7_1475000;PF3D7_1469800;PF3D7_1469700;PF3D7_1465200;PF3D7_1463000
obsolete signal peptide processing (GO:0006465)	0.180404	0.839136	0.126254	0.975	1.31119	7	PF3D7_1457000
nuclear pore (GO:0005643)	0.242613	0.839136	0.106323	0.967213	1.30072	7	PF3D7_0706000;PF3D7_1446500
RNA polymerase III complex (GO:0005666)	0.275272	0.839136	0.09855	0.961475	1.293	7	PF3D7_1206600
CCR4-NOT complex (GO:0030014)	0.251128	0.839136	0.10208	0.965362	1.2608	8	PF3D7_0811300
histone acetyltransferase complex (GO:0000123)	0.167388	0.839136	0.126254	0.97663	1.2562	9	PF3D7_0919000
tricarboxylic acid cycle (GO:0006099)	0.172702	0.839136	0.17822	-0.398946	-1.25159	7	PF3D7_1431600;PF3D7_1345700;PF3D7_1342100;PF3D7_1212800;PF3D7_1034400;PF3D7_1022500
crystalloid (GO:0044312)	0.197452	0.839136	0.257206	-0.259088	-1.23403	18	PF3D7_1475500;PF3D7_1455800;PF3D7_1453500;PF3D7_1451600;PF3D7_1429300;PF3D7_1407000;PF3D7_1322900;PF3D7_1207300;PF3D7_1146100;PF3D7_1103500;PF3D7_1027900;PF3D7_0904200;PF3D7_0903800;PF3D7_0825800;PF3D7_0825700
unfolded protein binding (GO:0051082)	0.142069	0.839136	0.135002	0.981751	1.22683	10	PF3D7_0608700
perinuclear region of cytoplasm (GO:0048471)	0.243323	0.839136	0.153159	-0.359346	-1.19677	8	PF3D7_1359300;PF3D7_1342600;PF3D7_1241500;PF3D7_1206000;PF3D7_1132800;PF3D7_1123100
translational initiation (GO:0006413)	0.264586	0.839136	0.0928481	0.967186	1.17965	11	PF3D7_1010600;PF3D7_0728000;PF3D7_0815600;PF3D7_1212700
peptidase activity (GO:0008233)	0.183511	0.839136	0.114267	0.974974	1.16841	12	PF3D7_1457000
apical complex (GO:0020007)	0.177296	0.839136	0.113787	0.975785	1.13173	14	PF3D7_1116800;PF3D7_1436300
translation initiation factor activity (GO:0003743)	0.260976	0.839136	0.0875697	0.967563	1.08788	16	PF3D7_1010600;PF3D7_1206700;PF3D7_1206200;PF3D7_0728000;PF3D7_0815600;PF3D7_1212700
Golgi apparatus (GO:0005794)	0.263473	0.839136	0.0860347	0.967278	1.08121	17	PF3D7_1343000;PF3D7_0707300
protein folding (GO:0006457)	0.272429	0.839136	0.0793435	0.960199	1.03684	24	PF3D7_0827900;PF3D7_0708800;PF3D7_1453700;PF3D7_0608700;PF3D7_1247400
exit from host cell (GO:0035891)	0.192227	0.839136	0.096563	0.966234	1.03613	30	PF3D7_1412800
microneme (GO:0020009)	0.173647	0.839136	0.100991	0.961824	1.02161	41	PF3D7_0827900;PF3D7_1457000;PF3D7_1311800
food vacuole (GO:0020020)	0.121	0.839136	0.123257	0.947605	1.0144	103	PF3D7_0818900;PF3D7_0708400;PF3D7_0922200;PF3D7_0827900;PF3D7_1343000;PF3D7_1301400;PF3D7_0523000;PF3D7_1006800;PF3D7_1129100;PF3D7_0917900;PF3D7_1134000;PF3D7_0814200;PF3D7_1116700;PF3D7_1015900;PF3D7_1372200;PF3D7_0925900;PF3D7_1360800;PF3D7_1407800;PF3D7_1347500;PF3D7_1323200;PF3D7_1408000;PF3D7_1311800;PF3D7_1115700;PF3D7_1454400;PF3D7_1127000;PF3D7_1468700
symbiont entry into host (GO:0044409)	0.147	0.839136	0.110122	0.946994	1.01317	97	PF3D7_0905400;PF3D7_1104400;PF3D7_0707300;PF3D7_1458000;PF3D7_1412800;PF3D7_0911900;PF3D7_0404700;PF3D7_0722200
infected host cell surface knob (GO:0020030)	0.21206	0.839136	0.0883594	0.952102	1.01284	58	PF3D7_1357000;PF3D7_0532400;PF3D7_0500800;PF3D7_0905400;PF3D7_0731600
cytosol (GO:0005829)	0.133866	0.839136	0.116234	0.94061	1.01006	141	PF3D7_0818900;PF3D7_1224300;PF3D7_1202900;PF3D7_1434300;PF3D7_0608700;PF3D7_0817900;PF3D7_0925900;PF3D7_1347500;PF3D7_0811300;PF3D7_1311800;PF3D7_0911900;PF3D7_1454400
symbiont-containing vacuole (GO:0020003)	0.155844	0.839136	0.106323	0.939444	1.00883	143	PF3D7_0827900;PF3D7_0610400;PF3D7_1035200;PF3D7_1228600;PF3D7_1129100;PF3D7_1116700;PF3D7_1420700;PF3D7_0925900;PF3D7_1104400;PF3D7_1116800;PF3D7_0707300;PF3D7_1024800;PF3D7_0807700;PF3D7_0202400;PF3D7_0502400;PF3D7_1362200
membrane (GO:0016020)	0.170829	0.839136	0.100633	0.938283	1.00783	147	PF3D7_1228600;PF3D7_0501300;PF3D7_0925900;PF3D7_0206800;PF3D7_0716900;PF3D7_1115700;PF3D7_1022200;PF3D7_1322000;PF3D7_0806800;PF3D7_0502400;PF3D7_1437900
host cell plasma membrane (GO:0020002)	0.257742	0.839136	0.0774768	0.933309	1.00357	174	PF3D7_0936800;PF3D7_0500800;PF3D7_0807700;PF3D7_1437900
ATP-dependent activity, acting on RNA (GO:0008186)	0.317195	0.842152	0.0943564	0.952478	1.37594	5	PF3D7_1419100
protein transport by the Sec complex (GO:0043952)	0.33389	0.842152	0.0913924	0.95002	1.37239	5	PF3D7_1361100
response to oxidative stress (GO:0006979)	0.33389	0.842152	0.0913924	0.95002	1.37239	5	PF3D7_1215000;PF3D7_0925900;PF3D7_0807700
obsolete DNA duplex unwinding (GO:0032508)	0.301282	0.842152	0.0949752	0.954722	1.33813	6	PF3D7_1459000
cis-Golgi network (GO:0005801)	0.357372	0.842152	0.0852885	0.948781	1.3298	6	PF3D7_1332000
regulation of translation (GO:0006417)	0.378205	0.842152	0.0822055	0.946527	1.32664	6	PF3D7_1347500;PF3D7_0202400
3'-5' DNA helicase activity (GO:0043138)	0.342146	0.842152	0.0860347	0.952459	1.28088	7	PF3D7_1419100
chromatin binding (GO:0003682)	0.324812	0.842152	0.0870516	0.955729	1.24822	8	PF3D7_0320900
rRNA processing (GO:0006364)	0.350345	0.842152	0.0782955	0.9553	1.19378	10	PF3D7_1118500
intracellular anatomical structure (GO:0005622)	0.382069	0.842152	0.0738053	0.952635	1.19045	10	PF3D7_0520900
apicomplexan dense granule (GO:0020026)	0.412414	0.842152	0.0699459	0.949764	1.18686	10	PF3D7_1129100;PF3D7_1116800;PF3D7_1436300;PF3D7_1121600;PF3D7_0220000
schizogony (GO:0020014)	0.303935	0.842152	0.0850427	0.962059	1.1734	11	PF3D7_1412100
vesicle (GO:0031982)	0.336499	0.842152	0.0795565	0.958983	1.16965	11	PF3D7_0911900
small-subunit processome (GO:0032040)	0.364993	0.842152	0.0753094	0.955496	1.1654	11	PF3D7_0722600;PF3D7_1118500
endoplasmic reticulum membrane (GO:0005789)	0.375848	0.842152	0.0738053	0.954061	1.16365	11	PF3D7_1212500
GTPase activity (GO:0003924)	0.292929	0.842152	0.184706	-0.254351	-1.11273	15	PF3D7_1442200;PF3D7_1423000;PF3D7_1416100;PF3D7_1411600;PF3D7_1349800;PF3D7_1312400;PF3D7_1218500;PF3D7_1217300;PF3D7_1201500
basal part of cell (GO:0045178)	0.375	0.842152	0.0707899	0.9567	1.1096	14	PF3D7_0704300
intracellular protein transport (GO:0006886)	0.350148	0.842152	0.125033	-0.327577	-1.09096	8	PF3D7_1452500;PF3D7_1326800;PF3D7_1324700;PF3D7_1311400;PF3D7_1210100;PF3D7_1104100
RNA helicase activity (GO:0003724)	0.382249	0.842152	0.0661326	0.955022	1.05695	18	PF3D7_0209800;PF3D7_0422500;PF3D7_1459000
SNARE complex (GO:0031201)	0.388889	0.842152	0.110122	-0.355358	-1.04283	6	PF3D7_1452500;PF3D7_1324700;PF3D7_1243000;PF3D7_1111300;PF3D7_1011200
SNAP receptor activity (GO:0005484)	0.407767	0.842152	0.120433	-0.299918	-1.0421	9	PF3D7_1452500;PF3D7_1326800;PF3D7_1324700;PF3D7_1210100;PF3D7_1111300;PF3D7_1104100;PF3D7_1011200
vesicle-mediated transport (GO:0016192)	0.412	0.842152	0.135002	-0.255385	-1.03485	12	PF3D7_1472100;PF3D7_1332300;PF3D7_1326800;PF3D7_1311400;PF3D7_1146900;PF3D7_1119500;PF3D7_1118100;PF3D7_1111300
ATP binding (GO:0005524)	0.291979	0.842152	0.0745501	0.957202	1.02969	27	PF3D7_1301700;PF3D7_0827000;PF3D7_0915400
host cell cytosol (GO:0044164)	0.388235	0.842152	0.0605093	0.95	1.02194	27	PF3D7_0532400;PF3D7_0936800;PF3D7_0404700;PF3D7_0807700
endopeptidase Clp complex (GO:0009368)	0.414392	0.842152	0.10208	-0.37796	-1.02193	5	PF3D7_1436800;PF3D7_1406600;PF3D7_1320100
host cell surface receptor binding (GO:0046789)	0.331606	0.842152	0.0665892	0.951144	1.00979	36	PF3D7_0905400;PF3D7_1229400;PF3D7_0113000;PF3D7_0722200
symbiont-containing vacuole membrane (GO:0020005)	0.382892	0.842152	0.0588438	0.944694	1.00296	45	PF3D7_1102800;PF3D7_0501300;PF3D7_1401400;PF3D7_1102700;PF3D7_0905400;PF3D7_1001500;PF3D7_1420700;PF3D7_1116800;PF3D7_1436300;PF3D7_0202500;PF3D7_1121600;PF3D7_0404700;PF3D7_1024800
mitochondrion (GO:0005739)	0.336663	0.842152	0.0640704	0.927684	1.00128	417	PF3D7_1357100;PF3D7_1357000;PF3D7_1134000;PF3D7_0927300;PF3D7_1129000;PF3D7_1215000;PF3D7_0207200;PF3D7_1112600;PF3D7_0303700;PF3D7_0523100;PF3D7_0807700;PF3D7_1215600;PF3D7_0607500;PF3D7_1248500
DNA Repair	0.400201	0.842152	0.0560596	0.939067	1.00001	63	PF3D7_1011700;PF3D7_1362200
inner membrane pellicle complex (GO:0070258)	0.408818	0.842152	0.0550211	0.938312	0.999773	66	PF3D7_0708800;PF3D7_0704300
cell-cell adhesion (GO:0098609)	0.410876	0.842152	0.0550211	0.940224	0.999688	55	PF3D7_0707300
hemoglobin catabolic process (GO:0042540)	0.429487	0.845553	0.0755015	0.941815	1.32004	6	PF3D7_1360800;PF3D7_1458000;PF3D7_1408000;PF3D7_1454400;PF3D7_1115400
cell motility (GO:0048870)	0.426862	0.845553	0.0664364	0.950359	1.13891	12	PF3D7_0911900;PF3D7_1327300
protein folding in endoplasmic reticulum (GO:0034975)	0.425926	0.845553	0.104344	-0.345728	-1.01458	6	PF3D7_1435400;PF3D7_1410000;PF3D7_1360200
COPI vesicle coat (GO:0030126)	0.462437	0.857895	0.0738053	0.933224	1.34813	5	PF3D7_1134800
proteasome regulatory particle, base subcomplex (GO:0008540)	0.497496	0.857895	0.0701132	0.927489	1.33984	5	PF3D7_1248900;PF3D7_1130400
lipase activity (GO:0016298)	0.532554	0.857895	0.0667426	0.922778	1.33304	5	PF3D7_0218600
lipid metabolic process (GO:0006629)	0.532554	0.857895	0.0667426	0.922778	1.33304	5	PF3D7_0218600
proteasome regulatory particle (GO:0005838)	0.483974	0.857895	0.0694481	0.935054	1.31056	6	PF3D7_1017900
retrograde vesicle-mediated transport, Golgi to endoplasmic reticulum (GO:0006890)	0.491987	0.857895	0.0686326	0.93321	1.30798	6	PF3D7_1134800
proteasome regulatory particle assembly (GO:0070682)	0.536859	0.857895	0.0643583	0.927474	1.29994	6	PF3D7_1248900;PF3D7_1130400
chaperonin-containing T-complex (GO:0005832)	0.506767	0.857895	0.0640704	0.938717	1.226	8	PF3D7_0608700;PF3D7_0214000
DNA helicase activity (GO:0003678)	0.512782	0.857895	0.0635008	0.937968	1.22502	8	PF3D7_1362200
zinc ion binding (GO:0008270)	0.455172	0.857895	0.0650878	0.945048	1.18097	10	PF3D7_0801800
palmitoyltransferase activity (GO:0016409)	0.466755	0.857895	0.0621124	0.946462	1.13424	12	PF3D7_0932500
protein palmitoylation (GO:0018345)	0.466755	0.857895	0.0621124	0.946462	1.13424	12	PF3D7_0932500
ribosome binding (GO:0043022)	0.484928	0.857895	0.0596037	0.946245	1.11063	13	PF3D7_0202400
rhoptry neck (GO:1990225)	0.442602	0.857895	0.0626618	0.950749	1.1027	14	PF3D7_0722200
host cell membrane (GO:0033644)	0.508108	0.857895	0.048506	0.943549	1.01943	25	PF3D7_0702400;PF3D7_0532400;PF3D7_0936800;PF3D7_0935900
proteolysis (GO:0006508)	0.531892	0.857895	0.0464155	0.941794	1.01754	25	PF3D7_1458000;PF3D7_1311800;PF3D7_1454400;PF3D7_0817500;PF3D7_0807700;PF3D7_1115400
DNA binding (GO:0003677)	0.557359	0.857895	0.0443293	0.940136	1.00947	26	PF3D7_0814200;PF3D7_0817900;PF3D7_1347500;PF3D7_0320900;PF3D7_1006200
nucleolus (GO:0005730)	0.557359	0.857895	0.0443293	0.940136	1.00947	26	PF3D7_1008800;PF3D7_0722600;PF3D7_1422400
apical part of cell (GO:0045177)	0.466264	0.857895	0.0491928	0.938121	0.997453	55	PF3D7_0404700;PF3D7_0214000
mRNA binding (GO:0003729)	0.527054	0.857895	0.0433637	0.933684	0.995338	69	PF3D7_1006800;PF3D7_0703500;PF3D7_1366900;PF3D7_1010600;PF3D7_0814200;PF3D7_1036900;PF3D7_1359400;PF3D7_0706500;PF3D7_0108300;PF3D7_1206200;PF3D7_1347500;PF3D7_0815600;PF3D7_1107300;PF3D7_1110400;PF3D7_1330800;PF3D7_1415400;PF3D7_0511500;PF3D7_0629400;PF3D7_1006200;PF3D7_0528200;PF3D7_0515000;PF3D7_0810600;PF3D7_0310300
phosphatase activity (GO:0016791)	0.493036	0.857895	0.09855	-0.315105	-0.988561	7	PF3D7_1469200;PF3D7_1355500;PF3D7_1332600;PF3D7_1205200;PF3D7_1118400
regulation of cell cycle process (GO:0010564)	0.518106	0.857895	0.0956031	-0.309631	-0.971387	7	PF3D7_1463700;PF3D7_1345500;PF3D7_1333200;PF3D7_0916500;PF3D7_0815700;PF3D7_0711000;PF3D7_0619400
obsolete mitochondrial respiratory chain complex III (GO:0005750)	0.507418	0.857895	0.100633	-0.288686	-0.96144	8	PF3D7_1462700;PF3D7_1439400;PF3D7_1426900;PF3D7_1326000
proton motive force-driven ATP synthesis (GO:0015986)	0.501241	0.857895	0.0908241	-0.352724	-0.953696	5	PF3D7_1310000;PF3D7_1147700;PF3D7_1142800;PF3D7_1024300;PF3D7_0715500
iron-sulfur cluster assembly (GO:0016226)	0.543175	0.857895	0.0928481	-0.300615	-0.943101	7	PF3D7_1454500;PF3D7_1413500;PF3D7_1361600;PF3D7_1209400;PF3D7_0910800;PF3D7_0703100;PF3D7_0614200
glycolytic process (GO:0006096)	0.550868	0.857895	0.0855357	-0.339779	-0.918694	5	PF3D7_1462800;PF3D7_1444800
preribosome, large subunit precursor (GO:0030687)	0.558313	0.857895	0.0847985	-0.338017	-0.913931	5	PF3D7_1423000;PF3D7_1307300;PF3D7_1251500
RNA N6-methyladenosine methyltransferase complex (GO:0036396)	0.572704	0.872912	0.0506004	0.940488	1.0908	14	PF3D7_0519700;PF3D7_1036900;PF3D7_1340300;PF3D7_0209800;PF3D7_0524000;PF3D7_1006200
protein dephosphorylation (GO:0006470)	0.594517	0.877437	0.0545681	0.931529	1.19819	9	PF3D7_1138500
endoplasmic reticulum (GO:0005783)	0.586587	0.877437	0.0383996	0.931122	0.994776	84	PF3D7_0917900;PF3D7_1344200;PF3D7_1116800;PF3D7_1457000;PF3D7_0707300;PF3D7_1113300;PF3D7_0817500;PF3D7_0617200;PF3D7_1361100;PF3D7_1332000;PF3D7_1474600
protein phosphorylation (GO:0006468)	0.597737	0.877437	0.0387962	0.935312	0.99299	39	PF3D7_0628200;PF3D7_1342400;PF3D7_0424700;PF3D7_0424500
DNA repair (GO:0006281)	0.598886	0.877437	0.0873098	-0.288407	-0.904804	7	PF3D7_1449400;PF3D7_1429900;PF3D7_1368800
RNA splicing (GO:0008380)	0.595993	0.877437	0.0613026	0.490291	0.708271	5	PF3D7_0405400;PF3D7_0517300;PF3D7_0522800;PF3D7_0619900
cytoplasmic vesicle (GO:0031410)	0.626113	0.910272	0.0883594	-0.266679	-0.888146	8	PF3D7_1311400;PF3D7_1243900;PF3D7_1138400;PF3D7_1019900;PF3D7_1012900;PF3D7_0904900;PF3D7_0806300
U4/U6 x U5 tri-snRNP complex (GO:0046540)	0.643609	0.914602	0.052805	0.924985	1.20807	8	PF3D7_1309300
response to xenobiotic stimulus (GO:0009410)	0.639361	0.914602	0.0342688	0.926654	0.995129	144	PF3D7_0523000;PF3D7_0917900;PF3D7_1116700;PF3D7_1238800;PF3D7_1457000;PF3D7_0628200;PF3D7_1451100;PF3D7_1247400;PF3D7_1121600;PF3D7_1412800;PF3D7_1408000;PF3D7_1113300;PF3D7_1311800;PF3D7_0915400;PF3D7_0807700;PF3D7_0925700;PF3D7_1437900;PF3D7_0623200;PF3D7_1466300
obsolete ubiquitin-dependent ERAD pathway (GO:0030433)	0.636	0.914602	0.105125	-0.217282	-0.880458	12	PF3D7_1468500;PF3D7_1452300;PF3D7_1418000;PF3D7_1345500;PF3D7_1333200
transcription regulator complex (GO:0005667)	0.67218	0.9242	0.0508054	0.92232	1.20459	8	PF3D7_1234100
histone binding (GO:0042393)	0.683511	0.9242	0.0444181	0.930256	1.11482	12	PF3D7_0919000;PF3D7_0501800;PF3D7_0314700;PF3D7_1203700
endoplasmic reticulum to Golgi vesicle-mediated transport (GO:0006888)	0.663265	0.9242	0.043888	0.933511	1.0827	14	PF3D7_0214100;PF3D7_1361100;PF3D7_1134800
spliceosomal complex (GO:0005681)	0.661781	0.9242	0.0383206	0.936087	1.01866	21	PF3D7_0924700;PF3D7_0515000
respiratory chain complex II (succinate dehydrogenase) (GO:0045273)	0.67688	0.9242	0.0806388	-0.271838	-0.852822	7	PF3D7_1448900;PF3D7_1346600;PF3D7_1322800;PF3D7_1229700
calcium ion binding (GO:0005509)	0.688	0.9242	0.100279	-0.208615	-0.845339	12	PF3D7_1434200;PF3D7_1417000;PF3D7_1304100;PF3D7_1238900;PF3D7_1136300;PF3D7_1110100;PF3D7_1108600;PF3D7_1022700
condensin complex (GO:0000796)	0.68546	0.9242	0.0833634	-0.253203	-0.843265	8	PF3D7_1448200;PF3D7_1403100;PF3D7_1318400;PF3D7_1304000;PF3D7_1135600
respiratory chain complex IV (GO:0045277)	0.689482	0.9242	0.0544556	0.387341	0.55955	5	PF3D7_0608400;PF3D7_0809250;PF3D7_1003100;PF3D7_1025800;PF3D7_1125600
mitochondrial inner membrane (GO:0005743)	0.702838	0.935468	0.0535669	0.378861	0.5473	5	PF3D7_0502200;PF3D7_0603200;PF3D7_0603300;PF3D7_0823900
protein-containing complex binding (GO:0044877)	0.717073	0.941159	0.0382417	0.932254	1.04818	16	PF3D7_0905400;PF3D7_1347500;PF3D7_1024800
immunoglobulin production (GO:0002377)	0.715789	0.941159	0.0479259	0.758173	0.990204	8	PF3D7_0207400;PF3D7_0207500;PF3D7_0207600;PF3D7_0207700;PF3D7_0207800;PF3D7_0207900;PF3D7_0208000
symbiont-mediated perturbation of host process (GO:0044003)	0.727273	0.943902	0.0425023	0.925337	1.12861	11	PF3D7_0424700;PF3D7_0424500
GTP binding (GO:0005525)	0.734146	0.943902	0.0371479	0.93102	1.04679	16	PF3D7_1451100;PF3D7_0722400
host cell cytoplasm (GO:0030430)	0.733266	0.943902	0.0282924	0.93021	0.987902	46	PF3D7_0302500;PF3D7_0532300;PF3D7_0702400;PF3D7_1301400;PF3D7_1228600;PF3D7_0532400;PF3D7_0935900;PF3D7_1478600;PF3D7_0108300;PF3D7_0214100;PF3D7_0936300;PF3D7_1229400;PF3D7_0911900;PF3D7_1201100;PF3D7_0202400;PF3D7_0424700;PF3D7_0214000;PF3D7_1038800;PF3D7_0501200;PF3D7_0702500
ubiquitin-dependent protein catabolic process (GO:0006511)	0.758706	0.963519	0.0365315	0.92734	1.05853	15	PF3D7_1017900;PF3D7_1130400
5'-3' DNA helicase activity (GO:0043139)	0.759599	0.963519	0.0499914	0.345555	0.499186	5	PF3D7_0103600;PF3D7_0809700;PF3D7_0934100;PF3D7_1106000;PF3D7_1202000
plasma membrane (GO:0005886)	0.766767	0.966126	0.0252713	0.926971	0.988763	74	PF3D7_1420700;PF3D7_1015900;PF3D7_0206800;PF3D7_1129900;PF3D7_0202400;PF3D7_0502400;PF3D7_1340900
host cell surface binding (GO:0046812)	0.774617	0.969554	0.0293519	0.929056	1.00321	24	PF3D7_1104400;PF3D7_0501200
translocation of peptides or proteins into host (GO:0042000)	0.783448	0.974156	0.0398407	0.426082	0.532448	10	PF3D7_0101300;PF3D7_0114100;PF3D7_0222100;PF3D7_0324100;PF3D7_0700800;PF3D7_0701600;PF3D7_0713100;PF3D7_1039700;PF3D7_1100800;PF3D7_1101700
host cell periphery (GO:0044538)	0.794372	0.976122	0.0275183	0.927381	0.995774	26	PF3D7_0532400;PF3D7_1476200;PF3D7_0113000;PF3D7_0424700;PF3D7_1362200;PF3D7_0424500;PF3D7_1102500;PF3D7_0424600
host cell surface (GO:0044228)	0.795359	0.976122	0.026114	0.927542	0.993658	29	PF3D7_0532300;PF3D7_0532400;PF3D7_1301700;PF3D7_0108300;PF3D7_0113000;PF3D7_0220000;PF3D7_0501200;PF3D7_1439300;PF3D7_0424600
ribosomal small subunit biogenesis (GO:0042274)	0.811414	0.987449	0.0655321	-0.2771	-0.749222	5	PF3D7_1461200;PF3D7_1407500
nuclease activity (GO:0004518)	0.815038	0.987449	0.0419926	0.318405	0.41585	8	PF3D7_0107200;PF3D7_0107800;PF3D7_0319200;PF3D7_0323500
nuclear periphery (GO:0034399)	0.826446	0.988597	0.0228694	0.926628	0.986001	35	PF3D7_1224300;PF3D7_0919000;PF3D7_0317300;PF3D7_1128200
GPI anchor biosynthetic process (GO:0006506)	0.823821	0.988597	0.0647943	-0.274478	-0.742133	5	PF3D7_1341600;PF3D7_1032400;PF3D7_1017400;PF3D7_0618900;PF3D7_0530750
heparin binding (GO:0008201)	0.835498	0.993139	0.0389556	0.284543	0.365997	9	PF3D7_0102500;PF3D7_0402300;PF3D7_0424100;PF3D7_0424200;PF3D7_0731500;PF3D7_0801300
cell gliding (GO:0071976)	0.858418	0.996004	0.0318535	0.919557	1.06652	14	PF3D7_0515700
kinetochore (GO:0000776)	0.881657	0.996004	0.0267457	0.922328	1.02077	18	PF3D7_0729100
apicoplast (GO:0020011)	0.927073	0.996004	0.0127959	0.920939	0.993033	306	PF3D7_0601900;PF3D7_1469600;PF3D7_0505700;PF3D7_1443900;PF3D7_1360800;PF3D7_0716900;PF3D7_1307600;PF3D7_0321000;PF3D7_1457300;PF3D7_0731600;PF3D7_0111500;PF3D7_0112000;PF3D7_0820600;PF3D7_0108700;PF3D7_0623200;PF3D7_1221700;PF3D7_1333000
cell periphery (GO:0071944)	0.950216	0.996004	0.0170763	0.91977	0.987601	26	PF3D7_1404900;PF3D7_1146600;PF3D7_0515700
antigenic variation (GO:0020033)	0.996004	0.996004	0.00288973	0.918095	0.986758	162	PF3D7_0412400
symbiont-mediated perturbation of host erythrocyte aggregation (GO:0020013)	0.996004	0.996004	0.00288973	0.918095	0.986758	162	PF3D7_0412400
host cell (GO:0043657)	0.964	0.996004	0.00893801	0.920386	0.985471	105	PF3D7_0730900;PF3D7_0220700;PF3D7_0402100;PF3D7_1477500;PF3D7_0730800;PF3D7_1001700;PF3D7_0220500;PF3D7_0202400;PF3D7_1401000
mRNA splicing, via spliceosome (GO:0000398)	0.85904	0.996004	0.0199002	0.925093	0.982596	41	PF3D7_1238300;PF3D7_0924700;PF3D7_0515000;PF3D7_1309300
regulation of cell cycle (GO:0051726)	0.873449	0.996004	0.0619763	-0.255018	-0.689519	5	PF3D7_1468100;PF3D7_1304700;PF3D7_1107700;PF3D7_0605500;PF3D7_0518400
intracellular transport (GO:0046907)	0.890819	0.996004	0.0610364	-0.249693	-0.675119	5	PF3D7_1475400;PF3D7_1208200;PF3D7_0911300;PF3D7_0718300;PF3D7_0515300
cell division (GO:0051301)	0.873016	0.996004	0.0650878	-0.228949	-0.671875	6	PF3D7_1455800;PF3D7_1406600;PF3D7_1246200
proton-transporting ATPase activity, rotational mechanism (GO:0046961)	0.920596	0.996004	0.059476	-0.2356	-0.637016	5	PF3D7_1341900;PF3D7_1306600;PF3D7_1140100
U2 snRNP (GO:0005686)	0.939153	0.996004	0.0615707	-0.209691	-0.61536	6	PF3D7_1474500;PF3D7_1355800;PF3D7_1234800
ubiquitin-protein transferase activity (GO:0004842)	0.937685	0.996004	0.0672065	-0.175369	-0.584048	8	PF3D7_1422500;PF3D7_1345500;PF3D7_1333200
mitochondrial matrix (GO:0005759)	0.975186	0.996004	0.0567672	-0.211635	-0.572218	5	PF3D7_1420300;PF3D7_1232200;PF3D7_1124700
DNA replication factor C complex (GO:0005663)	0.903172	0.996004	0.0420772	0.262556	0.379287	5	PF3D7_0218000;PF3D7_0219600
chromosome, centromeric region (GO:0000775)	0.881804	0.996004	0.0399219	0.267945	0.360335	7	PF3D7_0316500;PF3D7_0414000;PF3D7_0509100;PF3D7_0616200
centrosome (GO:0005813)	0.900641	0.996004	0.0403295	0.254354	0.356499	6	PF3D7_0107000;PF3D7_0504700;PF3D7_0603800;PF3D7_1027700;PF3D7_1105500
protein kinase activity (GO:0004672)	0.864362	0.996004	0.0335297	0.288308	0.345509	12	PF3D7_0107600;PF3D7_0213400;PF3D7_0214600;PF3D7_0317200;PF3D7_0415300;PF3D7_0417800
transcription by RNA polymerase II (GO:0006366)	0.867028	0.996004	0.0343431	0.28136	0.343168	11	PF3D7_0110400;PF3D7_0303300;PF3D7_0318200;PF3D7_0506200;PF3D7_0522200;PF3D7_0708100;PF3D7_0717300
DNA replication (GO:0006260)	0.89899	0.996004	0.035542	0.242107	0.311414	9	PF3D7_0219600;PF3D7_0317200;PF3D7_0409600;PF3D7_0411900
Prp19 complex (GO:0000974)	0.978297	0.996004	0.0383996	0.211348	0.305311	5	PF3D7_0308600;PF3D7_0403700
actin binding (GO:0003779)	0.936842	0.996004	0.035542	0.225559	0.294588	8	PF3D7_0202000;PF3D7_0424400;PF3D7_0503600;PF3D7_0530900
SCF ubiquitin ligase complex (GO:0019005)	0.986644	0.996004	0.0380056	0.200778	0.290043	5	PF3D7_0319100;PF3D7_0619700;PF3D7_0811000
chromosome, telomeric region (GO:0000781)	0.956391	0.996004	0.0345664	0.209085	0.273073	8	PF3D7_0206000;PF3D7_0517900;PF3D7_0612200;PF3D7_0622900;PF3D7_1033700;PF3D7_1117800;PF3D7_1209300
obsolete anchored component of plasma membrane (GO:0046658)	0.935323	0.996004	0.0262543	0.222783	0.2543	15	PF3D7_0304600;PF3D7_0404900;PF3D7_0405900;PF3D7_0419700;PF3D7_0508000;PF3D7_0612700;PF3D7_0612800;PF3D7_0620400
protein serine/threonine kinase activity (GO:0004674)	0.962482	0.996004	0.0322878	0.192087	0.247074	9	PF3D7_0302100;PF3D7_0309200;PF3D7_0718100;PF3D7_0719200;PF3D7_1103700;PF3D7_1108400;PF3D7_1201600;PF3D7_1246900;PF3D7_1337800
endocytosis (GO:0006897)	0.992224	0.996004	0.0344175	0.182992	0.246089	7	PF3D7_0104300;PF3D7_0304200;PF3D7_0515300;PF3D7_0813000;PF3D7_1025000;PF3D7_1218300;PF3D7_1343700
DNA-directed DNA polymerase activity (GO:0003887)	0.978947	0.996004	0.0334562	0.183286	0.239378	8	PF3D7_0308000;PF3D7_0411900;PF3D7_0625300;PF3D7_0630300;PF3D7_1017000;PF3D7_1037000
osmiophilic body (GO:0044310)	0.985344	0.996004	0.0173915	0.160971	0.175171	21	PF3D7_0204900;PF3D7_0206200;PF3D7_0209200;PF3D7_0311700;PF3D7_0412200;PF3D7_0515600;PF3D7_0517600;PF3D7_0629800;PF3D7_0813200;PF3D7_0828800;PF3D7_0904400;PF3D7_1136900;PF3D7_1214800;PF3D7_1216500;PF3D7_1222100;PF3D7_1234400;PF3D7_1247800;PF3D7_1250100;PF3D7_1310600;PF3D7_1328100
