## Supplementary Table 23 for "Environmental stress promotes entry into a pre-existing latent state in *Plasmodium falciparum*"

### Sheet: Sheet1
Supplementary Table 23. Gene Ontology enrichment analysis of differentially expressed genes, LH-latent versus NM-latent parasites. GO enrichment analysis was performed using g:Profiler (g:GOSt), with the g:SCS significance threshold and a custom statistical domain scope (all known P. falciparum genes), separately on significantly upregulated and downregulated gene sets (Supplementary Tables 15 an…
source	term_name	term_id	highlighted	adjusted_p_value	negative_log10_of_adjusted_p_value	term_size	query_size	intersection_size	effective_domain_size	intersections	is_root	direction	term_label
GO:CC	apical part of cell	GO:0045177	FALSE	0.0298981	1.52436	67	24	4	4776	PF3D7_0302500,PF3D7_0905400,PF3D7_0707300,PF3D7_0722200	FALSE	Upregulated	apical part of cell
GO:CC	apical complex	GO:0020007	FALSE	0.0265876	1.57532	65	24	4	4776	PF3D7_0302500,PF3D7_0905400,PF3D7_0707300,PF3D7_0722200	FALSE	Upregulated	apical complex
GO:CC	host cellular component	GO:0018995	FALSE	0.0247571	1.6063	290	61	12	4776	PF3D7_0702400,PF3D7_0532400,PF3D7_0501300,PF3D7_1476200,PF3D7_0936800,PF3D7_0935900,PF3D7_1478600,PF3D7_1370300,PF3D7_0936000,PF3D7_1301700,PF3D7_0936300,PF3D7_1148900	FALSE	Downregulated	host cellular component
GO:CC	other organism part	GO:0044217	FALSE	0.0247571	1.6063	290	61	12	4776	PF3D7_0702400,PF3D7_0532400,PF3D7_0501300,PF3D7_1476200,PF3D7_0936800,PF3D7_0935900,PF3D7_1478600,PF3D7_1370300,PF3D7_0936000,PF3D7_1301700,PF3D7_0936300,PF3D7_1148900	FALSE	Downregulated	other organism part
GO:BP	protein biosynthetic process	GO:0160307	FALSE	0.0231281	1.63586	112	61	8	4776	PF3D7_1357100,PF3D7_1243600,PF3D7_1312900,PF3D7_1007900,PF3D7_1202600,PF3D7_1434600,PF3D7_0728000,PF3D7_1305300	FALSE	Downregulated	protein biosynthetic process
GO:BP	translation	GO:0006412	TRUE	0.0231281	1.63586	112	61	8	4776	PF3D7_1357100,PF3D7_1243600,PF3D7_1312900,PF3D7_1007900,PF3D7_1202600,PF3D7_1434600,PF3D7_0728000,PF3D7_1305300	FALSE	Downregulated	translation
GO:CC	host cell part	GO:0033643	FALSE	0.0183962	1.73527	281	61	12	4776	PF3D7_0702400,PF3D7_0532400,PF3D7_0501300,PF3D7_1476200,PF3D7_0936800,PF3D7_0935900,PF3D7_1478600,PF3D7_1370300,PF3D7_0936000,PF3D7_1301700,PF3D7_0936300,PF3D7_1148900	FALSE	Downregulated	host cell part
GO:CC	host cell cytoplasm part	GO:0033655	FALSE	0.00897668	2.04688	147	61	9	4776	PF3D7_0702400,PF3D7_0532400,PF3D7_0501300,PF3D7_0936800,PF3D7_0935900,PF3D7_1370300,PF3D7_0936000,PF3D7_1301700,PF3D7_1148900	FALSE	Downregulated	host cell cytoplasm part
GO:CC	rhoptry	GO:0020008	TRUE	0.0035252	2.45282	39	24	4	4776	PF3D7_0302500,PF3D7_0905400,PF3D7_0707300,PF3D7_0722200	FALSE	Upregulated	rhoptry
GO:CC	symbiont-containing vacuole	GO:0020003	TRUE	0.000775957	3.11016	58	24	5	4776	PF3D7_1035200,PF3D7_1228600,PF3D7_0905400,PF3D7_0707300,PF3D7_0807700	FALSE	Upregulated	symbiont-containing vacuole
GO:CC	host intracellular region	GO:0043656	FALSE	0.000552565	3.25762	164	61	11	4776	PF3D7_0702400,PF3D7_0532400,PF3D7_0501300,PF3D7_0936800,PF3D7_0935900,PF3D7_1478600,PF3D7_1370300,PF3D7_0936000,PF3D7_1301700,PF3D7_0936300,PF3D7_1148900	FALSE	Downregulated	host intracellular region
GO:CC	host cell cytoplasm	GO:0030430	FALSE	0.0005206	3.2835	163	61	11	4776	PF3D7_0702400,PF3D7_0532400,PF3D7_0501300,PF3D7_0936800,PF3D7_0935900,PF3D7_1478600,PF3D7_1370300,PF3D7_0936000,PF3D7_1301700,PF3D7_0936300,PF3D7_1148900	FALSE	Downregulated	host cell cytoplasm
GO:CC	host intracellular part	GO:0033646	FALSE	0.0005206	3.2835	163	61	11	4776	PF3D7_0702400,PF3D7_0532400,PF3D7_0501300,PF3D7_0936800,PF3D7_0935900,PF3D7_1478600,PF3D7_1370300,PF3D7_0936000,PF3D7_1301700,PF3D7_0936300,PF3D7_1148900	FALSE	Downregulated	host intracellular part
GO:CC	Maurer's cleft	GO:0020036	TRUE	8.98925e-05	4.04628	84	61	9	4776	PF3D7_0702400,PF3D7_0532400,PF3D7_0501300,PF3D7_0936800,PF3D7_0935900,PF3D7_1370300,PF3D7_0936000,PF3D7_1301700,PF3D7_1148900	FALSE	Downregulated	Maurer's cleft
GO:CC	symbiont-containing vacuole	GO:0020003	FALSE	5.38012e-05	4.26921	58	61	8	4776	PF3D7_1129100,PF3D7_1102800,PF3D7_0501300,PF3D7_1401400,PF3D7_1102700,PF3D7_1001500,PF3D7_1116800,PF3D7_0202500	FALSE	Downregulated	symbiont-containing vacuole
GO:CC	symbiont-containing vacuole membrane	GO:0020005	TRUE	2.07362e-05	4.68327	35	61	7	4776	PF3D7_1102800,PF3D7_0501300,PF3D7_1401400,PF3D7_1102700,PF3D7_1001500,PF3D7_1116800,PF3D7_0202500	FALSE	Downregulated	symbiont-containing vacuole membrane
