## Supplementary Table 24 for "Environmental stress promotes entry into a pre-existing latent state in *Plasmodium falciparum*"

### Sheet: Sheet1
Supplementary Table 24. Gene composition and asexual blood-stage essentiality annotations of the locked 200-gene latency classifier.
The classifier comprises 100 UP and 100 DOWN genes. PF3D7 identifiers, gene symbols, product descriptions and biotypes follow PlasmoDB release 68. Coding-sequence mutability status, mutagenesis index scores (MIS) and mutagenesis fitness scores (MFS) were obtained from the Plasmodium falciparum piggyBac saturation-mutagenesis dataset of Zhang et al. (2018). “Non-Mutable in CDS” indicates that no c…
Classifier direction	PF3D7 accession	Gene symbol	Gene / product annotation	log₂FC (latent vs normal)	Significance	Essentiality (blood stage)	Zhang phenotype	Mutagenesis index score (MIS)	Zhang essentiality confidence
UP	PF3D7_0109500		N-acetyltransferase, GNAT family, putative	0.108	Significant	Essential	Non - Mutable in CDS	0.659	dubiously essential
UP	PF3D7_0201000	RIF	rifin	3.179	Significant	Essential	Non - Mutable in CDS	0.438	confidently essential
UP	PF3D7_0207200	ISCA1	iron-sulfur assembly protein, putative	0.997	Significant	Essential	Non - Mutable in CDS	0.195	dubiously essential
UP	PF3D7_0220300		Plasmodium exported protein, unknown function	2.259	Significant	Dispensable	Mutable in CDS	0.817	confidently nonessential
UP	PF3D7_0301700	PTP7	EMP1 trafficking protein PTP7	1.44	Significant	Essential	Non - Mutable in CDS	0.898	dubiously essential
UP	PF3D7_0308600	PRPF19	pre-mRNA-processing factor 19, putative	0.444	Significant	Essential	Non - Mutable in CDS	0.145	confidently essential
UP	PF3D7_0322100	Prt1	mRNA-capping enzyme subunit beta	0.8	Significant	Essential	Non - Mutable in CDS	0.901	dubiously essential
UP	PF3D7_0401800	PfD80	Plasmodium exported protein (PHISTb), unknown function	0.961	Significant	Essential	Non - Mutable in CDS	0.837	dubiously essential
UP	PF3D7_0404600		conserved Plasmodium membrane protein, unknown function	0.6	Significant	Dispensable	Mutable in CDS	1	confidently nonessential
UP	PF3D7_0412200		conserved Plasmodium protein, unknown function	0.916	Significant	Essential	Non - Mutable in CDS	1	dubiously essential
UP	PF3D7_0500800	MESA	mature parasite-infected erythrocyte surface antigen	0.024	Significant	Dispensable	Mutable in CDS	1	confidently nonessential
UP	PF3D7_0519800		EELM2 domain-containing protein, putative	0.681	Significant	Essential	Non - Mutable in CDS	0.459	confidently essential
UP	PF3D7_0520100	PPM9	protein phosphatase PPM9, putative	0.757	Significant	Essential	Non - Mutable in CDS	0.12	confidently essential
UP	PF3D7_0523100	QCR2	mitochondrial-processing peptidase subunit alpha, putative	1.13	Significant	Essential	Non - Mutable in CDS	0.133	confidently essential
UP	PF3D7_0526300	WDR55	WD repeat-containing protein 55, putative	0.463	Significant	Essential	Non - Mutable in CDS	0.169	confidently essential
UP	PF3D7_0528900		conserved protein, unknown function	1.236	Significant	Essential	Non - Mutable in CDS	0.203	confidently essential
UP	PF3D7_0532500		Plasmodium exported protein, unknown function	1.413	Significant	Essential	Non - Mutable in CDS	0.121	dubiously essential
UP	PF3D7_0532600		Plasmodium exported protein, unknown function	0.008	Significant	Essential	Non - Mutable in CDS	0.121	dubiously essential
UP	PF3D7_0607300	UROD	uroporphyrinogen III decarboxylase	0.763	Significant	Dispensable	Mutable in CDS	0.998	confidently nonessential
UP	PF3D7_0617800	H2A	histone H2A	0.853	Significant	Essential	Non - Mutable in CDS	0.363	dubiously essential
UP	PF3D7_0625400		conserved Plasmodium protein, unknown function	2.882	Significant	Essential	Non - Mutable in CDS	0.12	confidently essential
UP	PF3D7_0629400	PABP3	polyadenylate-binding protein 3, putative	0.189	Significant	Dispensable	Mutable in CDS	1	confidently nonessential
UP	PF3D7_0703700		conserved protein, unknown function	0.136	Significant	Essential	Non - Mutable in CDS	0.14	confidently essential
UP	PF3D7_0708200		conserved Plasmodium protein, unknown function	3.746	Significant	Dispensable	Mutable in CDS	1	confidently nonessential
UP	PF3D7_0711400	SAP18	histone deacetylase complex subunit SAP18, putative	2.436	Significant	Dispensable	Mutable in CDS	1	confidently nonessential
UP	PF3D7_0723700		metallo-hydrolase/oxidoreductase, putative	1.837	Significant	Essential	Non - Mutable in CDS	0.48	confidently essential
UP	PF3D7_0727900		conserved Plasmodium protein, unknown function	0.918	Significant	Dispensable	Mutable in CDS	1	confidently nonessential
UP	PF3D7_0731600	ACS5	acyl-CoA synthetase	0.024	Significant	Dispensable	Mutable in CDS	1	confidently nonessential
UP	PF3D7_0812500		RNA-binding protein, putative	1.349	Significant	Dispensable	Mutable in CDS	1	confidently nonessential
UP	PF3D7_0815700	Ub	ubiquitin	0.836	Significant	Essential	Non - Mutable in CDS	0.124	confidently essential
UP	PF3D7_0820800		conserved Plasmodium protein, unknown function	1.067	Significant	Essential	Non - Mutable in CDS	0.141	confidently essential
UP	PF3D7_0821300	DHX36	ATP-dependent RNA helicase DHX36, putative	0.252	Significant	Essential	Non - Mutable in CDS	0.123	confidently essential
UP	PF3D7_0830700		Plasmodium exported protein (hyp9), unknown function	0.681	Significant	Essential	Non - Mutable in CDS	0.215	confidently essential
UP	PF3D7_0901700		Plasmodium exported protein (hyp5), unknown function	0.451	Significant	Dispensable	Mutable in CDS	0.953	confidently nonessential
UP	PF3D7_0901800		Plasmodium exported protein, unknown function	1.556	Significant	Essential	Non - Mutable in CDS	0.241	confidently essential
UP	PF3D7_0902800	SERA9	serine repeat antigen 9	0.066	Significant	Dispensable	Mutable in CDS	1	confidently nonessential
UP	PF3D7_0918800		dihydrouridine synthase, putative	1.78	Significant	Dispensable	Mutable in CDS	1	confidently nonessential
UP	PF3D7_0921300		RAP protein, putative	4.053	Significant	Dispensable	Mutable in CDS	0.918	confidently nonessential
UP	PF3D7_0921500		conserved Plasmodium protein, unknown function	1.72	Significant	Essential	Non - Mutable in CDS	0.19	confidently essential
UP	PF3D7_0922400	pBAS	para-aminobenzoic acid synthetase	0.456	Significant	Dispensable	Mutable in CDS	1	confidently nonessential
UP	PF3D7_0924700	SF3A3	splicing factor 3A subunit 3, putative	2.903	Significant	Essential	Non - Mutable in CDS	0.127	confidently essential
UP	PF3D7_0929300		conserved Plasmodium protein, unknown function	1.424	Significant	Dispensable	Mutable in CDS	1	confidently nonessential
UP	PF3D7_0932800	CSE1	importin alpha re-exporter, putative	0.487	Significant	Essential	Non - Mutable in CDS	0.159	confidently essential
UP	PF3D7_0935500	GEXP22	Plasmodium exported protein, unknown function	0.801	Significant	Essential	Non - Mutable in CDS	0.155	confidently essential
UP	PF3D7_1000600	RIF	rifin	3.509	Significant	Essential	Non - Mutable in CDS	0.976	dubiously essential
UP	PF3D7_1002200	PArt	tryptophan-rich antigen 3	1.529	Significant	Dispensable	Mutable in CDS	1	confidently nonessential
UP	PF3D7_1013100	UTP13	U3 small nucleolar RNA-associated protein 13, putative	1.326	Significant	Essential	Non - Mutable in CDS	0.119	confidently essential
UP	PF3D7_1015500		nucleotidyltransferase, putative	1.395	Significant	Essential	Non - Mutable in CDS	0.123	confidently essential
UP	PF3D7_1016500		Plasmodium exported protein (PHISTc), unknown function	4.685	Significant	Dispensable	Mutable in CDS	0.998	confidently nonessential
UP	PF3D7_1024200		RNA-binding protein, putative	1.688	Significant	Dispensable	Mutable in CDS	0.721	confidently nonessential
UP	PF3D7_1027100	MPP10	U3 small nucleolar ribonucleoprotein protein MPP10, putative	2.276	Significant	Dispensable	Mutable in CDS	1	confidently nonessential
UP	PF3D7_1031100		conserved Plasmodium protein, unknown function	1.89	Significant	Essential	Non - Mutable in CDS	0.31	confidently essential
UP	PF3D7_1102400	PPCS	phosphopantothenate--cysteine ligase, putative	0.881	Significant	Dispensable	Mutable in CDS	0.997	confidently nonessential
UP	PF3D7_1111300	BOS1	protein transport protein BOS1, putative	1.744	Significant	Essential	Non - Mutable in CDS	0.127	confidently essential
UP	PF3D7_1118600	MYST	histone acetyltransferase MYST	1.532	Significant	Essential	Non - Mutable in CDS	0.313	confidently essential
UP	PF3D7_1121700	GCN20	protein GCN20	0.873	Significant	Dispensable	Mutable in CDS	1	confidently nonessential
UP	PF3D7_1149300	FIKK11	serine/threonine protein kinase, FIKK family	4.601	Significant	Dispensable	Mutable in CDS	1	confidently nonessential
UP	PF3D7_1201100		RESA-like protein with PHIST and DnaJ domains	1.819	Significant	Dispensable	Mutable in CDS	1	confidently nonessential
UP	PF3D7_1204100		conserved Plasmodium protein, unknown function	1.634	Significant	Dispensable	Mutable in CDS	1	confidently nonessential
UP	PF3D7_1210500		conserved Plasmodium protein, unknown function	0.542	Significant	Essential	Non - Mutable in CDS	0.277	confidently essential
UP	PF3D7_1221000	SET10	histone-lysine N-methyltransferase, H3 lysine-4 specific	1.679	Significant	Dispensable	Mutable in CDS	1	confidently nonessential
UP	PF3D7_1224000	GCH1	GTP cyclohydrolase 1	0.669	Significant	Dispensable	Mutable in CDS	1	confidently nonessential
UP	PF3D7_1225700		VAC14 domain-containing protein, putative	0.786	Significant	Essential	Non - Mutable in CDS	0.124	confidently essential
UP	PF3D7_1226700	RRP9	U3 small nucleolar RNA-interacting protein 2, putative	2.01	Significant	Dispensable	Mutable in CDS	1	confidently nonessential
UP	PF3D7_1232300		cytochrome b5, putative	0.471	Significant	Essential	Non - Mutable in CDS	0.208	dubiously essential
UP	PF3D7_1238500		conserved Plasmodium protein, unknown function	0.535	Significant	Essential	Non - Mutable in CDS	0.178	confidently essential
UP	PF3D7_1238700		BTB/POZ domain-containing protein, putative	1.121	Significant	Essential	Non - Mutable in CDS	0.12	confidently essential
UP	PF3D7_1241500		conserved Plasmodium protein, unknown function	2.808	Significant	Dispensable	Mutable in CDS	0.981	confidently nonessential
UP	PF3D7_1249300	PPM4	protein phosphatase PPM4, putative	0.812	Significant	Dispensable	Mutable in CDS	1	confidently nonessential
UP	PF3D7_1252800		Plasmodium exported protein (PHISTb), unknown function	1.822	Significant	Essential	Non - Mutable in CDS	0.121	confidently essential
UP	PF3D7_1301200	GBPH2	GBPH2 protein	4.582	Significant	Essential	Non - Mutable in CDS	0.169	confidently essential
UP	PF3D7_1302300		Plasmodium exported protein, unknown function	1.061	Significant	Essential	Non - Mutable in CDS	0.136	dubiously essential
UP	PF3D7_1312700		conserved Plasmodium protein, unknown function	0.778	Significant	Dispensable	Mutable in CDS	0.973	confidently nonessential
UP	PF3D7_1317000	USP39	U4/U6.U5 tri-snRNP-associated protein 2, putative	1.504	Significant	Essential	Non - Mutable in CDS	0.123	confidently essential
UP	PF3D7_1319500		conserved protein, unknown function	0.725	ns	Essential	Non - Mutable in CDS	0.581	dubiously essential
UP	PF3D7_1324600		conserved Plasmodium protein, unknown function	1.796	Significant	Dispensable	Mutable in CDS	1	confidently nonessential
UP	PF3D7_1326800	SYN18	syntaxin, Qa-SNARE family	1.376	Significant	Essential	Non - Mutable in CDS	0.184	confidently essential
UP	PF3D7_1328500		alpha/beta-hydrolase, putative	2.416	Significant	Dispensable	Mutable in CDS	1	confidently nonessential
UP	PF3D7_1329900		conserved Plasmodium protein, unknown function	0.131	Significant	Essential	Non - Mutable in CDS	0.125	confidently essential
UP	PF3D7_1343000	PMT	phosphoethanolamine N-methyltransferase	0.106	Significant	Essential	Non - Mutable in CDS	0.129	confidently essential
UP	PF3D7_1355900		RWD domain-containing protein, putative	0.111	Significant	Dispensable	Mutable in CDS	1	confidently nonessential
UP	PF3D7_1366400	RHOP148	rhoptry protein RHOP148	0.421	Significant	Essential	Non - Mutable in CDS	0.133	confidently essential
UP	PF3D7_1371700	FIKK13	serine/threonine protein kinase, FIKK family	1.251	Significant	Dispensable	Mutable in CDS	1	confidently nonessential
UP	PF3D7_1371800		Plasmodium exported protein, unknown function	0.095	Significant	Essential	Non - Mutable in CDS	0.12	confidently essential
UP	PF3D7_1401000	GBPH	GBPH protein	3.397	Significant	Dispensable	Mutable in CDS	1	confidently nonessential
UP	PF3D7_1409800	CELF2	CUGBP Elav-like family member 2, putative	0.023	Significant	Dispensable	Mutable in CDS	1	confidently nonessential
UP	PF3D7_1415400		Btz domain-containing protein, putative	0.12	Significant	Dispensable	Mutable in CDS	1	confidently nonessential
UP	PF3D7_1416600		conserved Plasmodium protein, unknown function	1.833	Significant	Dispensable	Mutable in CDS	1	confidently nonessential
UP	PF3D7_1419100	DDX55	ATP-dependent RNA helicase DDX55	1.439	Significant	Dispensable	Mutable in CDS	1	confidently nonessential
UP	PF3D7_1429200	ApiAP2	AP2 domain transcription factor AP2-O3, putative	4.503	Significant	Dispensable	Mutable in CDS	1	confidently nonessential
UP	PF3D7_1442200	YihA2	GTP-binding protein YihA2	0.094	Significant	Dispensable	Mutable in CDS	0.998	confidently nonessential
UP	PF3D7_1443200		heptatricopeptide repeat-containing protein, putative	0.922	Significant	Essential	Non - Mutable in CDS	0.177	confidently essential
UP	PF3D7_1448700		HSP20-like chaperone, putative	0.885	Significant	Essential	Non - Mutable in CDS	0.125	confidently essential
UP	PF3D7_1449500	ApiAP2	AP2 domain transcription factor AP2-O5, putative	1.94	Significant	Essential	Non - Mutable in CDS	0.403	confidently essential
UP	PF3D7_1454000		RNA-binding protein, putative	2.998	Significant	Essential	Non - Mutable in CDS	0.244	confidently essential
UP	PF3D7_1461000		conserved Plasmodium protein, unknown function	1.006	Significant	Essential	Non - Mutable in CDS	0.123	confidently essential
UP	PF3D7_1463000	MED20	mediator of RNA polymerase II transcription subunit 20, putative	0.764	Significant	Essential	Non - Mutable in CDS	0.271	confidently essential
UP	PF3D7_1466900		conserved Plasmodium protein, unknown function	1.968	Significant	Essential	Non - Mutable in CDS	0.123	confidently essential
UP	PF3D7_1470700		conserved Plasmodium protein, unknown function	2.223	Significant	Dispensable	Mutable in CDS	0.58	confidently nonessential
UP	PF3D7_1473200		DnaJ protein, putative	2.067	Significant	Essential	Non - Mutable in CDS	0.969	dubiously essential
DOWN	PF3D7_0202500	ETRAMP2	early transcribed membrane protein 2	-1.149	Significant	Essential	Non - Mutable in CDS	1	dubiously essential
DOWN	PF3D7_0203300	ERCC1	ERCC1 nucleotide excision repair protein, putative	-0.795	Significant	Essential	Non - Mutable in CDS	0.156	confidently essential
DOWN	PF3D7_0207000	MSP4	merozoite surface protein 4	-0.311	Significant	Essential	Non - Mutable in CDS	0.251	confidently essential
DOWN	PF3D7_0214400		protein LTV1, putative	-0.436	Significant	Essential	Non - Mutable in CDS	0.227	confidently essential
DOWN	PF3D7_0217500	CDPK1	calcium-dependent protein kinase 1	-0.477	Significant	Essential	Non - Mutable in CDS	0.27	confidently essential
DOWN	PF3D7_0300100	VAR	erythrocyte membrane protein 1, PfEMP1	-0.231	Significant	Dispensable	Mutable in CDS	1	confidently nonessential
DOWN	PF3D7_0308100		zinc finger protein, putative	-1.371	Significant	Dispensable	Mutable in CDS	1	confidently nonessential
DOWN	PF3D7_0309800	YTH2	YTH domain-containing protein 2	-0.387	Significant	Essential	Non - Mutable in CDS	0.281	confidently essential
DOWN	PF3D7_0316700	YOP1	protein YOP1, putative	-0.527	Significant	Essential	Non - Mutable in CDS	0.121	confidently essential
DOWN	PF3D7_0319100	RBX1	E3 ubiquitin-protein ligase RBX1	-1.852	Significant	Essential	Non - Mutable in CDS	0.987	dubiously essential
DOWN	PF3D7_0319600	EF-1delta	elongation factor 1-delta, putative	-2.925	Significant	Essential	Non - Mutable in CDS	0.155	dubiously essential
DOWN	PF3D7_0320900	H2A.Z	histone H2A.Z	-1.665	Significant	Essential	Non - Mutable in CDS	0.16	dubiously essential
DOWN	PF3D7_0321400	pPK1	pseudo protein kinase 1, putative	-0.427	ns	Essential	Non - Mutable in CDS	0.31	confidently essential
DOWN	PF3D7_0323000	TMA7	translation machinery-associated protein 7, putative	-3.093	Significant	Essential	Non - Mutable in CDS	0.178	dubiously essential
DOWN	PF3D7_0402400	GEXP18	Plasmodium exported protein, unknown function	-2.019	Significant	Dispensable	Mutable in CDS	0.813	confidently nonessential
DOWN	PF3D7_0405200	CERLI2	protein CERLI2	-1.29	Significant	Essential	Non - Mutable in CDS	0.513	confidently essential
DOWN	PF3D7_0416200		PRKR-interacting protein 1, putative	-0.185	Significant	Essential	Non - Mutable in CDS	0.431	confidently essential
DOWN	PF3D7_0418400		LSM domain-containing protein, putative	-1.345	Significant	Dispensable	Mutable in CDS	0.289	dubiously nonessential
DOWN	PF3D7_0505800	SUMO	small ubiquitin-related modifier	-1.993	Significant	Essential	Non - Mutable in CDS	0.143	dubiously essential
DOWN	PF3D7_0511500		RNA pseudouridylate synthase, putative	-2.011	Significant	Dispensable	Mutable in CDS	1	confidently nonessential
DOWN	PF3D7_0516800	ApiAP2	AP2 domain transcription factor AP2-O2, putative	-0.434	Significant	Dispensable	Mutable in CDS	1	confidently nonessential
DOWN	PF3D7_0522000		conserved Plasmodium protein, unknown function	-1.642	Significant	Essential	Non - Mutable in CDS	0.119	dubiously essential
DOWN	PF3D7_0529900		RING zinc finger protein, putative	-0.528	Significant	Dispensable	Mutable in CDS	1	confidently nonessential
DOWN	PF3D7_0603800	CEP76	NdP2 protein, putative	-0.23	Significant	Essential	Non - Mutable in CDS	0.201	confidently essential
DOWN	PF3D7_0604500		GYF domain-containing protein, putative	-0.427	Significant	Dispensable	Mutable in CDS	1	confidently nonessential
DOWN	PF3D7_0608500		proteasome subunit alpha type-2, putative	-2.136	Significant	Essential	Non - Mutable in CDS	0.119	confidently essential
DOWN	PF3D7_0612700	P12	6-cysteine protein P12	-1.143	Significant	Essential	Non - Mutable in CDS	0.155	confidently essential
DOWN	PF3D7_0622900	AP2Tel	AP2 domain transcription factor AP2Tel	-0.438	Significant	Dispensable	Mutable in CDS	1	confidently nonessential
DOWN	PF3D7_0624500	APC11	anaphase-promoting complex subunit 11, putative	-1.514	Significant	Essential	Non - Mutable in CDS	0.888	dubiously essential
DOWN	PF3D7_0703600		conserved protein, unknown function	-1.199	Significant	Essential	Non - Mutable in CDS	0.981	dubiously essential
DOWN	PF3D7_0704100	BTP2	basal complex transmembrane protein 2	-0.167	Significant	Dispensable	Mutable in CDS	1	confidently nonessential
DOWN	PF3D7_0705500		inositol-phosphate phosphatase, putative	-0.153	Significant	Essential	Non - Mutable in CDS	0.137	confidently essential
DOWN	PF3D7_0713900		conserved Plasmodium protein, unknown function	-0.828	Significant	Dispensable	Mutable in CDS	1	confidently nonessential
DOWN	PF3D7_0714000	H2B.Z	histone H2B variant	-1.181	Significant	Essential	Non - Mutable in CDS	0.769	dubiously essential
DOWN	PF3D7_0725400		conserved Plasmodium protein, unknown function	-0.072	ns	Essential	Non - Mutable in CDS	0.12	dubiously essential
DOWN	PF3D7_0807100	PSH3	DNA helicase PSH3	-0.232	Significant	Dispensable	Mutable in CDS	0.964	confidently nonessential
DOWN	PF3D7_0813300		NPL domain-containing protein, putative	-2.631	Significant	Essential	Non - Mutable in CDS	0.295	confidently essential
DOWN	PF3D7_0816100	PPCDC	phosphopantothenoylcysteine decarboxylase, putative	-0.873	Significant	Essential	Non - Mutable in CDS	0.162	confidently essential
DOWN	PF3D7_0817900	HMGB2	high mobility group protein B2	-1.648	Significant	Essential	Non - Mutable in CDS	0.368	dubiously essential
DOWN	PF3D7_0818200	14-3-3I	14-3-3 protein	-1.232	Significant	Essential	Non - Mutable in CDS	0.585	confidently essential
DOWN	PF3D7_0826100	HEUL	HECT-like E3 ubiquitin ligase, putative	-1.635	Significant	Essential	Non - Mutable in CDS	0.125	confidently essential
DOWN	PF3D7_0830400		CRA domain-containing protein, putative	-2.05	Significant	Dispensable	Mutable in CDS	0.99	confidently nonessential
DOWN	PF3D7_0831400		Plasmodium exported protein, unknown function	-3.121	Significant	Dispensable	Mutable in CDS	0.969	confidently nonessential
DOWN	PF3D7_0907700	PA28	proteasome activator 28	-1.076	Significant	Essential	Non - Mutable in CDS	0.278	confidently essential
DOWN	PF3D7_0908800		mitochondrial carrier protein, putative	-0.776	Significant	Essential	Non - Mutable in CDS	0.123	confidently essential
DOWN	PF3D7_0918100		cytochrome b5-like heme/steroid binding protein, putative	-1.295	Significant	Essential	Non - Mutable in CDS	0.156	dubiously essential
DOWN	PF3D7_0921000		ubiquitin-conjugating enzyme E2, putative	-3.231	Significant	Dispensable	Mutable in CDS	1	confidently nonessential
DOWN	PF3D7_0922100		ubiquitin-like protein, putative	-0.031	Significant	Essential	Non - Mutable in CDS	0.784	confidently essential
DOWN	PF3D7_0924500		conserved Plasmodium membrane protein, unknown function	-3.349	Significant	Essential	Non - Mutable in CDS	0.146	confidently essential
DOWN	PF3D7_0928600		conserved Plasmodium protein, unknown function	-2.913	Significant	Dispensable	Mutable in CDS	0.2	dubiously nonessential
DOWN	PF3D7_0930400		zinc finger protein, putative	-1.778	Significant	Dispensable	Mutable in CDS	1	confidently nonessential
DOWN	PF3D7_0935700		Plasmodium exported protein, unknown function	-1.448	Significant	Essential	Non - Mutable in CDS	0.131	confidently essential
DOWN	PF3D7_1001000	CSA-L	chondroitin sulfate A ligand	-2.025	Significant	Essential	Non - Mutable in CDS	0.359	confidently essential
DOWN	PF3D7_1001500	ETRAMP10	early transcribed membrane protein 10.1	-1.299	Significant	Essential	Non - Mutable in CDS	0.119	dubiously essential
DOWN	PF3D7_1009500		metalloprotease, putative	-1.042	Significant	Essential	Non - Mutable in CDS	0.211	confidently essential
DOWN	PF3D7_1010100		PI31 domain-containing protein, putative	-1.332	Significant	Essential	Non - Mutable in CDS	0.119	confidently essential
DOWN	PF3D7_1013800		conserved Plasmodium protein, unknown function	-0.562	Significant	Dispensable	Mutable in CDS	1	confidently nonessential
DOWN	PF3D7_1016900	ETRAMP10.3	early transcribed membrane protein 10.3	-0.527	Significant	Essential	Non - Mutable in CDS	0.519	dubiously essential
DOWN	PF3D7_1021700		VPS13 domain-containing protein, putative	-1.904	Significant	Essential	Non - Mutable in CDS	0.121	confidently essential
DOWN	PF3D7_1023900	CHD1	chromodomain-helicase-DNA-binding protein 1 homolog, putative	-2.028	Significant	Dispensable	Mutable in CDS	1	confidently nonessential
DOWN	PF3D7_1030300		conserved Plasmodium protein, unknown function	-2.872	Significant	Essential	Non - Mutable in CDS	0.494	confidently essential
DOWN	PF3D7_1038000		antigen UB05	-1.572	Significant	Essential	Non - Mutable in CDS	0.161	confidently essential
DOWN	PF3D7_1039000	FIKK10.2	serine/threonine protein kinase, FIKK family	-1.77	Significant	Dispensable	Mutable in CDS	0.996	confidently nonessential
DOWN	PF3D7_1102800	ETRAMP11.2	early transcribed membrane protein 11.2	-0.902	Significant	Essential	Non - Mutable in CDS	0.128	dubiously essential
DOWN	PF3D7_1108400	CK2alpha	casein kinase 2, alpha subunit	-1.82	Significant	Essential	Non - Mutable in CDS	0.134	confidently essential
DOWN	PF3D7_1112000		conserved protein, unknown function	-2.002	Significant	Essential	Non - Mutable in CDS	0.528	dubiously essential
DOWN	PF3D7_1115900	DHHC9	palmitoyltransferase DHHC9	-1.507	Significant	Dispensable	Mutable in CDS	1	confidently nonessential
DOWN	PF3D7_1117400		conserved Plasmodium protein, unknown function	-0.319	Significant	Essential	Non - Mutable in CDS	0.161	confidently essential
DOWN	PF3D7_1129300		conserved Plasmodium protein, unknown function	-0.217	ns	Dispensable	Mutable in CDS	1	confidently nonessential
DOWN	PF3D7_1131100	SR1	serpentine receptor 1, putative	-0.695	Significant	Essential	Non - Mutable in CDS	0.547	confidently essential
DOWN	PF3D7_1131200		conserved Plasmodium protein, unknown function	-3.293	Significant	Dispensable	Mutable in CDS	1	confidently nonessential
DOWN	PF3D7_1135800		conserved Plasmodium protein, unknown function	-2.57	Significant	Essential	Non - Mutable in CDS	0.123	dubiously essential
DOWN	PF3D7_1135900		3-oxo-5-alpha-steroid 4-dehydrogenase, putative	-0.916	Significant	Essential	Non - Mutable in CDS	0.123	confidently essential
DOWN	PF3D7_1147900	PEX22	peroxisome assembly protein 22, putative	-0.156	Significant	Essential	Non - Mutable in CDS	0.141	confidently essential
DOWN	PF3D7_1208600	TIM10	mitochondrial import inner membrane translocase subunit TIM10, putative	-2.438	Significant	Essential	Non - Mutable in CDS	0.144	dubiously essential
DOWN	PF3D7_1211700	MCM5	DNA replication licensing factor MCM5, putative	-0.387	Significant	Essential	Non - Mutable in CDS	0.252	confidently essential
DOWN	PF3D7_1213500	GPR180	integral membrane protein GPR180, putative	-3.587	ns	Dispensable	Mutable in CDS	0.543	confidently nonessential
DOWN	PF3D7_1246200	ACT1	actin I	-1.055	Significant	Essential	Non - Mutable in CDS	0.213	confidently essential
DOWN	PF3D7_1250500		AP-3 complex subunit sigma, putative	-2.953	Significant	Essential	Non - Mutable in CDS	0.158	dubiously essential
DOWN	PF3D7_1302100	G27/25	gamete antigen 27/25	-0.274	Significant	Essential	Non - Mutable in CDS	0.519	confidently essential
DOWN	PF3D7_1321100		protein kinase domain-containing protein, putative	-0.242	Significant	Dispensable	Mutable in CDS	1	confidently nonessential
DOWN	PF3D7_1329500		conserved protein, unknown function	-0.056	Significant	Essential	Non - Mutable in CDS	0.283	confidently essential
DOWN	PF3D7_1344300		zinc finger protein, putative	-0.257	Significant	Dispensable	Mutable in CDS	1	confidently nonessential
DOWN	PF3D7_1346300	ALBA2	DNA/RNA-binding protein Alba 2	-2.51	Significant	Essential	Non - Mutable in CDS	0.983	dubiously essential
DOWN	PF3D7_1346700	P48/45	6-cysteine protein P48/45	-1.288	Significant	Dispensable	Mutable in CDS	1	confidently nonessential
DOWN	PF3D7_1347200	NT1	nucleoside transporter 1	-4	Significant	Essential	Non - Mutable in CDS	0.122	confidently essential
DOWN	PF3D7_1349500		conserved Plasmodium protein, unknown function	-0.748	Significant	Essential	Non - Mutable in CDS	0.275	confidently essential
DOWN	PF3D7_1353200	MAHRP2	membrane associated histidine-rich protein 2	-0.127	Significant	Essential	Non - Mutable in CDS	0.91	dubiously essential
DOWN	PF3D7_1372200	HRPIII	histidine-rich protein III	-1.632	Significant	Essential	Non - Mutable in CDS	1	dubiously essential
DOWN	PF3D7_1401300	EH2	epoxide hydrolase 2	-0.684	Significant	Dispensable	Mutable in CDS	0.891	confidently nonessential
DOWN	PF3D7_1401400	ETRAMP14	early transcribed membrane protein 14.1	-0.807	Significant	Essential	Non - Mutable in CDS	1	dubiously essential
DOWN	PF3D7_1408300		conserved Plasmodium protein, unknown function	-0.283	ns	Dispensable	Mutable in CDS	0.989	confidently nonessential
DOWN	PF3D7_1409400		conserved protein, unknown function	-0.228	Significant	Essential	Non - Mutable in CDS	0.132	confidently essential
DOWN	PF3D7_1417600		ookinete surface and oocyst capsule protein OSCP, putative	-1.035	Significant	Dispensable	Mutable in CDS	1	confidently nonessential
DOWN	PF3D7_1446600	CEN2	centrin-2	-0.22	Significant	Essential	Non - Mutable in CDS	0.804	dubiously essential
DOWN	PF3D7_1457900		conserved Plasmodium protein, unknown function	-0.685	Significant	Dispensable	Mutable in CDS	0.955	confidently nonessential
DOWN	PF3D7_1464400		zinc finger protein, putative	-0.765	Significant	Essential	Non - Mutable in CDS	0.894	dubiously essential
DOWN	PF3D7_1468700	eIF4A	eukaryotic initiation factor 4A	-1.84	Significant	Essential	Non - Mutable in CDS	0.12	confidently essential
DOWN	PF3D7_1472100	YIP1	protein transport protein YIP1, putative	-0.921	Significant	Essential	Non - Mutable in CDS	0.449	confidently essential
DOWN	PF3D7_1478600	PTP3	EMP1-trafficking protein	-1.322	Significant	Dispensable	Mutable in CDS	1	confidently nonessential
